# Particular sequence characteristics induce bias in the detection of polymorphic transposable element insertions

**DOI:** 10.1101/2024.09.25.614865

**Authors:** Marie Verneret, Van Anthony Le, Thomas Faraut, Jocelyn Turpin, Emmanuelle Lerat

## Abstract

Transposable elements (TEs) have an important role in genome evolution but are challenging for bioinformatics detection due to their repetitive nature and ability to move and replicate within genomes. New sequencing technologies now enable the characterization of nucleotide and structural variations within species. Among them, TE polymorphism is critical to identify as it may influence species adaptation or trigger diseases. Despite the development of numerous bioinformatic programs, identifying the most effective tool is challenging due to non-overlapping results and varying efficiency across studies. Benchmarking efforts have highlighted some of the limitations of these tools, often evaluated on either real or simulated data. However, real data may be incomplete or contain unannotated TEs, while simulated data may not accurately reflect real genomes. This study introduces a simulation method generating data based on real genomes to control all genomic parameters. Evaluating several TE polymorphic detection tools using data from *Drosophila melanogaster* and *Arabidopsis thaliana*, our study investigates factors like copy size, sequence divergence, and GC content that influence detection efficiency. Our results indicate that only a few programs perform satisfactorily and that all are sensitive to TE and genomic characteristics that may differ according to the species considered. Using *Bos taurus* population data as a case study to identify polymorphic LTR-retrotransposon insertions, we found low-frequency insertions particularly challenging to detect due to a high number of false positives. Increased sequencing coverage improved sensitivity but reduced precision. Our work underscores the importance of selecting appropriate tools and thresholds according to the specific research questions.
