## Supplementary Table S1 for "Particular sequence characteristics induce bias in the detection of polymorphic transposable element insertions"

### Sheet: long_read_data
Long_read_data
N_Labo	NNATL	Sexe	Nom	Race	NumInternat
40504	FR4242606959	M	NINO JB	46	MONFRAM004242606959		SAMEA117655706	ERS23086527	ERR14712569
40514	FR2234663319	M	OBERIUS	56	NMDFRAM002234663319		SAMEA117655711	ERS23086532	ERR14712589
40602	FR1538302341	M	OLIVET	46	MONFRAM001538302341		SAMEA117655742	ERS23086563	ERR14712712
40740	FR7493024415	M	INSTANT	12	ABOFRAM007493024415		SAMEA117655765	ERS23086586	ERR14712540
40753	FR1297005734	M	NIPON II	14	AUBFRAM001297005734		SAMEA117655775	ERS23086596	ERR14712711
40790	FR5622917894	M	VIDOCQ	79	BAQFRAM005622917894		SAMEA117655791	ERS23086612	ERR14712542	ERR14712543
41163	FR7240585019	M	BUSINESS	38	CHAFRAM007240585019		SAMEA117655828	ERS23086649	ERR14712683
41183	FR7242730177	M	UNITAIRE	38	CHAFRAM007242730177		SAMEA117655831	ERS23086652	ERR14712675
41188	FR6868656773	M	NASIM	57	VOSFRAM006868656773		SAMEA117655835	ERS23086656	ERR14712679
41215	FR5991005370	M	GAULOIS	63	RDCFRAM005991005370		SAMEA117655837	ERS23086658	ERR14712666	ERR14712665

### Sheet: short_read_data
Short Read data
Caractéristique echantillon	ENA accession	Acession number	scientific_name	sample_alias	sample_title	tax_id	strain	breed	age	dev_stage	sex	tissue_type	collected_by	birth_date	geographic location	collection_date	specimen_voucher	store_cond	treatment	sample description	extraction protocol	sample storage	Comments
40504	SAMEA114111957	ERR11891981; ERR11891916; ERR11895429; ERR11889465	Bos taurus	GENO66636:E2	40504	9913	mammals	MONTBELIARDE (46)		adult	male	Sperm	UMR1313_GABI_G2B		France		DNA	-20°C	animal product free solvent	artificial insemination bull	Qiasymphony	4°C
40514	SAMEA114111967	ERR11891952; ERR11895391; ERR11889426; ERR11891878	Bos taurus	GENO66636:G3	40514	9913	mammals	NORMANDE (56)		adult	male	Sperm	UMR1313_GABI_G2B		France		DNA	-20°C	animal product free solvent	artificial insemination bull	Qiasymphony	4°C
40602	SAMEA114112055	ERR11892043; ERR11892108; ERR11895131; ERR11895258	Bos taurus	GENO66637:G2	40602	9913	mammals	MONTBELIARDE (46)		adult	male	Sperm	UMR1313_GABI_G2B		France		DNA	-20°C	animal product free solvent	artificial insemination bull	Qiasymphony	4°C
40740	SAMEA114112144	ERR11889911; ERR11890098; ERR11890030; ERR11890161; ERR11909188; ERR11910315; ERR11910380; ERR14364024	Bos taurus	GENO66638:H1	40740	9913	mammals	ABONDANCE (12)		adult	male	Sperm	UMR1313_GABI_G2B		France		DNA	-20°C	animal product free solvent	artificial insemination bull	Qiasymphony	4°C
40753	SAMEA114112157	ERR11909220; ERR11890064; ERR11890129; ERR11910349; ERR11889944; ERR11890194; ERR11910414; ERR14364037	Bos taurus	GENO66638:E3	40753	9913	mammals	AUBRAC (14)		adult	male	Sperm	UMR1313_GABI_G2B		France		DNA	-20°C	animal product free solvent	artificial insemination bull	Qiasymphony	4°C
40790	SAMEA114112194	ERR11889900; ERR11890086; ERR11890150; ERR11909176; ERR11890021; ERR11910304; ERR11910369; ERR14364074	Bos taurus	GENO66638:B8	40790	9913	mammals	BLONDE d'AQUITAINE (79)		adult	male	Sperm	UMR1313_GABI_G2B		France		DNA	-20°C	animal product free solvent	artificial insemination bull	Qiasymphony	4°C
41163	SAMEA114112372	ERR11924166; ERR11924228; ERR11924289; ERR11924352	Bos taurus	GENO69185:E3	41163	9913	mammals	CHAROLAISE (38)		adult	male	Sperm	UMR1313_GABI_G2B		France		DNA	-20°C	animal product free solvent	artificial insemination bull	Qiasymphony	4°C
41183	SAMEA114112392	ERR11952975; ERR11924390; ERR11924465; ERR11939310	Bos taurus	GENO69185:A6	41183	9913	mammals	CHAROLAISE (38)		adult	male	Sperm	UMR1313_GABI_G2B		France		DNA	-20°C	animal product free solvent	artificial insemination bull	Qiasymphony	4°C
41188	SAMEA114112397	ERR11939340; ERR11924405; ERR11924490; ERR11953000	Bos taurus	GENO69185:F6	41188	9913	mammals	VOSGIENNE (57)		adult	male	Sperm	UMR1313_GABI_G2B		France		DNA	-20°C	animal product free solvent	artificial insemination bull	Qiasymphony	4°C
41215	SAMEA114112424	ERR11924392; ERR11924454; ERR11939327; ERR11952965	Bos taurus	GENO69186:A1	41215	9913	mammals	ROUGE FLAMANDE (63)		adult	male	Sperm	UMR1313_GABI_G2B		France		DNA	-20°C	animal product free solvent	artificial insemination bull	Qiasymphony	4°C

### Sheet: LR_SR
Sample Title	Run Accession - short read read	Run Accession - long read
40504	ERR11891981; ERR11891916; ERR11895429; ERR11889465	ERR14712569
40514	ERR11891952; ERR11895391; ERR11889426; ERR11891878	ERR14712589
40602	ERR11892043; ERR11892108; ERR11895131; ERR11895258	ERR14712712
40740	ERR11889911; ERR11890098; ERR11890030; ERR11890161; ERR11909188; ERR11910315; ERR11910380; ERR14364024	ERR14712540
40753	ERR11909220; ERR11890064; ERR11890129; ERR11910349; ERR11889944; ERR11890194; ERR11910414; ERR14364037	ERR14712711
40790	ERR11889900; ERR11890086; ERR11890150; ERR11909176; ERR11890021; ERR11910304; ERR11910369; ERR14364074	ERR14712542; ERR14712543
41163	ERR11924166; ERR11924228; ERR11924289; ERR11924352	ERR14712683
41183	ERR11952975; ERR11924390; ERR11924465; ERR11939310	ERR14712675
41188	ERR11939340; ERR11924405; ERR11924490; ERR11953000	ERR14712679
41215	ERR11924392; ERR11924454; ERR11939327; ERR11952965	ERR14712666; ERR14712665
