## Supplementary material for "Particular sequence characteristics induce bias in the detection of polymorphic transposable element insertions": param_TEs_tab.tsv

	id	copy_number	length_per_copy	div_per_copy	loc_inter_seq	length_ancestral	strand	TSD	Seq_ori
0	transib4	1	[4770]	[10.15]	[664]	9471	['+']	[2]	ACTATGGGTTAAAAGCCGCAAATTTTGGTATAAATGTAATTTTTTTTGTGACTGATATTTTAATGCTGCTTTCATTTTTGGATTCCTAATTTGCCCTTTTTTACGAAACATTTTATGTTGTAGGTGTGTATGAGTTTAGTCATGAAGTGCAGCTGAGTGTTTGGAGCAACAACGATGCAGACGCTGTTAACAGTTATATTTAGAAGAGAACTTTGTGCCTAAAGAGCAAAATATTACAATTTTAAGGAAAGTGAACCAATTTAGTTCTTATGTGAACAAGCACTTAAGGAAATTCAAACGAAATCATTAATTGTGGCTTCCGTCTAAAATTGTTGTCGTTATTCATAGCCAGAAATTACACTATGCAAAGCTGGTCGAAAACAGTTAACATTTGAATAT…
1	transib3	1	[840]	[17.55]	[1137]	1378	['-']	[6]	CACACTGGGCCAGATTCCCTTTGTTTTTTTTTTGGCATAAAGTCAAACAATTTTGTAAATTGTATTTTAACTACATATTATGAAAGAGCATACATTAGGGGCACCAAAACGATATTTAAAAACATTTATGTTGCAACACTGCATTTTTTTTGCGATATCAAATTCATATCTTTGAGCTGTATCAGCTGTTTGTTCAAGCAACATTGGCGCGAAGCTTTTACTGAACTTTGTGATTCTGTTAAAAATACACCACGTGTCCAAATATTTACAAATAAAATGAAACATAAAGGTCAAGGTATGATTAATATAGGTATAACTTAATGATTTAGAATTATGTGTTGTGTGTTGTCGTCTATTGTGGAGTGAGAAATGGTTTGTGCCAACTTGAGCCCAATACTA…
2	transib2	6	[112, 350, 583, 360, 146, 468]	[8.82, 9.35, 7.12, 9.76, 5.32, 5.66]	[1515, 2339, 873, 2479, 1391, 247]	2059	['+', '-', '-', '-', '+', '-']	[2, 2, 2, 2, 2, 2]	CACTATGGTCCAGAATTCGTTTTTTTTTGGCATAAAGTCTAAATTTTTATGTCAATATATCGTCCTCTAGCAATTATTTTCTAATAGAAAATTGATCATATAAATAAAAACCAAAAACAAAATTGACCGAAAGCTTCACTAAATCGTTTTATGAGCTTTTAAAGTTGAAGTTTTAAACAGCTGATTGAGAGAATGCAATTCCCGCCAAATTATTTGTTTACTTTTGCACGTAGTACGATCGTTAATACGCATCCAAAAATTATAGTAAAATATGGAAAATAAATGTCAAGGTATGATGTTTTTAACGTATATATGTAATATATGTGTAGTTGTACTGTTTTTATGTTGTGTGACATCCAATTTATGTGTATTTTAACAGAAAATTCTAACGTGTCCCCT…
3	springer	2	[131, 815]	[10.59, 15.13]	[1805, 2001]	7510	['+', '-']	[2, 2]	AGTTAACTAAGTTAACCGGACTGATCGTCCGCACACCAGCACCGGTCAAATTGCTGACCAAGCATTTGGCCGGAAGCTCATGCATAGCCGGCAGAAGCTCTGCGCATTGGCAGAGGCCGCTATGATGTTTTTCCCTTTGTTAGCTTATAGTCAGTTTGATTTTGTATTCAATAAAGAGCGCATCGCGCCTTCAATCAACTCCAGCTACTGCTGTTATCATTGAATTGGTTGGCTAGCCTTAAGGGCAGTCAACAACGGAGAGACGTTCTCCCACCATATCTCCCAATCTAGGAGAAGAGGTCTGCGGCAACCGCCCTGCCTCCCAGTGACAGAGGAACCCCCTGTTACCTGCAACCTACGCCGGAGACCGCGGCGAGGGACCTGCACAATACATTTAAT…
4	roo	21	[1023, 4461, 8889, 4326, 9545, 6376, 7376, 9431, 4478, 1662, 456, 2136, 800, 9431, 9431, 4079, 9431, 5902, 3705, 803, 1624]	[7.15, 14.98, 6.24, 12.65, 4.68, 13.19, 7.11, 5.47, 14.26, 9.01, 18.93, 13.04, 10.69, 8.51, 8.55, 5.74, 4.17, 13.01, 14.94, 4.53, 7.45]	[1868, 1996, 1362, 736, 2403, 1529, 2493, 334, 2403, 1683, 2371, 2267, 784, 1727, 455, 2457, 89, 725, 261, 1127, 1764]	9431	['-', '-', '+', '+', '+', '-', '+', '+', '-', '-', '-', '+', '+', '-', '-', '+', '+', '-', '+', '-', '+']	[4, 4, 4, 4, 4, 4, 4, 4, 4, 4, 4, 4, 4, 4, 4, 4, 4, 4, 4, 4, 4]	TGTTCACACATGAACACGAATATATTTAAAGACTTACAATTTTGGGCTCCGTTCATATCTTATGTAAATGAATCGAGAGCGATAAATTATATTTAGGATTTTGTTATCTAAGGCGACATGGGTGCATTGCTCAAAAACATGTAATTTAAGTGCACACTACATGAGTCAGTCACTTGAGATCGTTCCCCGCCTCCTAAAATAGTCCCTTAGTGGGAGACCACAGATAAGGTCCTCGCCGCTCAAGATAGGCAGATGTGCCCGAGCGTGGGACCTCGATAAGGCGGGGACTATTTACTTAGGCCTCTGCGTAGGCCATTTACTTTAAGATGCGATTCTCATGTCACCTATTTAAACCGAAGATATTTCCAAATAAAATCAGTTTCTTACAAAAACTCAACG…
5	pogo	13	[801, 2016, 2123, 1965, 631, 973, 1436, 1878, 483, 168, 1570, 150, 1766]	[10.41, 12.82, 0.48, 16.24, 15.11, 9.16, 7.74, 13.89, 4.73, 11.72, 7.26, 14.27, 4.02]	[2322, 1186, 743, 1040, 229, 55, 73, 1679, 749, 449, 1767, 958, 2196]	2123	['-', '+', '+', '-', '+', '+', '-', '+', '+', '+', '-', '-', '-']	[2, 2, 2, 2, 2, 2, 2, 2, 2, 2, 2, 2, 2]	CAGTATAATTCGCTTAGCTGCATCGATAGTTAGCTGCATCGGCAAGATATCTGCATTATTTTTCCATTTTTTTGTGTGAATAGAAAATTTGTACGAAAATTCATACGTTTGCTGCATCGCAGATAACAGCCTTTTTAACTTAAGTGCATCATATCAGCTGTTTTTTTTGCCAATTTCAATGAATATCATCAAAGTTAGCTGCGCCATCTATGAATCATTTTTGCATATCTAAAAGATGGCAAGAATGCCAACTCGTTTCAGTATCTGCGCATGTCCGTTTTTGTTTTTGCTTTGATCGTGATTTTTGTGTTTTTGTTTCTTATGACACAAAGTTATTAAAATGGGTAAAACAAAGCGTGTCGTTGGACTAACACTAAAGGAAAAGCTTCAAATAATCGA…
6	opus	6	[4715, 266, 3510, 4085, 1083, 5165]	[6.44, 4.3, 10.5, 10.51, 10.74, 9.74]	[1298, 1204, 651, 1704, 1686, 115]	7615	['+', '-', '+', '-', '-', '+']	[6, 6, 6, 6, 6, 6]	TGTAAGTTAAGAACCCTCTTCTTGCGCTCTTCGTCAGGACTCACCAGCGCTCGGCTCTCGTGTTTTCGGGCCCCGTCAGCAGGCGACTCGGGGCCTGTCTAGTAACATGTTCGTGTAAGTTACGAACCCTCTTCTTGCGATCTTCGTCAGGACTCACCAGCGCTCGGCTCTCGTGTTTTCGGGCCCCGTCAGCAGGCGACTCGGGGCCTGTCTAGGAACATGTTTGTGTATGTGTGCATTCGGAACAAGTGCCGTTGGTCGCACTCAGGGTGAGGGGTCAACGGGGGAAGCGGATATAAAAGCAGCGGGGCGGGAGAAGAGGCCCCAGTGTCGAACGGACACATAACGGAACCGCTAGCAGATCGCGAACTGAATCTTAAAATAAAGCTAATCGTAAAC…
7	ninja-Dsim-like	2	[249, 187]	[7.76, 10.97]	[1871, 82]	287	['-', '+']	[0, 0]	CATACGCACTGTTCGACGAAGGATCATCATATGATAGATGAGATGCTCACTCGAAGCCTAGACCTGAGAGGCGAGAATCAGCAGCTCTATATTCAATGGTTTGGTGGCAAGGGAGAGCAGCAAGATTATAAGCGTACAGATCAGTAGAAAGGCAAGTCGAAACGCTATGGACTACGGAACGTTGGCATGCACATCTCGAATCTTAATTTACCGCTGCAAACCCTACGTCGGGAAAATGTTAGAGCTGCGTAGAAGTGTGCACGGCTGTCGATGAAGACCTACAGTAA
8	mdg3	4	[4968, 1788, 8962, 5493]	[11.9, 5.78, 4.59, 7.05]	[2517, 1694, 844, 178]	10654	['-', '-', '-', '+']	[8, 8, 8, 8]	TGTAGTAGGCTGCTCCTTCTACCCTCTTCCTTTACTCTTAGTCATACATACCTAATTATACATAGCCAATCTAGTCATAAGCTTATACACTCATACACCCATCCTTAACATACAAATATTATCGAGAAACTTATCGACTAATCGACTCGCCACTCTGCAGAGAGCGCGGCAGTCAGTCGCTGTTGAACCAAGCTAAAGGACAGATCAAAAATAAAAGAGACACGTGAAATTGTATTAGAATATTAACTTCTGTAAACGGCGGCTAAAATCTCAGAAGTGGGATTAATAATCCAAAATGGACGATAAAATCATCCTGAACGACTTTTCGCTGACAACCCTAAAAGATTGGCTACGTATTCTGGGCCAAAATACGGAGGGCACAAAAACCGAATTAATCGC…
9	mdg1	4	[397, 4660, 229, 3695]	[14.29, 8.48, 16.85, 13.01]	[2181, 1845, 722, 2202]	7384	['-', '-', '-', '-']	[6, 6, 6, 6]	TGTAGTATATACGAACATAATAACAAAAATAATAACAATAATAATAATAATATTAATAATAATTATAATATGAATCATAATAATAAGTCGACTAATAAGTAAACTTAGGACCACCCTAATTCCTTAGGGTCACCCTAGTAGATCTTTAGATACACCCTAATACTAAATATGCGAATTCAGCATGTACGCCTTTAGGGGTCGCACTCGACTCCCATTGGTTATCGAGTATGAACTTCATACATACATATTGCAGAATTTGCTAGTGTCAGCACTTGGCTGTCACAAGAGATCTGCCTGTAGACCACACTAAGATCAGTTATAAATCAGGAATAGATCTGGAATGTACACTCGCTTAATAAAAACCAAATAAAGATAAAATGACCAACTGCGTTTTGAGAC…
10	mariner2	4	[879, 322, 218, 492]	[14.07, 6.95, 5.54, 11.2]	[979, 1742, 25, 1276]	879	['-', '+', '+', '+']	[6, 6, 6, 6]	CAGGGTGCGGCAGCATAACTTCCTTTTTTAAAATGCGCGCCATTCAGAGCGCTAGTGGTCCCGTTCAAGAGGAGCTATTGCAAAGTTTTGTCCCGACACGGTTCAGTCGCCATCATGCGTTGGAATAGTGAGTCCTACATTTCAAGCGGATGTTCGGTTATTAAAACACAGCGTGCATTTCGAAATCGCTTTAATTTAGCCCCGTTGGCTCCCATCCCAGATAGCAAATCAATTGTTACATGGTTACATTAAGGCAAACTGGAAGTGCGACAAAACGAAGAACTGGAGTCCCTCGACCCGTTAGATCACCTGAGAACATTGATGCAGTGAGAGCATCAATATTGCGATCTCCACGACGTTCTGCCCGCAAACACGCATCTACCTTTGATCTAGCCGATC…
11	jockey2	3	[106, 82, 162]	[5.02, 6.99, 7.91]	[642, 344, 182]	229	['-', '-', '+']	[0, 0, 0]	CACCACCCTCAAGACCTGACTGACCGGAACATGACATAAATCCTACTTAATTCAAATCTTCTAAATATTACTGCCTAAAAATTCAATTTCTTTAATACTCTTAATCATATAATCTTTGTAAATAACTTATATAATTAAAATCGTTAAAATTGATACCGATTAGATTAAGTTGTCCAAGAAGGGTAACAGTACGCTAGTCAATTAAATAAAATAATATCGTTAAAAAAAT
12	jockey	15	[2339, 1465, 3352, 178, 1278, 709, 4796, 1988, 3493, 428, 122, 877, 1282, 1825, 967]	[7.4, 18.93, 13.69, 2.94, 12.4, 13.33, 8.57, 13.62, 8.44, 7.37, 9.71, 10.23, 9.76, 14.88, 11.0]	[436, 1190, 2241, 1647, 382, 909, 578, 998, 2230, 1815, 1533, 4, 800, 1230, 802]	5017	['-', '-', '-', '-', '+', '-', '+', '-', '+', '+', '+', '+', '+', '-', '+']	[4, 4, 4, 4, 4, 4, 4, 4, 4, 4, 4, 4, 4, 4, 4]	CATTCGCATGGGAGATGAGCAATCGAGTGGACGTGTTCACAGAAGTCGCGGATAAAACAAAAACGTAATTGTGATCCATCACAAACATTTGCGCAGATCGTGTGCTTATCTCACAAACAAAATCTATTTTTAGTCACTGCATAACGGTGACGGCTTCGGTTCGCGAAACTTATCAGCAACTAGCAATTTCTAAGCTGTGTTGTTTTTGCCCCTCGCCCTGCGCGCTGCGCAAGCGGGAGGTTGTTACAATTTACCTTACAAGTAAACCGGTAAATCTTATCGTGTTTAGTAAATATCAATTGCATTATACGGCATAAGTATAAAGACAATTGATATAATGGAGAATTCATTTGCTCAATCGCGACCTAGCAATGGGTGCGATAAATTTGAGAAAATGAG…
13	invader6	2	[603, 1205]	[6.95, 9.2]	[1462, 2029]	2073	['+', '+']	[0, 0]	CTTAGTGAAGAAGAGAAAAGCAAAGTGCGGGGTAAAGTTGATTAATTACTAAAAGCTTATTCGGCCAAGCTGTTCAACTTTCGCTAGTCCCATGATGCTAGTCAAAAAAAAAGAATGGCACCGATCGACTGGGTGTGGACTATCGCATGCTAAATGAAAATACAGTGGCTGACAAGTATCCATTGCCCCTCATCTCAGACCAAATTGCTAGGCTTCGGGGTGCTAAATATTTTTCGTGCATAGATATGGCAAGCGGCTTTTATCAAATTCCAGTCCATGAGGACTCAATTGAACGAACAGCGTTTGTAACGCCAGAGGGTCAATACGAGTTCTTGACAATGCCGTTTGGTTTGAAAAACGCACCATCTGTTTTCCAGCGGGCTATAATGAAGGCCCTAG…
14	invader5	1	[102]	[9.28]	[1980]	8640	['-']	[0]	CCAGTTCCTCTCCATTTGCGAGTCCAATACTACGGGTTTAAAAGAAAAACGGTATAGACTGTAGGGGTATTATATATCCTCTTAGTTAACTAAAACACACAAAGGCAGGAGTTGGACTCTTTGATTTATTTGTTACTTCACGTGTTCAGCTTTAGCATTCGACTGACTCCCTCTCAGTTTGCGATCTGCCTCTATGCTTGTTGCTACAGGGCCGATGTTGCGAAACAGAGAGAATGCCACCCGAAAGCGAACAAGTACTTAATGTTTATATACTATGTTGCTATTATGAACTGAACTTATGTATGTGTACCTCTACAATTCGCCTACTACAATTCGACCATCCTGACATTTAAGATCACCTGATCTTTTCGAAATTTCCAACTTATAACTATTACATTG…
15	invader4	6	[349, 137, 213, 2542, 3247, 3247]	[4.14, 10.63, 14.65, 14.12, 6.88, 11.23]	[720, 436, 1712, 1325, 574, 1739]	3247	['+', '+', '+', '+', '-', '-']	[4, 4, 4, 4, 4, 4]	TGTCGGAGCGCGACTCTTCGCATTCCAGAAATTCCTTCTGTGATTTCATATTCTGATGAAATTGTAATATTGCGGTAAAATTCTGTCGAGCGCTGCGGCAGAGGCACGAACAGCCTCTGCAGCTGAGTGAGGTCCGATCGAGTGGTCATAAATAGTGTGTTAGAGAGAGATGACAATGTGGCACACGCCAGTGTGTATAGCCATTAGAGAATATGATGAAGAAGGGACATGTAAGAAGATCCCTTCAGTGAAGTTTGACTGCTGACGTCGATCGGAACTTGCTGCGCTGACGTACAAAATCGCGAAGTGAATAAATAATATGGATGAGACTCCTGTTTCGCCGACATCAGAAGTGGGATCGCCTTCGCCACAAGAGACCAGACCTGATCAGTATATGGC…
16	invader3	3	[670, 1878, 284]	[17.23, 12.65, 3.28]	[2381, 1292, 2100]	1889	['-', '-', '-']	[6, 6, 6]	TTGCTGTATGCTCTAAAATAGTCCTTCAGGGCTGTAATGACTTCCTTTGTATTAGTGGTCTTTGTGGCGTATAAACGTACGAACTTCGTAAAACCATCGATGACAACAAAAATATGTTTTTTGGATCTGCCTGAGTCGACTGGGCCGTAATGATCGATATGTATTAGTTCAAACGGTTTGCTGCCCTTCGGAATGCAGTGCAGAAATCCTTCCTTGCCTGTCTTAGGAGAGAACGCAACACATTTTAAACAATTTTCTATATGGCTCAAACATTTGTCTTTGGCATTGGGAAACCAATAAGATTTAGAAATAACATCTAACATTTTGTCTCTACCTATGTGTCCGATCTCATTGTGATATTTATATAGAATATGATCTTCCATGTCTGTGGGAACATAA…
17	invader2	7	[638, 1402, 765, 241, 4927, 1361, 2069]	[13.69, 19.6, 4.65, 9.95, 0.89, 6.7, 8.46]	[2110, 53, 727, 1971, 1965, 2283, 204]	5045	['+', '+', '+', '+', '+', '-', '-']	[0, 0, 0, 0, 0, 0, 0]	TGTAGTAGGCTAGAGGTACACATACATAAGTTCAGTTCATAATAGCAACATAGTATATAAACATTAAGTACTTGTTCGCTTTCGGGTGGCATTCTCTCTGTTTCGCAACATCGGCCCTGTAGCAACAAGCATAGAGGCAGATCGCAAACTGAGAGGGAGTCAGTCGAATGCTAAAGCTGAACACGTGAAGTAACAAATAAATCAAAGAGTCCAACTCCTGCGTTTGTGTTTTATTTAGATAAGAGGATATATAGTACCCCTACATTATCAGAAGTGGGCCGATCACGAGCCAAAAAAGAAAAAAAAATGAATATAAACAATGCATCGACGGCGCAATTAAAAGGATGGTTGAGTGAAGTAAAAGAACCAACCACGGGAACAAAAAGAGAATTGATTTTG…
18	invader1	11	[232, 100, 468, 177, 182, 294, 441, 210, 259, 85, 200]	[9.14, 18.55, 6.04, 8.55, 5.58, 7.87, 5.13, 4.0, 11.73, 12.75, 9.81]	[2058, 284, 1019, 81, 1182, 1977, 643, 1346, 925, 960, 134]	604	['+', '-', '+', '+', '+', '+', '-', '-', '-', '-', '-']	[0, 0, 0, 0, 0, 0, 0, 0, 0, 0, 0]	TACTGGTTCGAAAATATGCCTAAATATGTGTGTAGATTCGTAGAAAATTGCATTACATGTAAATTTTCTAAGCCACTAGCGGGAAAAGTGCAGGCTGAGCTGAATCCTATTCCTAAAATAGAAATACCGTGGCATACGATACATATTGACATCACAGGCAAATTGAGTGGCAAAAATGATTTGAAGGAATATTTCATCGTCCTTTAGATGCCTTCACCAAGTTTGTTTATTTTCATCACACACTAAATGTATATTCTGATAGCTGCATTAAGGCTGTAAAATCAGCCGTGTCCTTGTTTGGTTTACCCACTCGAATTATAGCAGATCAAGGACGTAGTTTCGCAAGTAAAAGCTTTCGCGATTTTTGCTCCTCTCAAAAAATTAATCTACATTTAATTG…
19	hopper2	5	[209, 173, 2693, 624, 3171]	[8.51, 4.73, 8.4, 14.1, 8.18]	[511, 2280, 523, 2492, 1376]	4643	['-', '+', '-', '+', '-']	[2, 2, 2, 2, 2]	ATAAAAGTTCAAAGTTTCTAAAGTTAATTTTCCATTTTAATATTGTATAAAACTTCTTCGTCACAATCAGCAGACGAAGACCGGCCACCCCTTTCAGCAAACCCTGCACCATCAAGCTCCCAAGTATCTCCAATATGAGCTACAGAGATGCGCTCATGTCTACCCAAGTGCCTCAGCAAACCAATCCCAACCAAACCCGTCAAACCCCACCTGAATCTCCGCAACCCAGTAACATGGAACAAATGTTTGCTCGCTTCGAAGGAATGGTCGAAAGGATGATGGAGAAGATGTTCTCGCAAATGACGCAGCTTGTTGCTTCCATCCTCAACGCAAAAGTATGCAAAGCCTAAAAATAGTTATTTGGAATGCTAATGGCCTGCAGAGGAGCAGAGCCGAGGT…
20	hopper	8	[511, 124, 506, 733, 642, 95, 239, 238]	[10.31, 14.95, 11.09, 11.8, 14.07, 13.32, 13.74, 9.18]	[578, 1771, 330, 703, 149, 2075, 815, 1921]	1437	['+', '+', '-', '-', '+', '-', '+', '-']	[0, 0, 0, 0, 0, 0, 0, 0]	CACTATGGGGCATTTGGCCTGTTTTTTTTACAAAAATTAATACCTCCTAAACTATTGGAGATATTTGGATGAATTTTTTTTTATGCGTTACACATGCCTCCAGGAATATTTTGGAAAAGTGGGCGTGCCCCAACTCCGCCCCATTTTTTTTTTTTTTTTTTTTTTTTTTTTTAATAATATATTTTTAAAGTTTATTTTTAATTTCAATAATGTATAATTCATAACCGTCTTCCTCTTCACAATCAGTAGAGTCTGAAGAATTTTTATCAGGTTCAAATTCGCAAGCTAACATTTCAATGACTTCTGGTGGAAGAGATAGTCGCTTATGTTTTCGCCTCTTTAAATTTATTGATGATATTATGGGATCCGAAGTATCCATTGCTCTGTAAAAGACATCTG…
21	gypsy8	6	[862, 374, 402, 129, 408, 1076]	[5.53, 2.7, 8.14, 11.28, 5.98, 12.72]	[2318, 1172, 847, 2490, 579, 1147]	1492	['-', '-', '-', '-', '+', '+']	[6, 6, 6, 6, 6, 6]	GTGCACTTCAAAAGCAGGGCGTTCATGAGGTTTCTGGAGAAGCGGGGGGTGCAACACCAGCTCACGGCTCCATACTCCTCAAGAGAACCCTACGGAAAGGGCCAACAGGACCGTAAAAACAATGATCGCGCAGTTCACAGGTGCCGATCAGAGGACATGGGACGAACACTGGCCGGAGCTGCAGCTGGCGGTAGAGCACAAGTTTGGCGGAGACCACAGGATACTCGCCGACTCGAGGCTGCCCAACGAGTTATTCGACGACGACCGGGACTGGCAAGTGCACACAGATGCCGGCGGAGAACGCGGAGAAATTGAAGGAAATCTTCGGAGAAACATGAAGAGAGTGCCGCAGGATCAGGCGCGCCACTATAATCCCTTAAGAGATTCCGGATGTCGAAC…
22	gypsy6	2	[192, 148]	[16.2, 12.53]	[1650, 862]	215	['-', '-']	[6, 6]	AAGTTAACTAAGTTAACCGGGTGACGGCTACGACCGATCGTCCGAAGACTCGCTCCGGCCAAATTGCTGACACAGCGTCTGTCCGGAAGCCCGTGCATAGCCGGCAAACACTACCCGTTGGAGTGGCCGCTATGAGTTTCATATTTTGTTAGCCTTAAGTTCAGTTTGAATTTGCATTTATCAGAATAAAGATCGGCAGCTCGTCAACTCCGACT
23	gypsy4	4	[264, 1293, 671, 3806]	[2.44, 3.51, 2.61, 10.91]	[74, 1225, 943, 1218]	6650	['-', '+', '-', '-']	[6, 6, 6, 6]	AGTTAACACGCGCAGGGCCAAAATCGCTAACTCCACGATAAGATCGGACGCGGCCGCAGTAACGTCAGCGCGACTGCAACTAAGTCGCGAAATATGACTCCTGCATTCCAACATTCTACTGCCCGGAGCGTGTGAAGCGCAATGTCAGCGTTCTGCCGTGAGCGCTGCTTCAGAAGACGGGCTACTTTATATTAAGCTTAAGTTTTCTGTCTTCAGTTTTAAGAACTCATCTGAACGCGCATAGTCGCAGAATAAACCACAATAACTAAAATTGTTGTCTGTTAATTGGCGCCCACGGCACTCTTATAGAACTCACAATATTTGTTCACCAGCCAAAGCTGTGACAAATAAACGAAAAAGTGCGAAGTGAACTGTGACAAGCAAATTACAAGTGCAAAG…
24	gypsy12	3	[716, 1348, 982]	[8.38, 12.53, 12.6]	[1436, 2043, 536]	2581	['+', '+', '+']	[8, 8, 8]	GCGCTCAGCTGTGAGATTCTAATTTAGGGTCATACTAAATGCAGTATTATGCATTGGGAATATAGTAGACGAGATGCGACCCTTATCAGCTGCACACGGAAAGTTTGGGGATAATTTGGTTATCGTAAATAGTGACTATCAGCTGATTGTGTTTTTCGTCGATGGTCTTGAGTTCCCGTTTTATTTATTTTCTAATAAAATAGTCGTGGAGTCAAGTCGTGAAAAGTTTGTGTCGTTTTAAAATTATAACCTGAGGGCGTGGCGTTTTTAGTGCTAAAGGATATTATTAGAGTAAGTTTTCCTCGCCAAAATCTTCGCTTGGCGCAGCCATCGCGCAGCAGTGCCACCACCCAGACCCCAAGGTTTCACAGGTTAGTGAATATCGGGAGGAAAATTGAT…
25	gypsy	3	[163, 197, 318]	[8.31, 8.19, 10.99]	[105, 112, 1725]	482	['-', '-', '+']	[4, 4, 4]	AGTTAACAACTAACAATGTATTGCTTCGTAGCAACTAAGTAGCTTTGTATGAACAATGCTGACGCGCCAGAATTGGGTTCAACGCTCCACGCGAAGAATGCCTGGCAGCGGAAAGCTGACACTTCCTACCGGGAGTGTTGCTTCACGCTGCAAGAAATGCTGAGTCGGCTTGCCGACTTGTGGCGGCGCGATGCATTGCTCGAGGGTAAACTTAGTTTTCAATATTGTCTTCTACTCAGTTCAAATCTTGTGTCGAAATAAACCACAGCTTGCTCCGGCTCATTGCCGTTAAACATCATTGTTCTTATTTACAATCAAATCGCTATCGCCACAAGGCTAGTGATAATAACTAAGGGGGCGAAGTCAAGCCCTCCAACCTAATCTCCATAAACAGTGTCT…
26	gtwin	3	[313, 402, 154]	[7.47, 9.69, 6.69]	[366, 1604, 2337]	423	['+', '+', '-']	[2, 2, 2]	TGTTGAAGCTTTTAACGAACTTAAAGATAATTTAATAGCACGAGTGGAATTTGTTCAACCTGATTATAACAAAAAATTCACTTTAACGACAGACGCATCAGATATAGCTATCGGAGCAGTTTTATCACAGGATAATAAACCAATTACTTTCATATCCAAAACATTAAATAAAACCGAACAACTTTATGCCTCAAATAAAAAAGAATTGTTGGCAATAGTTTGGGCTCTTAAAAATCTCAGGAATTACTTATATGGTGTTGTTGGTATGGAAATACAAACAGACCACCAATCTTTATCATTCACAATCTCAGATAAAAACCCGAACGTGGAAATGAAAAGATGGTACTCTTTCATAGAAAGTTTCACCCCGAAAATAATATATAAACCCGGAACAACTAA…
27	frogger	1	[193]	[3.73]	[649]	2483	['+']	[8]	TGGTTGCATAAGAGTGCCGCCGCGGTAAAATGATTGAGACAATGAGATGTGATTAGGGTGAATGCTTTATTAGAACTGAACTGTGTACATAACTTCGTATACATGCTTCACTACTTTGAGTGGCAAATGAGAGCAAGAGAAGCTTGCTCCCTGAGAGAGTAATAAAGTTGCCAGACAGATGATACGCAATCTTATATTTCCAACACTTTTGCTTAAGATCAACATCATCTGTTTTGCAATTACAAATTTAAACAAATCCAAGTGATTTCAAAAAGCCACAATGCTTTTGCTTTGGTTAGTATATCTGCGACATTATTCTGAGTGTTAACATATTCAACAATTATTTCATTTTTGTTAACTTTGTCCCTTATAAAATGATATCTGACATCAATGTGTTTT…
28	flea	3	[2113, 246, 4966]	[4.85, 6.13, 3.92]	[798, 2289, 500]	5029	['-', '-', '+']	[8, 8, 8]	TGTAACATGGAGTAAGGCTGAAGGCTGGCAACAACCCGGTTGGCAGCGCTGTTGAGCAGCAACATGATTGTCGGAAATCGAAGTTATCGACAATCAGTCATCGAAGGAACGATCGCAAGGCAGCAGTGGAGTCGAGTGGAAGTCAGCGTTGCAGGCAGTCGAGTTCTCAGCAGCAGTCGTTCGGTCACAAACTAAGAATACTTTACATAATTACCGCATTTAGAATTAAACTAATAATTAAATTAATAATAAACAATAATAATAAACAATCTTACATGGGGGCTCGTCCAGTCCTAAATCGGTTATATGAAGGTGCAGTTGTTTAAAGAAAAAAGACATTGTTGTGTGCGTGGGTATAGTCTTTAAAAGTTGTAAAGTTGTGGCTATATCTATTGCATT…
29	diver2	9	[10192, 887, 827, 1346, 9952, 1453, 6956, 4212, 10192]	[4.31, 11.19, 10.12, 6.77, 9.93, 8.0, 8.1, 6.54, 8.88]	[1267, 1180, 192, 2399, 911, 1698, 1444, 951, 1234]	10192	['+', '+', '+', '+', '+', '+', '-', '+', '+']	[8, 8, 8, 8, 8, 8, 8, 8, 8]	TGGTCGGACAACGCAACCAATTTTGTCGGCGCTCGGAATGAGCTAAAGGATCTTAAGCGTTTGTTCCTGAACACATCACATTAAGCTGCAGTACATGAATTCTGCATGACTGATAGCATTGAATGGCGATTCATTTCTCCTCGACCGCCGCATTTTGGAGGCCTCTGGGAGGCGGTTGTCAAAACAGCAAACATAATTTTTACCGAGCTGTTGGCCCTGCCGTTTTCCCCGATGATGACCTGCGCACGCTCATTTGCCCCATTGCACTATGCGTAATACCGGACATTTTGGTATTAATTACATTACATAATTAGCGACTTGATTTTTTTATAATTAGGATTTATATAGGATTTCGGATTCTGTTTATTTTTTGATCTGACCATGCCTATATCTCCGCCC…
30	diver	2	[2811, 2825]	[13.43, 10.49]	[2089, 1125]	6133	['-', '-']	[2, 2]	TGTACGGATTATGAGCGGAGTCACCCGGTGCTTCAGCTGTCTTAACAGCGGATTAACATTTTATATATCGATGCTAATTGAACTGAACTGTATTCTTTCTTTCGCTCTTGTAATTTTGCGGTCATAGCGATCAGACGTGATTTTTGTATATGAAAAAATAAATGAAGTTAAATAGTGTATATATGATTCTTATTTGCGAACCCCATTACAATGATGTCAAAGCAGTGAGGCATCACAACTATTCATTGGTGGCCCATGAGGGGAACCTTGCTCATAAGAATCATAATTAATAATTGCTAAAAGCTGTTTGGCAATTTTATCTTCGTGGTCGGCTTCATCCAGATAAATCACCGTGCCTACGTTTTCTATCGCGCTCGCTCTCATCACGACAGAGCAGTA…
31	copia	12	[6856, 6856, 716, 1419, 3372, 5091, 2253, 1224, 187, 885, 6383, 519]	[6.97, 6.64, 12.0, 7.73, 17.8, 7.64, 8.02, 5.82, 4.83, 6.15, 4.6, 7.46]	[7, 1836, 1319, 1705, 56, 585, 2041, 529, 2296, 544, 186, 904]	6856	['+', '-', '+', '-', '-', '-', '-', '+', '-', '-', '+', '-']	[8, 8, 8, 8, 8, 8, 8, 8, 8, 8, 8, 8]	TGTTGGAATATACTATTCAACCTACAAAAATAACGTTAAACAACACTACTTTATATTTGATATGAATGGCCACACCTTTTATGCCATAAAACATATTGTGAGAGAATACCACTCTTTTATTCCTTCTTTCCTTCTTGTACGTTTTTTGCTGTGAGTAGGTCGTGGTGCTGGTGTTGCAGTTGAAATAACTTAAAATATAAATCATAAAACTCAAACATAAACTTGACTATTTATTTATTTATTAAGAAAGGAAATATAAATTATAAATTACAACAGGTTATGGGCCCAGTCCATGCCTAATAAACAATTAAATTGTGAATTAAAGCGCCAAAGCCAGCTGGCGTCAGGTTCAAAGGCGTCGTTAAATTTTTGGCAAAATTCTTTCGCTTTTGCTAATAT…
32	blood	12	[796, 7443, 5754, 7443, 3768, 7443, 1789, 2220, 1036, 6281, 5071, 4943]	[14.64, 10.79, 13.54, 12.48, 9.36, 6.47, 7.45, 7.65, 11.07, 7.64, 13.99, 11.15]	[1986, 688, 1285, 1613, 1781, 169, 1047, 641, 1814, 1837, 2159, 815]	7443	['-', '-', '-', '+', '-', '-', '-', '+', '-', '+', '+', '+']	[0, 0, 0, 0, 0, 0, 0, 0, 0, 0, 0, 0]	TGTAGTATGTGCATATATCGAGGGTATACTGTACCTATAAGTACACAGCAACACTTAGTTGCATTGCATAAATAAATGTCTCAAGTGAGCGTGATATAAGATCACCCATTTATGCTTTAAGCTAAGTCAGCATCCCCACGCTGGCCGCTGGCCATATATGCGCATAAGCTCTCTCTCTCTCTCTCTCTCTCTCTCTCTCTCTTATACATATATATATACGCTGCTCTTCTGCCGCTGTCGACGGCGGCGCAGTCGCAGTATTTAGGTAAGATTAGACACTCTGTAGAGGTTAAGCGGGCAGAACCGTTTCTGCTACTCGAAGAGATAAGAAGAAATAAAAAGGTGGCCTGACGGCTGCACCCAACTGCAAGGAAAACACGTGTTCTCAATTGGTGGCAT…
33	baggins	4	[818, 810, 2117, 2117]	[10.64, 19.03, 12.09, 12.17]	[1701, 916, 1816, 2273]	2117	['+', '+', '+', '-']	[6, 6, 6, 6]	GCTAGAAAACGTTGGAAAAGCTAGTGGACGTCAGCATTAGAATCACTCTGCTTGTGGAGCAACCGCTCCAACGGACGCAGCATGCCTACAGAGCGGGCAGATCAACTGATACTGCCCTATATCACCTGAAAAGCCTTATTGAGGATACACTGATTCATAAGGAAGTGGCGTTATGCGTCTTCTTAAACATACAGGGTGCTTTCGACAATGCCTCCCATGAGGGAACGCATCCCTCAGATCAGATGGACAGCAGATGGATCAAATCACTACTGGCATCTAGGCGAACCACTATAGGAGGACAGTCGTCCACAGGATCAACCACAAGGGGTTGCCCCCAAGGGGGTGTCCTCTCGCCACTCCTGTGGAGCTTGCTGGTAGACGAGTTGCTGGAGAGACTGA…
34	X	13	[753, 1193, 431, 1106, 4727, 1183, 660, 4727, 1033, 399, 2749, 301, 433]	[7.64, 3.75, 5.64, 14.31, 9.18, 14.53, 4.42, 6.75, 3.88, 4.87, 4.16, 9.68, 6.18]	[374, 272, 1900, 1778, 355, 93, 1277, 83, 1686, 1530, 674, 685, 166]	4727	['+', '+', '+', '-', '-', '+', '-', '-', '+', '-', '-', '-', '-']	[0, 0, 0, 0, 0, 0, 0, 0, 0, 0, 0, 0, 0]	GGTTCGTGTCTAACAATACGCACCTGACAAAGTGGATTAAGTGAAATTAGTTTTCGCGGTAATAAACTTATGGACAAGACCAGAATACTGGCACACATAGCAAATAGTGACCCCCCAAGTCACTAACAGTGCAATAATAGTGAAACGAAAACATTTTCATTCAAAAATACAAAGTTAAGTTTCTCGAACTGGGGCTCCGCTGCCCAGCTGCCACGCGATCGCACAAACAGCTGTTTGCGAGCTTAAAGCTTTCTATCCCAGGGTTCAAGTTTTGGCTAGAACCCTGGTGATTTGGTGCACACTTCAATATGAACACTTTAAATGAAACCGCTGCGGCTGATGAATCGTTGGATACTGCGTTTCTCTCGAGCCCCCAATGTGCTGCCCCGCAGCGCTTTC…
35	Transpac	1	[5249]	[10.87]	[1717]	5249	['+']	[6]	AGTCATGTATACCCTTACATACCCTCTTATTAGATTAAGTTATGTTAGAATACACATGGCGCTAAGCTTTTTGTCTGAGCTTAGCTTTATTTTTAGTCAGTAGACAAGAAGACCTCGATCTGTACACATCATTGAATAAACCCTCAATTTGTTAAGCGAAACCTTTCGTTTTGTTTTAACCCCTCTTTAATCGACAAAGAAGTCGATGGGTGCTTAACTGAGGAGTTCAACCTTCAACCTACAGACGACAACGAAGTCGTTTCTGGAGGCAACGATCTTTTGGACACAACGGTCTCTGCTCGGAAGGCCCTATCAACCTTCCACATAACTGGCGACGAGGATCAACACAGAAAAAATAAGGAAACCAGCCATACGTCAAGAAATTCATTCGGAACCACA…
36	Tirant	3	[4230, 5623, 8321]	[3.87, 5.68, 6.74]	[1565, 1409, 2388]	8321	['-', '+', '+']	[2, 2, 2]	GAGTTACCACCCCACCCCCTAAACCCCCACGCCTCTAAACAAATCATCGGACACTCAACCGGGAAGACGGCAACTGGAACACCGCATCCGGCCGAATGCTGACATTCCGGCCGAATGCTGACATTACACAAAAGTCGCACTGCAACATTGTCCCCAGCTAGCCAGCCACATGCCGAGTCGGCATGTTCATTATGCTTACAATTAAGAACCTATGTACTTATGTATAAGACGAAAACGGAGGACTCGAGTAGCCACTCTCTGACAATAAACTTCATACTGATTTTGAACTTCAAGAAAGTCAGTCGTATTCTTTATTGGAAATCTTCACACTACAACTATCTGCTGAAACTTAAAAACCTTCATACATTTACACATCATATCTTCACAAAAGGCTCCACC…
37	Tc3	3	[194, 474, 83]	[12.94, 17.32, 13.13]	[2179, 2002, 1622]	632	['+', '+', '+']	[6, 6, 6]	TTTTACCCTTTTGACTTCTCTTTTTGTTGGACCGTGTGGTTGAAAAAGGTTGCATTCTTTTGTATTCTATTATTTAAGACATTCAATACCTGTTTATTTATAAAATGGCCGTGGAAAAGCTTTAACCGAGGTAAAGTAAAAGGCTATATGGATATGGAATCTGCGAAGAAAATAGGTCGAAGTCAAAGCAATTAGCAATTTTGATCGTAACTAAGCAGACTATATAAAAAATGAGTGGAGGGAAAAACATGCAACAACAGCATCGGAGGAAAGACTTATCATACGAACTTACCAAATTCCACTCATTCTGATGGTAAAATAAGGGAAGAATGCGAACTTAAAGAATTTGAAAAAAAAAACTCCATTATGATGCTCGAAAAAAAATCACGACTTCGATTT…
38	Tc1-2	2	[267, 238]	[17.23, 10.82]	[1169, 2413]	636	['-', '+']	[6, 6]	TTCACTGGCTTGGGAGATTTGGTTCCTGTTGATGGAACCATGAATCAAGGAAAATATTTAGATGTCCTTAATAATCATGCATTCCCCTCTGGTGATAAATTGATTGGAGAGTCCTTCATACTCCAGCAGGATAATGCTCCCTGTCATAAGGCCAAACTGATTACGAAGTTTCTGAAAGATGTTGGCGTAAACACATTGGATTGGCCACCTCAAAGTCCAGACCTCAACATAATAGAAAACCTCTGGTCATATTTAAAAAGAAAATGGAGTGCAAACTTATCTAAAAGTCGCGAATAAACGATTTTGGAAATTCAAACCTTATGGAAGGATATTTCAATAGATTATAGATTATAGATTATTATATCCACAGCTTGGTACAGTCTGTACCAAAACGTCTGC…
39	Tc1	2	[259, 455]	[9.02, 12.6]	[2348, 361]	611	['-', '+']	[0, 0]	TACAGCTGCGGTTAAAATAATAGCACTACTGGAGGTGGAAAGTTCATTTCCTAAAAATAATTATTAAATGTTTATATTTTTTAAAGTCAGATTGCATGAATAATAAGTACCATATGTTGGCTCTCTGAGCAAGAAATTTATGGTCTCTCAATGTAAAGGTTCTTTTTGTTTTTGGGCACTTGCTGCAAAAGTGCGCGAAATGAGGCGGTAACAAAAATAGCACTGACCACGTATTTGCTGAATAATAGAGTGATTGCTTTGGGTTTTTTTCGACAAATTTTGAAAAAGGAGTTGTATTAAAGGTTTTAATTGAATTTTTTCCAAACGAAGACCAAAAGTTCTCTAGTCATGGGTCGCGGCAAGCATTTTACCGTCGAAAAAAGAAATTTGATTAAAAAC…
40	Tabor	2	[317, 558]	[2.2, 5.92]	[1415, 161]	7345	['+', '-']	[4, 4]	TGTAATGTGCACACATATCGAATAAGCACTGTATCAAATCAGAACATTGGGAACAATCACATTGTAGCACTTTTGCAACAATGTTTATGTAAGACTTTTCAGTTCCCAGGCATATCTTGAGTGCTCAGCAATCTGACCACACAAGAATGCTATTCAGACCAGAAGTGCAGAGTCAGCATAATTAGCATGCGCGACTGCTCGATCTTTATGTCCACATGACTCTCTTAGACAGCGGCGCTCTCGCTGCCAAAGTTAAGTACATAAGAGCAAAGCAACGTCTCTGCCGACGGCCTCTCTGCCGGCGCAGACGGATTGCATTTGGCTAGCTTGGACTCTTCTAGACCAAGTACAAGGCAGTCGTAAAGGAGTCGTCAAAGAGCCTTCAACATGTCCTAATTG…
41	Stalker4	2	[4239, 6281]	[7.02, 10.28]	[2503, 2344]	6281	['-', '-']	[4, 4]	TGTAGCATATCTAACCCACCTATCAAATAAAGAATGGGTATAACTTTGCATAAATACATTGTGACACTTTGTCATAGTAAACGTAAATATACAAATACCCAAAAGACCACCAATGACTACATAAACATTCCAGAGTCCGAGTAATACGATCTAACGCTCATACATAAGCCGATCGCGGAGCGTGGGAATGCTGAGCATGCACTTTGCAGCTCAAGTGGTCAAGCTATACATAACATATGCATGCCTTCTGCATACATATGTATATGTATATATGTAATAAAGAATACCTATGTATAAGCACCCAACAGAACACACTTTGAACAGTTGAATAAAGAACCTCATAAAGATCAGAAGCTCTTCTCTTGTTATTTAAAGTGTACTTTAGCAAAATACTAACAT…
42	S2	3	[585, 815, 542]	[11.51, 14.28, 8.67]	[2482, 63, 1980]	815	['+', '-', '-']	[0, 0, 0]	CAGTTTGTCAAGAAATTGTTTGCACAATGAAAATAAATTGTATTTAATTTGTTTACCTTTATAGATTTTTTTATTTACATTTATTTGTTTATATGTTTTTTTTTTTTATCAATATGTAAAAAAAGAATAAAAAAAAACTATTAAAAATGAATGAAATGAAAACTATTATATGCAAGTTTACACAGATTTGACACTGTCAAGAAATTGTTTGCACACTTCTCTTTTGTTTTCTATTTTGTTTCTATTCAGAGGAATTTCGATAATCAAACGGTAGATAATAGGCATTTACGCTTTATGCGTTGTGTGGGTGACCGATTTTAAGGCATTTGGTTGTAAAAGTGAGCATTGCTCCAATTAGATTTGTGAAATTTAAAAATGCCTGGCAAAAGATTGAGTTTT…
43	S	7	[1657, 1575, 1113, 871, 87, 977, 1733]	[12.38, 9.87, 10.74, 11.15, 14.07, 14.33, 10.04]	[2524, 786, 1986, 1575, 2326, 1917, 2268]	1733	['-', '+', '-', '+', '+', '-', '+']	[2, 2, 2, 2, 2, 2, 2]	CAGTTTGTCAAGAAACTGTTTACACACTGTAAAATAAGTTGAATTTTTGACTTTAAAGCTAAAAATAAAGGGTGTTTTGCTTAATTAAACGCAATTTTTTTATAAAATATAATTAAACAATATTTATTTTACTTATAAATCAAAAAACAAATTAAAAATATTAAATATACAAGAAAATAAACAACAAATTCCAAGTTTACACACTTTTGAGACTGTCAAGAAACTCTTTACACATTTTGTTTTCCTACTTTGTTTTGTTCTTTTTCTTAGAACGAACTCGATTTTTCCGTTATTTTTGGCTTTGCATTGCTTTTTACAACGCTTCTATTGAAATTTGTTGACTTTGCTTGTGAAATTTTGCTGATCAAACGTGCTTAAAGCGAATTATTAAATTTAATA…
44	Rt1c	2	[1081, 543]	[7.79, 4.71]	[551, 166]	6169	['+', '-']	[4, 4]	GAGCGGTATATCTCCCACCGTCGCAACTTTCCCCTGCTCACCCCCCCCCCCCCCCCCCCACTAAGTCCACGGCGCGTCTGACCCAAAGTGGACGGCTACGTGGCCTGTGCCTGTTCTCTTGACATCCGGGCAGCAGCATAATAAAAACCCATTCTGCGTCTGAGCAAAGGCACTAGAATAACAAGATGCGTAACGGCCATTGGTTTGGCACTATGCAGCCACTTTTTTGGTGACGGCCAAAATTGCTCTCTTTCCGCTCGCTTACGCTGAGAGCGTAAGAAATCTAAAAATAGAATTTGCTTGCTTGTGTGGGTAAAAACAGGAGACGAGAACGTGTATATGTGTGCGTACTTGTGTAAGAAGACGGTTTTCTGGCCGAAATCAATTCTGATCGAAGAA…
45	Rt1b	7	[2882, 3360, 4937, 3083, 3122, 537, 315]	[13.2, 7.83, 5.83, 11.25, 10.25, 9.2, 10.57]	[1549, 1981, 1036, 998, 2454, 2182, 2286]	5171	['+', '-', '+', '+', '+', '-', '-']	[0, 0, 0, 0, 0, 0, 0]	GCTGCCAACTTGGCGCAGCGGGCGATCTGGAGAGGGAGGCGTTGCCAGATCAACCGTGTGATCAGTGTTGTGTTGCGACAGTAGAGCGCGAAATTCAAAATTAAACTTAAAATTAAACCGTTGAATTTTAATTTAATTTTAATTTTGATTCTGGTTACTGGGAGCGCACAAGTCTTTAAGAAAGGGGAAAAGGCACAAAGGTCGAGGACAGACCAAATATCATCCTCTCACCGTGCTGGTGCCTAAGCAGAGGCTCTGGTGTCCGAGTCGAGGCGGTACAAACCTCCATCCGTAAAAGCCAGGGGGAAATCCGTGGCCTACGTGGGAACCCCTTTCTAAGGCTGGTGCTTCGCCTAGGTAACCTTAGGCCATCTTTCAGTTGATGGACAGTGCAGTGGG…
46	R1A1	2	[139, 87]	[13.43, 13.5]	[2054, 1794]	370	['+', '-']	[8, 8]	CCGTGTGGTTAGCAGGCGAGAATACTACCACAGTCCGCTGTTGCTTGTCGTAAGAGGCGACTAATACAGCGATAGGTTCCTCCAACCATGCTTGTCGGCGCAATTGGAGGAGGCCCACCGAACCCCTTTTTTCGGTTCCACAGGTTGTGCAGCTAGCCAAGACTGTTCATTAAGGTAGGCCCGTGGTGGGAGTATCGTGGTGGCAGAAGAGATTTTAGGTAGATCTCGCTCCTCAGCAAGGGGTAGTGCTTGCCCGGCAAGCAAGTACTCGAATTGCTACCGGGGTGGTCGCTATGTACATAGCTATAGGTGCTAGTCCGGGACACTTGTCTGGCGTATCCCCAGGCACATGCACCATATGCTCACTTGT
47	Quasimodo	5	[2354, 6693, 8791, 8791, 8791]	[6.41, 11.3, 15.49, 14.72, 3.88]	[382, 1911, 1900, 2469, 32]	8791	['-', '+', '-', '-', '+']	[2, 2, 2, 2, 2]	AGTAGCATATGTGCCATAGTATAAGACCACATATACTTACACACACACACACATACATAACCACATAGGAACAGCCATACACAAAATCATAGAATGCCTTAGGATATAAGTCATAAAATCATGTATCCAATAAGAACCCAAATTCTGGTGACAATAACAAATCCAGCCTACCCTAATGTAAACATTAACATCCGCTGCCGAATCAGTTATTCCCACCAAAGGGTCAAAACCGCTTACGCAGCCCAAGTTCTCGGCTGATCAGTACCCATGAGTGATCCACTCAAGAAGGCACCCAATCCAACAGACATAAACATCCGCAGCCGCATTCGCGACTCCCACCAGAGGGTCGAAACTGCTAACACAGCTTTAAGGGTCAAAACTTTCCACGTAGCTCAAACT…
48	Q	1	[149]	[10.14]	[136]	213	['+']	[0]	GTCGCACAAGGGAGCCACCTCGGTCCACTTCTTCTTACCATGTTTATTAATATCCTTTCCTTTTTCTTATGTATGCCGATGGTGTAAGGACATTTTTGGCCCTTCGGACTGACAATCCGATCAAGACAGCTTTTAAAAAAGCTGATGTGATAACTTAAATGGCTCCAAGTGTCGCTCCAACCCAATACACGCGACACACTCTTAGCGGGTGCT
49	Max	2	[9870, 2101]	[8.96, 11.84]	[2524, 1325]	9870	['-', '-']	[6, 6]	TGTTCACGCCAGAAGGGCGCAAACAGTTGAGCGGCAGTGTAAGCGGCCAATGCTTGTACTCAAAGCTCCTCCACGGCTCGCAAGCACCGCTGCTCGCGCTCTACTTCTCTCCTCTCGCTCTCCTCCCTTCCCGCAAGGTATTCACCACTCCGCGGTCCCGCGGTATTTCCAATGTTAGTTTTAAGTTAGTCTTAATTTACAAGTGCGAGAATAAAGTGCAAACAATTGAAGGCGGTCCCGGGCGTTTCATTTCTGGAGGAATTAGCCGCAACAACAAACAATTCCGCCCACTCCACTTCATGGTCCTTCGAGCCGGATAAACCGACACATCCTGATCCTGCCAGCGCTCCTTGCGGAAAAATCAAGATAAGTACGGCTTTAAATCCTATTCCGTCCGTG…
50	Juan	1	[2750]	[11.2]	[2452]	2750	['+']	[2]	ACCGTTTTAATATACCCGAATACACTATATACAGAAATGACAGGAAGGAAAGTAGGGGAGGCGGCGTTGCCATTGCAGTTAGTAACACATTGATACATGAACAAATACCCTGCATTAAAAGTCATGTTATTGAAAATGTAGGTATACAAATCAACACTGACTCTAATTCCAGTCTAAAAATTTACTCTATTTACTTTGCTGGAAATACTTCAAAATGTATTCCTAGTTCATGTGATTTATCTTGGGACCATAATCATTTAAAAAGTTTGTATAGATCTGATCTCCTTAAGATCTCACAAATAAATGGAAATTTTCTAATTTGCGGGGACTTCAACTCGCGCCACAGAGCATGGAAGTGTACCCGAGCCAATGGTTGGGGCAAAATTCTCAATGAACTTT…
51	Ivk	5	[263, 1555, 2120, 1051, 1967]	[7.02, 17.9, 8.84, 7.82, 5.11]	[1709, 1567, 1419, 460, 1409]	3793	['-', '+', '-', '-', '+']	[6, 6, 6, 6, 6]	TGCTTTGCCGTCTATATAGACCTTAAGTATATCAGCAATGACATCATATCCATCTCCAATCTTCATGATCGTTCTTCTTTTCCTGCTGGTCAACTCCAGGGAAATTAGTGACAAATTCGCCAAAGTGACCTCTTTACCCGGCTTATGCAAAATCGAGTGCAAGCTGCACAACACTCTTAACTTTGTCAAAGGCACAATTTACACACCCTGCCTTATTAACATTCCAGAAAACGAAATTGTTGAGGAACTAAAATCTCAAAATCTACACATCGTCTTCAAGTTCACCAAAATCATCGACGGCACAAGCCATTTGGAAAAATTCTCGTAACTTTTGACCGGTTCACTCTTCCCAGTAAACTAATCGTTTCCTGGCACACACATAGATTTTAGAATATACAC…
52	Idefix	5	[437, 1074, 806, 1495, 93]	[9.46, 6.01, 13.8, 6.27, 11.97]	[513, 2417, 1801, 2303, 872]	2579	['-', '-', '+', '+', '-']	[4, 4, 4, 4, 4]	TAAAATATTCAATGATATGGGAAAACCGCAAGAAATAAAAGCAGACAAAGACTCAGCTTTTATGTGTATAGCCTTACAAAATTGGTTAAGATCTGAAGGTGTACAAATTTCTATAACGACTAGCAAAAATGGCATATCTGATATAGAGAGATTCCACAAGACCCTAAACGAAAAGCTAAGAATCATTGGTAGCGAGCAAGATATTGAAGATAGGTGCACAAAATTCGAAACAATTCTATACATATACAATCTTAAAACTAAACATAATAGTACCAAAAGATTTCCAGCAGACATTTTCCTATATGCAGGCAGCCCAGACTTTAACGTACAACAAAATAAAATCGATAAGATAGAATACCTCAATAAGAATAGGCACGATTTTGAAGTTGATATAAAATC…
53	INE-1	399	[388, 185, 185, 187, 193, 90, 599, 649, 367, 152, 165, 263, 2370, 88, 2370, 710, 156, 387, 145, 133, 2370, 312, 170, 122, 283, 649, 294, 352, 435, 186, 312, 105, 124, 538, 387, 81, 185, 119, 346, 766, 111, 165, 300, 445, 182, 217, 413, 2370, 312, 275, 2370, 112, 1058, 2370, 230, 2370, 371, 201, 471, 308, 133, 210, 86, 195, 123, 396, 249, 298, 310, 105, 268, 108, 156, 134, 275, 1416, 174, 399, 237…	[13.06, 15.66, 6.22, 16.2, 6.73, 16.8, 9.46, 8.87, 6.78, 15.19, 8.97, 10.01, 13.79, 8.33, 5.26, 15.47, 16.32, 11.73, 15.49, 7.11, 7.5, 3.17, 4.57, 10.06, 14.02, 7.88, 8.78, 8.42, 4.37, 13.22, 8.77, 14.22, 3.85, 5.63, 5.44, 13.04, 10.45, 12.08, 10.66, 10.71, 8.33, 6.84, 6.35, 12.06, 7.99, 12.5, 10.37, 7.1, 15.52, 12.88, 12.37, 10.88, 13.9, 6.58, 5.81, 12.29, 4.61, 13.07, 9.89, 13.64, 8.57, 15.18, …	[1822, 1822, 2434, 603, 614, 746, 1199, 2103, 2358, 3, 2006, 1483, 928, 53, 1122, 1013, 851, 715, 287, 1477, 826, 519, 1725, 756, 2252, 1268, 904, 203, 938, 529, 467, 355, 1777, 1831, 2414, 2512, 1317, 1253, 165, 1960, 521, 1288, 1508, 1442, 705, 1532, 1938, 1302, 1077, 1556, 1733, 2501, 652, 45, 1547, 195, 486, 1714, 1391, 1418, 1343, 1941, 1637, 293, 2408, 595, 2311, 2129, 1625, 1651, 1666, 168…	2370	['+', '+', '-', '+', '-', '+', '-', '-', '+', '-', '+', '-', '-', '-', '-', '+', '+', '+', '+', '+', '+', '-', '-', '-', '-', '-', '+', '+', '+', '+', '-', '-', '+', '-', '-', '+', '-', '+', '-', '-', '-', '+', '+', '-', '-', '-', '+', '+', '+', '-', '-', '+', '-', '-', '-', '+', '-', '-', '+', '-', '+', '-', '-', '+', '+', '+', '+', '+', '-', '+', '+', '-', '-', '-', '-', '-', '+', '+', '-', '-'…	[4, 4, 4, 4, 4, 4, 4, 4, 4, 4, 4, 4, 4, 4, 4, 4, 4, 4, 4, 4, 4, 4, 4, 4, 4, 4, 4, 4, 4, 4, 4, 4, 4, 4, 4, 4, 4, 4, 4, 4, 4, 4, 4, 4, 4, 4, 4, 4, 4, 4, 4, 4, 4, 4, 4, 4, 4, 4, 4, 4, 4, 4, 4, 4, 4, 4, 4, 4, 4, 4, 4, 4, 4, 4, 4, 4, 4, 4, 4, 4, 4, 4, 4, 4, 4, 4, 4, 4, 4, 4, 4, 4, 4, 4, 4, 4, 4, 4, 4, 4, 4, 4, 4, 4, 4, 4, 4, 4, 4, 4, 4, 4, 4, 4, 4, 4, 4, 4, 4, 4, 4, 4, 4, 4, 4, 4, 4, 4, 4, 4, 4, 4, 4,…	TATACCCATTACTCGTTCAACCGTATGTAACCGGTAGAAGGAAGTGCTTCCGACCATATATATTGTATATATATTTTTGATCCGGATTAATAGCCGAGTCCGATTTGGCCCTGTCCGTCCGTTTGAACGTCGAGATCTTAGGAATTATAAGAGCTAGAAGGTGGAGATTTCAGATTCTAGAGACATAGAAGCAGCGCAAGTTTGTTAACCCATGCTGTCACGCCCACTATTACGCGCACTCTAACAGCCCACGCCCACACTTTTGAACAATTTTGAAATTTTTTCTAATTTTATTCACCAATATCTATTGATATCCCAGAAAAATTAGGAAATTTCGCGTTCGCATTTCCACTAGCGCTGAGCAACGGGTATCTGATAGTCGGGAAAGTCGACTAGTTC…
54	I	7	[889, 2017, 141, 167, 908, 760, 3044]	[8.98, 9.36, 11.94, 7.7, 12.93, 6.7, 15.81]	[1442, 1234, 657, 973, 2385, 2204, 1333]	3044	['+', '+', '-', '+', '+', '+', '+']	[6, 6, 6, 6, 6, 6, 6]	TCTTGCCACCAACAGATTTTGGGGCGTAGCACTACTAGTGCATAAGTCAATACAATATACTGTCTTCAACACAATAACCGATATAGAAGCAATAGCCATAAATATAGAATCTAAACTTATATTAAACATATTTTCCACATACATTTCTCCGACCAAAAACATTACTAACCAGGCACTCCAAAACACATTTAATATACAACAAACATGTAGGGGTACTATATATCATCCTCTTATTTAAATAAAACACAAACGCAGGAGTTGGCCTCTTTGGTTTATTTGATACTTCACGTGTTCAGCTTTAGCATGCTGTTGAATTCTCCGTTTGCGATCTGCCTATATGCTTGTTGCTACAGAGCCGATGTTGCGAAACAGAGAGACTGCCACCCGAAAGCGAACAAT…
55	Helena	1	[180]	[14.72]	[1984]	1082	['-']	[4]	AAAGCTCCAGGAATTGACAGGATTTGTCATGCCACGCTAACGGTTTTGCCTATAAAAGCGATAATATATACAGCACTAATCTTTAATGCTATTTTAAGGATCCAAGTGTTTCCAAGACAGTGGAAAATGGCTGCTATTTTGTTGATCCACAAGCCTGGAAAACCTGAAGATGATCCTGAGTCGCAGATGATCCTCCCTTTCTAAATTATGTGAGAGACTTATTGCCAATTGGATCAACGACATTATAAGAAACACATATTACATGACGACTGCGAGTACTCCAACGCTGTCTTTATAGATATGCAACATACTTCGACAAAGTATGGCATGTTGGATTATTATGCAAGATAAAGACCCTTCTACCTGCGCCCTACTGCTGTATTTTAAAGTCATATCTGG…
56	HMS-Beagle2	3	[252, 140, 173]	[10.52, 12.03, 9.04]	[1729, 539, 981]	428	['+', '-', '+']	[4, 4, 4]	AGTTTTGCCCTACAAGTGATTGTTCCACATTTTGTTTTTCAACATTGTTTCTGAGTAAACACAAGTGCCCAAAATGCTGACTAAGAGGGCTGCACAGTTTCCGCACCCATCAACGTCAACGAACGCTTAAAGTGCGATCATCAGCGCTTCTCCGCTGCGACGCTGCTGACGCCTCCACTTGATTGCGACGGACTTAGGGAAATATTTTGTATGTTAGTTTCAATTTCAAATAATCATTTATTATAAACGATCGCTTGCGATCTACAAAACGAAAAAGAATAACTGTAATTAATAACTGGCCCCCGAACAGGGACCAGCGAATAAACGCGAACGACAAATATTCTAAGTAGCGGAGAAACTCCCGTGAGTTAATAAAAAACAAAAAAACAGATTTTCCGA…
57	HMS-Beagle	12	[291, 572, 2182, 7072, 1218, 2984, 3734, 507, 2258, 6336, 2228, 7072]	[11.58, 14.18, 16.12, 9.06, 17.56, 3.01, 15.02, 11.87, 6.37, 8.9, 8.25, 10.65]	[1377, 249, 1059, 2410, 1707, 1739, 1254, 1805, 1124, 333, 365, 384]	7072	['+', '-', '-', '-', '+', '+', '+', '+', '-', '-', '-', '+']	[0, 0, 0, 0, 0, 0, 0, 0, 0, 0, 0, 0]	AGTTATTGCCCTGCAATTGATTCTCTAACATCTTGTGGTTCCACATAGTCTCCGCTGCCATCAACGCCAACGAACGGTTAAGCGCGACATCGACACTTCTGCGCTGCGCCGCGGCCGACGCCTGCTGCGCCGCTGCCGACGACTTCACTTGATTGCTAGGGACTTAGGGAAACATTTTGTACGCTAGATTTAGTTTTCGAATGATAAATTGCAATAAACGGTCGCTTGCGATCTTCAAAATCAAATCGATAACTGTAATTATTAACTGGCGCCCGAACAGGGACCAGCGAATAAACGCGAACGAAAGACAAAATTCTAAGTCGCGGAGCAAAATCAAAATTTTGCTAAAAAATATTCGTTGGTTAAATTGTGCCGAAGAAACTCCCGCGAGTTATTAAC…
58	HB	11	[229, 140, 765, 332, 489, 521, 664, 391, 979, 875, 927]	[9.69, 14.72, 10.7, 7.24, 14.85, 9.65, 0.63, 16.17, 10.57, 8.87, 8.57]	[934, 2041, 2212, 1452, 1344, 2227, 973, 668, 272, 2505, 70]	1636	['-', '-', '+', '-', '-', '+', '-', '+', '-', '+', '-']	[0, 0, 0, 0, 0, 0, 0, 0, 0, 0, 0]	ATGTACAGCTGTGTTCAGAAAAATAGCAGTGCGAAGGAAACTAAGTAATACAAAGGTATTTTTCCATGTCCCTTTTCGGAATCGACTTTTTATTCCACTTATTTTTGTTAAATGGAATGTGTAGATAAGGAAAAAAAAGAAAATCCGGTTAGTTTTTCATGTTATCCTTCTTTTATTTGCATTCTTGAGCAAAATCGCAAGTTTTAGGCTGTTCATAGGAATAGCAGTGCCTGGTTTGAAATGATCATTATTTTCTAAAAAGTGAGTTTGGATAAGTTAATTTATATATTTAAAAGGGCAATAAATTTAAAAAAAAAATAAAAAAAATTATATTTTAGTGGATAGAGGACAGCACTGCTCCCAGCAGAAAATAATGTAAATTCATAAGCTAAGAAAGGA…
59	H	18	[760, 863, 3418, 470, 1997, 1642, 1955, 3418, 2939, 2112, 1825, 479, 746, 2615, 231, 996, 3418, 1673]	[10.74, 4.81, 7.24, 17.27, 12.66, 15.7, 13.41, 9.11, 13.6, 8.15, 11.0, 5.88, 11.07, 10.18, 3.72, 7.7, 7.12, 12.4]	[2390, 1805, 2341, 2057, 203, 1859, 994, 1129, 212, 634, 1677, 1348, 2467, 1844, 1153, 890, 618, 1323]	3418	['-', '+', '-', '-', '+', '-', '-', '-', '+', '+', '+', '+', '-', '-', '+', '+', '-', '-']	[0, 0, 0, 0, 0, 0, 0, 0, 0, 0, 0, 0, 0, 0, 0, 0, 0, 0]	CCGTTTTCGGCTGTGACTGGATCCGGATTTAAGTCAATGGTCAAATTTTTTATAAAAATTGGTTCTACCTATGGAGAACTAGTGGACATCGACGAGCTGATTCCAAACCCTACAAGTATCGCTTGAAAATGCCAAAAAGAAGCTGAAGAGAAAAAGCCAGATCTTGGCACTGAGTTGAAGGAAGTTGTAAGTCGAGGGGGAGCATCACTGACTATGGATTTATGGACCGACAATTATATAAAAGTAACGATTATATGGAGTAACGATGCATTTCGAAAAGGATTTTCAAATGGTAAGCCTAATCTTGGGTCTTAAATCAATGGATTTCCAAAGATCAACTGCAGCAAATGTACGCAAGAAGCTAAAGTCCCTTCTGAACGAGTTCGATATAAAAAAAAT…
60	GATE	2	[906, 464]	[12.24, 6.49]	[2018, 467]	1127	['-', '-']	[2, 2]	TGTTCGAGTTACGGGGTTTGGACTGTTACCCGCTCTCCGCTCCCTCTTACGTTCTCCACTCCCTCTTACGCTCTCCCGCTCTTCACCACAGAGTCTCCGAGGAGTCTCCGCTGCGCTTGGGAGAACCCAACGCATTAGAATAAGCTTTAGTGTAAAACTAACTACGAACAATAAAACATACGCCCGGTCGCGCCCGCGCTAATTCTACAAGTCTTCGAGTGTCTTTTTCGAGTGGTCTTTTTTTTCAGCAAACTAGGAATTTTCCAGGACCAGCACCCCCCATCACCCCATCATTTTGGTCCTTCGAGCCGGATATCCTGGATTTTTCAAGTTTGTCCTTCAGCGACCAACTTATAAGATAAGTACGAAATCTCCATACCTTTTAATTGCCGGTCTGCA…
61	G6	2	[359, 664]	[5.78, 11.7]	[563, 1148]	2042	['+', '-']	[4, 4]	CAGTCGCGATCGAACACTCGACGAGTGCAGAAGTGCCTGCGGATCGACAGCAAATTGTTCACAGTTTTAAGTCCCGTTACTTGTGCCCAGCCACTTCGCGTCGCGTGATCTTGTCGCGCGTTTTGATTGGCCCAGCCAACGTACCTAACGGTAGTTCGCACTAACACCATCGCACACCCGAGTGTGCGTGTTACCAGCGCAAAAAACCCAGTGCTCGAAGCAGCGGTATACTTGCAAAGCAGCAGCCACGTGCTGCCTGGCTCACCGGCTTACGGTGCCCAGCTTCCCCCCCCTCCTCACTCCTTATCAACTTTGGAGAAGATGGACTGGCAGACCCCCCCGCGCACCCACAAGCTTGGAACAACACCACGCAAAAAGGCTCTGAGAACACGCAAGAGC…
62	G5A	5	[590, 917, 570, 601, 433]	[7.09, 9.56, 5.37, 9.9, 7.27]	[1306, 1389, 2246, 1666, 2337]	1045	['+', '-', '-', '-', '+']	[2, 2, 2, 2, 2]	GCTACTTTAGAACTCAACATTCCCATTGACACCTGCAGTAGGCTGAACCCCTCACCAAGTAGGTCTCACGGCCATAAGGAGGCCTCCCATTTCAAGCATAGAGGCTAGGGACTTGCTCAGCCACAAAAGACGCCTCAGAAGACAGTATTGAAGTACTACTAATAGACTGCGCCGTCTGCTAGCTAGCTAGAAACTCACGGGAGGCATCAAAAGACAGCCATTGTTTCAATCACCAAGTCAGGATCGAGGTAGCAATTGGCTTAAGACGGATTATGAGAAAGCACGTGCTTTCGCTTCGCACCTGTCCTCCACCTTTATGCCCTTTAATTTAACGGACGACACCAATCGTGAAACCACTCCGACTGCTCAGACACGTCCTATAAGACATACCTCACTGCA…
63	G5	7	[1470, 262, 770, 2698, 475, 3337, 1067]	[7.85, 6.31, 2.09, 9.87, 7.93, 10.02, 14.42]	[1714, 2469, 2307, 700, 828, 32, 422]	4462	['+', '+', '-', '-', '-', '+', '-']	[8, 8, 8, 8, 8, 8, 8]	GGCTCCCCTGGTACGTGACGAACAAGGTAATCGAAAGAGACCTGAAAGTTACCCGAACCGACTGGCAAATATCCTAGTTAATCCCATCTCCCATCGAAGGCTGAAGAGGGTACACCCTAGCGATCTCCCTACCCGGAGGATAGTAAAATATATTACACATTAAGTAATTAATAACTTAATAAATTTTCCCTTCTGTAGGGGTACTATATATCCTCTTATCTAAATAAAACACAATGTCTGTTAATTTAGCTATCATAGGCCCTACTATTCTATTGACTCTTTCTACCTGTCCATTGGCCTGGGGTGAACCTGTCGCTATCTTTATGTGTTTAATATTATACTCTCCCATAAATTTTGCAAAATCTTCGGATGTAAAGCAGGTCTCCCTATCTGATACTA…
64	G4	6	[83, 196, 990, 955, 483, 558]	[7.48, 5.54, 9.47, 9.06, 12.32, 5.85]	[1392, 968, 80, 295, 561, 636]	1085	['-', '-', '-', '+', '-', '-']	[0, 0, 0, 0, 0, 0]	CCTGCCAAATTACCCATTCGTAAAATCAGTAGAGAATGTTGCCAATCTTGGACGAATTCGCTATCATACCCGAACACCAGTTTGGATTCAGAAGGGGCCACGGAACCCTTGATCAATGTCACAGGATTATAAATGAAATTTTTTCAGTATCTGAGAGCAAAATATACTGCACTGCATCATTTCTTGACGTTCAACAAGCGTTTGATCGAGGGTGGCATGATGGCTTATTATATAAAATCAAAAAGTGCTTTTTTGTGCTATTTTGTATTATTAAAGTCATACTTAACCACGAGACACTTTTATGTGCAACAAAAAATGAATACTCTCCCTTGCATTTTATAAAAGCTGGAGTCCCACAAGGAAGCGTCTTAGGACCTGTCTAATACACCCTGTACACGG…
65	G3	1	[9035]	[8.46]	[1238]	9035	['+']	[8]	CAAATTCGTGTCGTTTTGGCTTTGCAAAAAGAAGAGCGGTATATCTCCCACCGTCGCAACTTTCCCCTGCTCACCCCCCCCCCCCCCCCCCCACTAAGTCCACGGCGCGTCTGACCCAAAGTGGACGGCTACGTGGCCTGTGCCTGTTCTCTTGACATCCGGGCAGCAGCATAATAAAAACCCATTCTGCGTCTGAGCAAAGGCACTAGAATAACAAGATGCGTAACGGCCATTGGTTTGGCACTATGCAGCCACTTTTTTGGTGACGGCCAAAATTGCTCTCTTTCCGCTCGCTTACGCTGAGAGCGTAAGAAATCTAAAAATAGAATTTGCTTGCTTGTGTGGGTAAAAACAGGAGACGAGAACGTGTATATGTGTGCGTACTTGTGTAAGAAGACG…
66	G2	11	[906, 1199, 191, 1117, 521, 1914, 129, 995, 2406, 783, 996]	[13.79, 6.5, 15.18, 1.95, 9.07, 14.23, 8.78, 9.95, 12.33, 19.76, 9.04]	[1109, 2241, 2246, 2370, 1310, 748, 1766, 840, 2097, 836, 1431]	3102	['-', '+', '+', '-', '-', '+', '-', '+', '-', '+', '+']	[2, 2, 2, 2, 2, 2, 2, 2, 2, 2, 2]	CGAAGACCGGCCACCCCTTTCAGCAAACCCTGCACCATCAAGCTCCCAAGTATCTCCAATATGAGCTACAGAGATGCGCTCATGTCTACCCAAGTGCCTCAGCAAACCAATCCCAACCAAACCCGTCAAACCCCACCTGAATCTCCGCAACCCAGTAACATGGAACAAATGTTTGCTCGCTTCGAAGGAATGGTCGAAAGGATGATGGAGAAGATGTTCTCGCAAATGACGCAGCTTGTTGCTTCCATCCTCAACGCAAAAGTATGCAAAGCCTAAAAATAGTTATTTGGAATGCTAATGGCCTGCAGAGGAGCAGAGCCGAGGTGGAACACCTCCTAAAAACAGATGCCATCGATGTACTACTGGTATCAGAAACCCACTTTTGTCCCAGATCCCATT…
67	G	4	[438, 131, 105, 147]	[13.1, 9.25, 11.08, 12.06]	[1118, 394, 1554, 2453]	1266	['+', '+', '-', '-']	[6, 6, 6, 6]	TGGAATCCTCTCCAAAATACTCGAAAGAGTATTTCTGCGCAGAGTGTTGCCAGTACTGTATGAGGCTGGTTTGATCCCCGATCACCAGTTTGGCTTTAGGCGCTCCCACGGAACACCAGAGCAATGCCACCGGCTTGTAGAGCAAATATTGGAGGCCCTCGAAAGGAAGCAATACTGCTGCGCCGTCATGCTGGATGTTAAGCAGGCCTTCGACAAAGTCTATAAAATCAAGACGCACCTTACCGGATCCCACTTCGCCTTCCTCAAATCATTTACCGAGGGTAGAGAAATCCAAGTTCGCTGCGGAACAGCGACCAGCACGCCTAGGCCGATAAGAGCCGGAGTACCCCAAGGCAGCGTTCTTGGACCAATACTGTACACACTCTACACAGCAGACCT…
68	Fw2	2	[300, 284]	[16.74, 12.52]	[415, 357]	384	['+', '+']	[6, 6]	CAGGGCAGCCACAAAGCAATTTGGAAACTACAATATAATGTTTACCATGCAACAAAGTGTGATGGAACTTATGCAAGCGACTATGCAAGCCCTTGTTCAGCACTAGAATATGTGGATTTAGTTTCTTGTAGCACAACAGCTCAAATAATAAATGTCTAACCTACGTATATCCATGTGGAATGCTAACGGTATTTTCCTAAATTTAAACCACATTGATATAAGATATAAGATATAATATTCACATAACGGGTTATACCTTCTGCCGGACAGATCACCCGGATGGCAAAGCCCTCCGATGGATGGATTTCTATAACACACTGGGGGATCGCTTTATAGCTGCAGGAGACTACATCGCCAAACACATGCACTGGGGATCACGTCTCG
69	FB	13	[3615, 1155, 833, 2254, 3615, 871, 149, 217, 462, 3615, 2068, 400, 232]	[8.19, 14.02, 10.2, 15.8, 11.03, 8.53, 13.53, 10.35, 5.84, 7.84, 1.9, 11.95, 10.95]	[1116, 47, 342, 2357, 374, 1600, 1246, 808, 1662, 1109, 1273, 167, 2023]	3615	['-', '+', '+', '-', '+', '-', '-', '-', '-', '+', '-', '+', '-']	[2, 2, 2, 2, 2, 2, 2, 2, 2, 2, 2, 2, 2]	AGCTCAAAGAAGCTGGGGTCGGAAAAATCGAATTTTTGAAATTTGAAAGCTGGAATCGTTTGCCCATTTTTTGCCCATGTTTGCCCACCAATTAGTTTTTTTTGCCCACGTCCAGTTTTTGAGATATGAATTTTCGAAAAAGTTCGAAAATTTTCGAAAATCAAAAATTTCGCTTTTTTCAAAATTTTTTTTTTTAAATCGCAATAACATCGTTTGCCCACGTTTGCCCACCCTTTAGAATTTTGAAAAAATTTATACTTTAGAAAATATAAGGCTTTTAAGTTTACCTCGGTCTAATCAGAGAGTAAATCGTTTGCCCATCTCTTAAAACCAAATATTATCAACAAAAAAGGTTTGCCCAACCATTATTATTAGTTTTTATCGTTTGCCCACCCTTTA…
70	F	11	[3245, 4708, 1421, 1606, 205, 903, 4708, 4708, 1700, 304, 2386]	[11.45, 11.49, 14.78, 18.01, 11.49, 6.56, 9.8, 13.12, 12.57, 10.76, 5.6]	[398, 1537, 1173, 2300, 1019, 711, 1608, 2229, 276, 2051, 305]	4708	['-', '-', '-', '-', '-', '-', '+', '+', '+', '+', '-']	[2, 2, 2, 2, 2, 2, 2, 2, 2, 2, 2]	AATGAATTCACAATTCGATCGCCGACGTGTGAAGACGTTTTTATCGTGCTCCGCACAAAATCGGTTGTTTTGAGTGAAGTGAACGCCAAATAAAATAAACTAAATAAAAAAATCTGAAAGCGAAAGAGACGCTCCATGCGATGCAAGATCGCTTAAATACATAGTGAATTGTTATCTTAAATAATAAAACTATGAGTCAGAATGACACTCGCGCCCAGCGTCAGCGCGAGCATGACGAACGCCGACTCTCAATTCAGCGCAACAACGCGTACTTCTCCTACGTCTCACCGACAATCCCAAACGCAGACATCGAGCGGTCAATAACCCATAGCCCAGGAAACCTTCTTCTACCAACAAATCAAGAAAGAGCGCGCTCCTGCTCTCCCGCTCTATTGGCTC…
71	Doc4	1	[334]	[11.95]	[857]	1157	['+']	[6]	ATCCACTGATCCATGACTTAATATCTCCAAAAATAATTATGGAGCTACCAAACTGTGCTGTACGATGTATCAGCATATTTTTTAATGCCATAGCTAAAAACAATTATTTGCCCATCCAATGGAAAAAATCCACCATAATTATGAATTCAGTGCCAGGAAAAGATAGAACGCAGCCATCATTCTACAGACCAATGAGTCTTCTTTCATGTATCTCTAAGATCTTTGAAAAATTACTCATCATTCGTATACAAGCACACCTACAAACTCGTAACACAGTTCCATTGTATCAATTTGGATTACGTCAAAATCATGGAACATCAATATCAACAGAGATCATAACTTCTTTTGAGCACAAGGAATATTGCACAGCCGTATTCAAGCAATCGACCGAGTGTGGTT…
72	Doc	17	[4724, 2677, 2604, 197, 1973, 580, 145, 1677, 3802, 1652, 188, 105, 221, 300, 1519, 3925, 2900]	[5.79, 16.78, 9.36, 2.57, 6.59, 5.02, 14.45, 9.22, 13.42, 11.49, 9.45, 13.41, 8.06, 7.84, 10.15, 5.45, 12.96]	[720, 381, 365, 1601, 865, 1710, 32, 2207, 966, 20, 28, 1796, 531, 608, 9, 436, 543]	4724	['-', '-', '+', '+', '-', '+', '-', '+', '-', '-', '+', '-', '-', '+', '+', '+', '+']	[8, 8, 8, 8, 8, 8, 8, 8, 8, 8, 8, 8, 8, 8, 8, 8, 8]	TTCGGCATTCCACAGTCTTCGGGTGGAGACGTGTTTCTTTCAAGCTACGAATAGCAAGTTCTAAAAACTACAACAGTATAGTGAAAGTTAAACACAAAGTGTAAAGTGCAGTTTGCACAACTAACAATTATTGACTATAGTAATTATTTACTAAAATAAATAATTATTCCATATTGTTCTGGTAATTGTTATATGTGGACTTAGAACAATGAATCAAAACGACATACGTTCTCAGCGACAATGTGAACAAGACGAGCGCCGGCTCTCTTTACAACGCAACAATGCATACTTTTCTTTCGTCTCACCGCAAATCGGTGATCGAGCACCCTCACCTTCAACTAACTCGAAACTTTTGCCCTCAGCGAACGACAGACCGCGTTCTTGCTCTCCCTCTCTGCC…
73	Cr1a	22	[3950, 726, 4540, 3485, 1046, 476, 233, 410, 435, 1402, 4370, 931, 394, 189, 4331, 2585, 673, 8633, 1882, 80, 833, 1300]	[8.26, 9.25, 8.01, 7.97, 9.16, 9.98, 17.9, 12.04, 7.66, 7.0, 7.68, 12.44, 7.89, 6.6, 3.2, 2.88, 8.18, 3.02, 8.48, 16.57, 2.95, 4.13]	[2481, 1200, 381, 1997, 520, 2162, 1398, 262, 1555, 617, 1459, 1726, 2523, 430, 1605, 2170, 1465, 600, 876, 1766, 592, 692]	8633	['+', '-', '+', '-', '-', '+', '-', '+', '-', '+', '-', '-', '-', '+', '+', '-', '+', '+', '+', '+', '+', '-']	[2, 2, 2, 2, 2, 2, 2, 2, 2, 2, 2, 2, 2, 2, 2, 2, 2, 2, 2, 2, 2, 2]	TGCGTTACCTTATTCCGAACAGCCATACGCCTAAGCGGTATCAAAGTCGAAGTTAATATTTTGCACTAACAATGATTGAGAACAGCAGCGAGTCATTGTACAGTAATTTACAGCTACTCTTTGTTGCCTCGGCTTTCGCTGATGATCTCAAGCACAATCGTGCCTTGACACAGATATATATATTAATGTAATATAAGTAAGATAATATACATATATGATCATCCCTCCAGACAGGGAGGTGAAGTCTTAACTGTGGTTGATATCTAATATTTTGCCCCACACTAAACGATATCACACTGCTTTACGATCTTCAGCGTGTCTATTCGCCAAGTCCCAACGGAGTCCCTGCCTGTGTTTGTAACGATTCATAAGGCTAGGGTGGTGTTGTGAGATATTCCA…
74	Circe	1	[881]	[16.76]	[331]	2347	['-']	[2]	TTTGGAGGTAGAAGTCTTATTGGACGCAACGCCAAAGCGGCTTTCCTTGTTTTTTTCGCCCCTCGATTTTTGACTACGTGTGAAATTTTCAATGACTTCATCGCAGTTTTTTTTTTTTTATTATTCGACTTACGGTAGGAAAATTAAAATCTTCTAAAGATACCACCTACCGTCCGTAGGTGGCAAGTACGATTCATAAACTATAATGGGATTATGCCTACGTACTAAAACAAAAACCTCTGCGTGCTCTTTAGTCCTTGCTTGCTCACCGGGACTGCCAGTGAAGGTATGACTTCGGTAGTCCATGGCCCTCATGGACCTTCCACCCTAAAGTCGACTTTTACGACAAGCCGGGAAGGCTGAGGTAGTATTCTTCGCCCGCCACCACACGGGACGACT…
75	Burdock	4	[3394, 5729, 6413, 2189]	[7.38, 13.53, 4.37, 3.65]	[789, 2130, 2325, 2137]	6413	['-', '-', '+', '-']	[2, 2, 2, 2]	AGTTAACACAATCACAAAACACCCGAAATATAGTCGTAAGCCTCAAGTGCTTTTCCCATCTATAGATCGAGCTTTACCTATAAGAAACTGTAACTTGTTAAGCTTTAGAGATAAGAACTCTTGCTATACTTAAGTCAGTCGATTTTGGAAGATTAGAAGCGTCGGTCATCGCCACGTACTTACTATTCGTCTCATTAAGTGCAGATAGCGCAAGCCCTATTGTAATTAATAAACTTACGCTAATAAATATATGGAAAATCTACTAAAATGATAATTGGCGCCCAAACGGATATAAAAACCTACGATAACTGAATAATTATAAATAAATAACAAAAGGAGGATCCGGAGACAAAATCAGCGGCTTTGGCTAATTAACTCTAACCTAAGAAATAAAAATTT…
76	Bari2	2	[137, 942]	[12.52, 12.32]	[1443, 1574]	929	['+', '-']	[8, 8]	TGGAGAACAGTCTATTTCCTGAGGTCAATGCGTGCTCATTTAAGATATGGAGGTATCCTGTTTGATTTACTGTACCCTCTATCGGTACCATGTCTCCAAACCCATAGTAGCTTAAACAGCCCCAGAACATCACCGTGACACCACCAAACCGATTGATTGGCTGAACGGCATTACCCTTTAGTTGTATTGGGAAATGCATAAATTGCTTGCTAAAGGATCCCTGAAACTGAAACGCAACTTCATCAGTCCATAAAATATCAAACCAGAATTCGAGAGGCTTCTCTTTTTACTCCAAGGCAAATGCCAGACGATTTTCCTTGTTTCTTGGGGTAATATTAAATACTGCACGAATAACATAGGAGTTGATGTCAACTTCCTTCATTCTGCGACGCAGTGTAC…
77	Bari1	1	[1228]	[10.91]	[32]	1728	['-']	[8]	ACAGTCATGGTCAAAATTATTTTCACAAAGTGCATTTTTGTGCATGGGTCACAAACAGTTGCTTGTGCAGCAAGTGGGGGGAGGTGAAATGCAAAAAAACTTTTGCTTTTGCAAATTCAAACCTATGCAGAGTCAGATGAAAGAAGAATTGAAAAAATAACTGTTCCTATGCGCAAGGAAGAGGCAAATGAAGAGATCTTTATCAGTTGTCAGAAGTATTTGCACACGGTTTCGTCGCATCACAATTATTTTCACAACGCAATTTCTTCTTCAGTGATTGGTTTAGAGTGACAAGTGCCGGTTTGTTTGCTTAAATACATTTAAATTATTGAATAAAAATTAGATTTAATCATTTTCCTATTACAGTTATTAAATAAAATGCCCAAAACAAAAGAGTTA…
78	BS3	4	[210, 685, 447, 310]	[14.07, 11.87, 12.67, 13.38]	[715, 1638, 214, 306]	1251	['+', '-', '-', '+']	[2, 2, 2, 2]	TACATTGTTATTCAACGCTATGGTGAGGCTGCAATACTTCTCTCCACCGTGGAAGCTCGGTATTATCTCCATGATTCATAAACCTGGAAAGCCTGAAAAGAATCCTGGGTCCTACCGGCCAATCAGTCTCCTCTTTTCGATCTCGAAGGTGTTTGAGAGACTGATTGCTGCCCGGTTGGACAGGATTATGGAAGCGAAGGGTATCCAGCCCGATCATCAGTTTGGTTTACGTGCTGGACACTGTACGGTAGAACAACTACACCGAGTAAATCCTATCGGCTTTCGAAAACAAGGAGTGGAGTACTGCATTGCACTCTTCCTGGATGTACGTGAAGCGTTCGATCAGGTGTGGCACTCCGGTCTCCTGCTCAAAATTAAGAATACGCTCCGTGCACCATA…
79	BS	9	[795, 1073, 574, 1039, 753, 482, 382, 1005, 4320]	[15.23, 16.06, 7.12, 4.57, 3.78, 10.47, 13.69, 6.2, 12.18]	[1342, 598, 2331, 1205, 857, 2342, 1049, 1768, 247]	4320	['+', '-', '-', '+', '+', '-', '-', '+', '+']	[8, 8, 8, 8, 8, 8, 8, 8, 8]	TTATTAAATGATCAAAATCAGAGAGCGGGTAAAAGGAAAAATGGAAAGCCCTTGTCCCTCATCTCCAACCCGAAAAGAGGGAGTAGCAGCCAAGTTTTACACTCGCCCCCTACGACTAGCCTGACGATAAGCTCTAATAATAGGTTTGCCATTCTGGACACGGATATTTCTACTAACGAAGAAAGCGTGGAAGGCATGATGATAGAGGGTGCTGATATTGACAGTGCCCATATGGATGATTCTCAACTTGATGGTTCCAATACTGGTCGAAACTTGCAGGAAACACACAATACAGCCAATCAACTTAATGATCACAAAAAACCACCACAAATTGTTGTAAATATCAGAAACTTGAATGATCTGTTTGAGCTTATAAAAGAAAAGACAAGCTTAGATAAC…
80	297	14	[4108, 200, 2576, 622, 1798, 3327, 4564, 7399, 4985, 1840, 2021, 7623, 2037, 2768]	[11.03, 10.89, 0.98, 7.02, 16.65, 10.33, 12.23, 19.89, 11.7, 6.43, 3.11, 9.17, 16.4, 7.65]	[542, 1489, 703, 2047, 2378, 1993, 1282, 1227, 2426, 2518, 1775, 1588, 1627, 1828]	7565	['+', '-', '+', '+', '-', '+', '+', '+', '+', '-', '-', '-', '-', '-']	[6, 6, 6, 6, 6, 6, 6, 6, 6, 6, 6, 6, 6, 6]	CAGCACTTAGCCGTTCTTGTAAACAAATCCTAAAGCCCGACCTAAGTAGCTTTGCCTGCTCTCTTTAAATCTTCTAAACTTAAGGATCCAAGAGCAATCCAAGAGCTCTCCCGAAATACAATATTTTTTAAACATTGAGATTACTCGCCAATCTCGCTTACATTTGATTTCTAGTCTTAAGCTGATATCCGAATAAAGAAGTTTAATAAAACCTTCGTCAAATATTTCTTCTCAGTCATGTCCTTAGTTAACTGACGAGACATTTATTTGATTCAATAAGAAAATATAACAAAAAGTATCCAAATAAAAAGAACCACGAGTGGAAAATAAATTAAATTTTAATTCTCGCAATTAATTACGCAACACGATTTGTGACTCTTCTTTAACTTCAACTTGGAT…
81	1360	30	[1886, 333, 461, 1233, 2093, 256, 3934, 359, 2742, 4217, 472, 1173, 109, 820, 1522, 205, 384, 2125, 266, 478, 232, 919, 2929, 3145, 1457, 271, 207, 550, 1979, 237]	[7.76, 10.54, 14.23, 6.97, 4.92, 14.13, 13.27, 5.57, 11.56, 7.03, 8.69, 11.98, 5.85, 14.69, 4.27, 16.16, 7.71, 6.89, 18.03, 4.67, 9.97, 8.64, 13.39, 14.92, 8.07, 12.6, 6.01, 16.79, 11.58, 3.59]	[2221, 1328, 1887, 1668, 2459, 693, 1514, 245, 412, 1761, 630, 25, 1744, 1248, 100, 1069, 2195, 2045, 41, 1616, 464, 262, 882, 281, 299, 344, 1367, 1801, 1547, 494]	4217	['+', '+', '-', '-', '+', '-', '+', '-', '-', '-', '-', '-', '+', '-', '+', '+', '-', '-', '+', '-', '-', '+', '+', '+', '-', '-', '+', '+', '-', '-']	[4, 4, 4, 4, 4, 4, 4, 4, 4, 4, 4, 4, 4, 4, 4, 4, 4, 4, 4, 4, 4, 4, 4, 4, 4, 4, 4, 4, 4, 4]	CAAAGACACTAGAATAACAAGATGCGTAACGCCATTTCGCCGTGGCTCTAGAGGTGGCTCCAGGCTCTCTCGAACAGCTTTTTTTTTTACAAAAAAACACACAAGTATGCAAATTTGCAGTATTTTAGTATTAATACATTGGAAACACATTATTAATACATTGGACTTTAAACTGTTATGTTACCGCCCGCAAAAGTCAATTTAACAGCGCACCGTTATAATAACAGCTGTTAAAGTCAGCTGTTGCGAGCACATACCACGTGGCTGCATTGCGCGCAAAATTTAGCTTAACTTTCAAAGTGTTAGAACTTGAAAAGAAGATCGCAAAAGAGTATTATTTGAAATGGATAATCAATCTTCAGGTTCGTATTATGTGTTCCTCTTAATATATTGTTTATT…
