## Supplementary material for "Particular sequence characteristics induce bias in the detection of polymorphic transposable element insertions": stat_TEs_tab.tsv

	copy_nb	mean_length	ancestral_seq
transib4	1	9471.0	ACTATGGGTTAAAAGCCGCAAATTTTGGTATAAATGTAATTTTTTTTGTGACTGATATTTTAATGCTGCTTTCATTTTTGGATTCCTAATTTGCCCTTTTTTACGAAACATTTTATGTTGTAGGTGTGTATGAGTTTAGTCATGAAGTGCAGCTGAGTGTTTGGAGCAACAACGATGCAGACGCTGTTAACAGTTATATTTAGAAGAGAACTTTGTGCCTAAAGAGCAAAATATTACAATTTTAAGGAAAGTGAACCAATTTAGTTCTTATGTGAACAAGCACTTAAGGAAATTCAAACGAAATCATTAATTGTGGCTTCCGTCTAAAATTGTTGTCGTTATTCATAGCCAGAAATTACACTATGCAAAGCTGGTCGAAAACAGTTAACATTTGAATAT…
transib3	1	1378.0	CACACTGGGCCAGATTCCCTTTGTTTTTTTTTTGGCATAAAGTCAAACAATTTTGTAAATTGTATTTTAACTACATATTATGAAAGAGCATACATTAGGGGCACCAAAACGATATTTAAAAACATTTATGTTGCAACACTGCATTTTTTTTGCGATATCAAATTCATATCTTTGAGCTGTATCAGCTGTTTGTTCAAGCAACATTGGCGCGAAGCTTTTACTGAACTTTGTGATTCTGTTAAAAATACACCACGTGTCCAAATATTTACAAATAAAATGAAACATAAAGGTCAAGGTATGATTAATATAGGTATAACTTAATGATTTAGAATTATGTGTTGTGTGTTGTCGTCTATTGTGGAGTGAGAAATGGTTTGTGCCAACTTGAGCCCAATACTA…
transib2	6	980.8571428571429	CACTATGGTCCAGAATTCGTTTTTTTTTGGCATAAAGTCTAAATTTTTATGTCAATATATCGTCCTCTAGCAATTATTTTCTAATAGAAAATTGATCATATAAATAAAAACCAAAAACAAAATTGACCGAAAGCTTCACTAAATCGTTTTATGAGCTTTTAAAGTTGAAGTTTTAAACAGCTGATTGAGAGAATGCAATTCCCGCCAAATTATTTGTTTACTTTTGCACGTAGTACGATCGTTAATACGCATCCAAAAATTATAGTAAAATATGGAAAATAAATGTCAAGGTATGATGTTTTTAACGTATATATGTAATATATGTGTAGTTGTACTGTTTTTATGTTGTGTGACATCCAATTTATGTGTATTTTAACAGAAAATTCTAACGTGTCCCCT…
springer	2	5053.666666666667	AGTTAACTAAGTTAACCGGACTGATCGTCCGCACACCAGCACCGGTCAAATTGCTGACCAAGCATTTGGCCGGAAGCTCATGCATAGCCGGCAGAAGCTCTGCGCATTGGCAGAGGCCGCTATGATGTTTTTCCCTTTGTTAGCTTATAGTCAGTTTGATTTTGTATTCAATAAAGAGCGCATCGCGCCTTCAATCAACTCCAGCTACTGCTGTTATCATTGAATTGGTTGGCTAGCCTTAAGGGCAGTCAACAACGGAGAGACGTTCTCCCACCATATCTCCCAATCTAGGAGAAGAGGTCTGCGGCAACCGCCCTGCCTCCCAGTGACAGAGGAACCCCCTGTTACCTGCAACCTACGCCGGAGACCGCGGCGAGGGACCTGCACAATACATTTAAT…
roo	21	8009.363636363636	TGTTCACACATGAACACGAATATATTTAAAGACTTACAATTTTGGGCTCCGTTCATATCTTATGTAAATGAATCGAGAGCGATAAATTATATTTAGGATTTTGTTATCTAAGGCGACATGGGTGCATTGCTCAAAAACATGTAATTTAAGTGCACACTACATGAGTCAGTCACTTGAGATCGTTCCCCGCCTCCTAAAATAGTCCCTTAGTGGGAGACCACAGATAAGGTCCTCGCCGCTCAAGATAGGCAGATGTGCCCGAGCGTGGGACCTCGATAAGGCGGGGACTATTTACTTAGGCCTCTGCGTAGGCCATTTACTTTAAGATGCGATTCTCATGTCACCTATTTAAACCGAAGATATTTCCAAATAAAATCAGTTTCTTACAAAAACTCAACG…
pogo	13	988.7857142857143	CAGTATAATTCGCTTAGCTGCATCGATAGTTAGCTGCATCGGCAAGATATCTGCATTATTTTTCCATTTTTTTGTGTGAATAGAAAATTTGTACGAAAATTCATACGTTTGCTGCATCGCAGATAACAGCCTTTTTAACTTAAGTGCATCATATCAGCTGTTTTTTTTGCCAATTTCAATGAATATCATCAAAGTTAGCTGCGCCATCTATGAATCATTTTTGCATATCTAAAAGATGGCAAGAATGCCAACTCGTTTCAGTATCTGCGCATGTCCGTTTTTGTTTTTGCTTTGATCGTGATTTTTGTGTTTTTGTTTCTTATGACACAAAGTTATTAAAATGGGTAAAACAAAGCGTGTCGTTGGACTAACACTAAAGGAAAAGCTTCAAATAATCGA…
opus	6	7585.428571428572	TGTAAGTTAAGAACCCTCTTCTTGCGCTCTTCGTCAGGACTCACCAGCGCTCGGCTCTCGTGTTTTCGGGCCCCGTCAGCAGGCGACTCGGGGCCTGTCTAGTAACATGTTCGTGTAAGTTACGAACCCTCTTCTTGCGATCTTCGTCAGGACTCACCAGCGCTCGGCTCTCGTGTTTTCGGGCCCCGTCAGCAGGCGACTCGGGGCCTGTCTAGGAACATGTTTGTGTATGTGTGCATTCGGAACAAGTGCCGTTGGTCGCACTCAGGGTGAGGGGTCAACGGGGGAAGCGGATATAAAAGCAGCGGGGCGGGAGAAGAGGCCCCAGTGTCGAACGGACACATAACGGAACCGCTAGCAGATCGCGAACTGAATCTTAAAATAAAGCTAATCGTAAAC…
ninja-Dsim-like	2	250.66666666666666	CATACGCACTGTTCGACGAAGGATCATCATATGATAGATGAGATGCTCACTCGAAGCCTAGACCTGAGAGGCGAGAATCAGCAGCTCTATATTCAATGGTTTGGTGGCAAGGGAGAGCAGCAAGATTATAAGCGTACAGATCAGTAGAAAGGCAAGTCGAAACGCTATGGACTACGGAACGTTGGCATGCACATCTCGAATCTTAATTTACCGCTGCAAACCCTACGTCGGGAAAATGTTAGAGCTGCGTAGAAGTGTGCACGGCTGTCGATGAAGACCTACAGTAA
mdg3	4	5467.6	TGTAGTAGGCTGCTCCTTCTACCCTCTTCCTTTACTCTTAGTCATACATACCTAATTATACATAGCCAATCTAGTCATAAGCTTATACACTCATACACCCATCCTTAACATACAAATATTATCGAGAAACTTATCGACTAATCGACTCGCCACTCTGCAGAGAGCGCGGCAGTCAGTCGCTGTTGAACCAAGCTAAAGGACAGATCAAAAATAAAAGAGACACGTGAAATTGTATTAGAATATTAACTTCTGTAAACGGCGGCTAAAATCTCAGAAGTGGGATTAATAATCCAAAATGGACGATAAAATCATCCTGAACGACTTTTCGCTGACAACCCTAAAAGATTGGCTACGTATTCTGGGCCAAAATACGGAGGGCACAAAAACCGAATTAATCGC…
mdg1	4	4954.0	TGTAGTATATACGAACATAATAACAAAAATAATAACAATAATAATAATAATATTAATAATAATTATAATATGAATCATAATAATAAGTCGACTAATAAGTAAACTTAGGACCACCCTAATTCCTTAGGGTCACCCTAGTAGATCTTTAGATACACCCTAATACTAAATATGCGAATTCAGCATGTACGCCTTTAGGGGTCGCACTCGACTCCCATTGGTTATCGAGTATGAACTTCATACATACATATTGCAGAATTTGCTAGTGTCAGCACTTGGCTGTCACAAGAGATCTGCCTGTAGACCACACTAAGATCAGTTATAAATCAGGAATAGATCTGGAATGTACACTCGCTTAATAAAAACCAAATAAAGATAAAATGACCAACTGCGTTTTGAGAC…
mariner2	4	628.4	CAGGGTGCGGCAGCATAACTTCCTTTTTTAAAATGCGCGCCATTCAGAGCGCTAGTGGTCCCGTTCAAGAGGAGCTATTGCAAAGTTTTGTCCCGACACGGTTCAGTCGCCATCATGCGTTGGAATAGTGAGTCCTACATTTCAAGCGGATGTTCGGTTATTAAAACACAGCGTGCATTTCGAAATCGCTTTAATTTAGCCCCGTTGGCTCCCATCCCAGATAGCAAATCAATTGTTACATGGTTACATTAAGGCAAACTGGAAGTGCGACAAAACGAAGAACTGGAGTCCCTCGACCCGTTAGATCACCTGAGAACATTGATGCAGTGAGAGCATCAATATTGCGATCTCCACGACGTTCTGCCCGCAAACACGCATCTACCTTTGATCTAGCCGATC…
jockey2	3	197.5	CACCACCCTCAAGACCTGACTGACCGGAACATGACATAAATCCTACTTAATTCAAATCTTCTAAATATTACTGCCTAAAAATTCAATTTCTTTAATACTCTTAATCATATAATCTTTGTAAATAACTTATATAATTAAAATCGTTAAAATTGATACCGATTAGATTAAGTTGTCCAAGAAGGGTAACAGTACGCTAGTCAATTAAATAAAATAATATCGTTAAAAAAAT
jockey	15	1720.4375	CATTCGCATGGGAGATGAGCAATCGAGTGGACGTGTTCACAGAAGTCGCGGATAAAACAAAAACGTAATTGTGATCCATCACAAACATTTGCGCAGATCGTGTGCTTATCTCACAAACAAAATCTATTTTTAGTCACTGCATAACGGTGACGGCTTCGGTTCGCGAAACTTATCAGCAACTAGCAATTTCTAAGCTGTGTTGTTTTTGCCCCTCGCCCTGCGCGCTGCGCAAGCGGGAGGTTGTTACAATTTACCTTACAAGTAAACCGGTAAATCTTATCGTGTTTAGTAAATATCAATTGCATTATACGGCATAAGTATAAAGACAATTGATATAATGGAGAATTCATTTGCTCAATCGCGACCTAGCAATGGGTGCGATAAATTTGAGAAAATGAG…
invader6	2	1511.0	CTTAGTGAAGAAGAGAAAAGCAAAGTGCGGGGTAAAGTTGATTAATTACTAAAAGCTTATTCGGCCAAGCTGTTCAACTTTCGCTAGTCCCATGATGCTAGTCAAAAAAAAAGAATGGCACCGATCGACTGGGTGTGGACTATCGCATGCTAAATGAAAATACAGTGGCTGACAAGTATCCATTGCCCCTCATCTCAGACCAAATTGCTAGGCTTCGGGGTGCTAAATATTTTTCGTGCATAGATATGGCAAGCGGCTTTTATCAAATTCCAGTCCATGAGGACTCAATTGAACGAACAGCGTTTGTAACGCCAGAGGGTCAATACGAGTTCTTGACAATGCCGTTTGGTTTGAAAAACGCACCATCTGTTTTCCAGCGGGCTATAATGAAGGCCCTAG…
invader5	1	8640.0	CCAGTTCCTCTCCATTTGCGAGTCCAATACTACGGGTTTAAAAGAAAAACGGTATAGACTGTAGGGGTATTATATATCCTCTTAGTTAACTAAAACACACAAAGGCAGGAGTTGGACTCTTTGATTTATTTGTTACTTCACGTGTTCAGCTTTAGCATTCGACTGACTCCCTCTCAGTTTGCGATCTGCCTCTATGCTTGTTGCTACAGGGCCGATGTTGCGAAACAGAGAGAATGCCACCCGAAAGCGAACAAGTACTTAATGTTTATATACTATGTTGCTATTATGAACTGAACTTATGTATGTGTACCTCTACAATTCGCCTACTACAATTCGACCATCCTGACATTTAAGATCACCTGATCTTTTCGAAATTTCCAACTTATAACTATTACATTG…
invader4	6	1593.7142857142858	TGTCGGAGCGCGACTCTTCGCATTCCAGAAATTCCTTCTGTGATTTCATATTCTGATGAAATTGTAATATTGCGGTAAAATTCTGTCGAGCGCTGCGGCAGAGGCACGAACAGCCTCTGCAGCTGAGTGAGGTCCGATCGAGTGGTCATAAATAGTGTGTTAGAGAGAGATGACAATGTGGCACACGCCAGTGTGTATAGCCATTAGAGAATATGATGAAGAAGGGACATGTAAGAAGATCCCTTCAGTGAAGTTTGACTGCTGACGTCGATCGGAACTTGCTGCGCTGACGTACAAAATCGCGAAGTGAATAAATAATATGGATGAGACTCCTGTTTCGCCGACATCAGAAGTGGGATCGCCTTCGCCACAAGAGACCAGACCTGATCAGTATATGGC…
invader3	3	1037.75	TTGCTGTATGCTCTAAAATAGTCCTTCAGGGCTGTAATGACTTCCTTTGTATTAGTGGTCTTTGTGGCGTATAAACGTACGAACTTCGTAAAACCATCGATGACAACAAAAATATGTTTTTTGGATCTGCCTGAGTCGACTGGGCCGTAATGATCGATATGTATTAGTTCAAACGGTTTGCTGCCCTTCGGAATGCAGTGCAGAAATCCTTCCTTGCCTGTCTTAGGAGAGAACGCAACACATTTTAAACAATTTTCTATATGGCTCAAACATTTGTCTTTGGCATTGGGAAACCAATAAGATTTAGAAATAACATCTAACATTTTGTCTCTACCTATGTGTCCGATCTCATTGTGATATTTATATAGAATATGATCTTCCATGTCTGTGGGAACATAA…
invader2	7	2355.625	TGTAGTAGGCTAGAGGTACACATACATAAGTTCAGTTCATAATAGCAACATAGTATATAAACATTAAGTACTTGTTCGCTTTCGGGTGGCATTCTCTCTGTTTCGCAACATCGGCCCTGTAGCAACAAGCATAGAGGCAGATCGCAAACTGAGAGGGAGTCAGTCGAATGCTAAAGCTGAACACGTGAAGTAACAAATAAATCAAAGAGTCCAACTCCTGCGTTTGTGTTTTATTTAGATAAGAGGATATATAGTACCCCTACATTATCAGAAGTGGGCCGATCACGAGCCAAAAAAGAAAAAAAAATGAATATAAACAATGCATCGACGGCGCAATTAAAAGGATGGTTGAGTGAAGTAAAAGAACCAACCACGGGAACAAAAAGAGAATTGATTTTG…
invader1	11	353.25	TACTGGTTCGAAAATATGCCTAAATATGTGTGTAGATTCGTAGAAAATTGCATTACATGTAAATTTTCTAAGCCACTAGCGGGAAAAGTGCAGGCTGAGCTGAATCCTATTCCTAAAATAGAAATACCGTGGCATACGATACATATTGACATCACAGGCAAATTGAGTGGCAAAAATGATTTGAAGGAATATTTCATCGTCCTTTAGATGCCTTCACCAAGTTTGTTTATTTTCATCACACACTAAATGTATATTCTGATAGCTGCATTAAGGCTGTAAAATCAGCCGTGTCCTTGTTTGGTTTACCCACTCGAATTATAGCAGATCAAGGACGTAGTTTCGCAAGTAAAAGCTTTCGCGATTTTTGCTCCTCTCAAAAAATTAATCTACATTTAATTG…
hopper2	5	2229.3333333333335	ATAAAAGTTCAAAGTTTCTAAAGTTAATTTTCCATTTTAATATTGTATAAAACTTCTTCGTCACAATCAGCAGACGAAGACCGGCCACCCCTTTCAGCAAACCCTGCACCATCAAGCTCCCAAGTATCTCCAATATGAGCTACAGAGATGCGCTCATGTCTACCCAAGTGCCTCAGCAAACCAATCCCAACCAAACCCGTCAAACCCCACCTGAATCTCCGCAACCCAGTAACATGGAACAAATGTTTGCTCGCTTCGAAGGAATGGTCGAAAGGATGATGGAGAAGATGTTCTCGCAAATGACGCAGCTTGTTGCTTCCATCCTCAACGCAAAAGTATGCAAAGCCTAAAAATAGTTATTTGGAATGCTAATGGCCTGCAGAGGAGCAGAGCCGAGGT…
hopper	8	542.1111111111111	CACTATGGGGCATTTGGCCTGTTTTTTTTACAAAAATTAATACCTCCTAAACTATTGGAGATATTTGGATGAATTTTTTTTTATGCGTTACACATGCCTCCAGGAATATTTTGGAAAAGTGGGCGTGCCCCAACTCCGCCCCATTTTTTTTTTTTTTTTTTTTTTTTTTTTTAATAATATATTTTTAAAGTTTATTTTTAATTTCAATAATGTATAATTCATAACCGTCTTCCTCTTCACAATCAGTAGAGTCTGAAGAATTTTTATCAGGTTCAAATTCGCAAGCTAACATTTCAATGACTTCTGGTGGAAGAGATAGTCGCTTATGTTTTCGCCTCTTTAAATTTATTGATGATATTATGGGATCCGAAGTATCCATTGCTCTGTAAAAGACATCTG…
gypsy8	6	632.1428571428571	GTGCACTTCAAAAGCAGGGCGTTCATGAGGTTTCTGGAGAAGCGGGGGGTGCAACACCAGCTCACGGCTCCATACTCCTCAAGAGAACCCTACGGAAAGGGCCAACAGGACCGTAAAAACAATGATCGCGCAGTTCACAGGTGCCGATCAGAGGACATGGGACGAACACTGGCCGGAGCTGCAGCTGGCGGTAGAGCACAAGTTTGGCGGAGACCACAGGATACTCGCCGACTCGAGGCTGCCCAACGAGTTATTCGACGACGACCGGGACTGGCAAGTGCACACAGATGCCGGCGGAGAACGCGGAGAAATTGAAGGAAATCTTCGGAGAAACATGAAGAGAGTGCCGCAGGATCAGGCGCGCCACTATAATCCCTTAAGAGATTCCGGATGTCGAAC…
gypsy6	2	153.66666666666666	AAGTTAACTAAGTTAACCGGGTGACGGCTACGACCGATCGTCCGAAGACTCGCTCCGGCCAAATTGCTGACACAGCGTCTGTCCGGAAGCCCGTGCATAGCCGGCAAACACTACCCGTTGGAGTGGCCGCTATGAGTTTCATATTTTGTTAGCCTTAAGTTCAGTTTGAATTTGCATTTATCAGAATAAAGATCGGCAGCTCGTCAACTCCGACT
gypsy4	4	3360.8	AGTTAACACGCGCAGGGCCAAAATCGCTAACTCCACGATAAGATCGGACGCGGCCGCAGTAACGTCAGCGCGACTGCAACTAAGTCGCGAAATATGACTCCTGCATTCCAACATTCTACTGCCCGGAGCGTGTGAAGCGCAATGTCAGCGTTCTGCCGTGAGCGCTGCTTCAGAAGACGGGCTACTTTATATTAAGCTTAAGTTTTCTGTCTTCAGTTTTAAGAACTCATCTGAACGCGCATAGTCGCAGAATAAACCACAATAACTAAAATTGTTGTCTGTTAATTGGCGCCCACGGCACTCTTATAGAACTCACAATATTTGTTCACCAGCCAAAGCTGTGACAAATAAACGAAAAAGTGCGAAGTGAACTGTGACAAGCAAATTACAAGTGCAAAG…
gypsy12	3	1382.75	GCGCTCAGCTGTGAGATTCTAATTTAGGGTCATACTAAATGCAGTATTATGCATTGGGAATATAGTAGACGAGATGCGACCCTTATCAGCTGCACACGGAAAGTTTGGGGATAATTTGGTTATCGTAAATAGTGACTATCAGCTGATTGTGTTTTTCGTCGATGGTCTTGAGTTCCCGTTTTATTTATTTTCTAATAAAATAGTCGTGGAGTCAAGTCGTGAAAAGTTTGTGTCGTTTTAAAATTATAACCTGAGGGCGTGGCGTTTTTAGTGCTAAAGGATATTATTAGAGTAAGTTTTCCTCGCCAAAATCTTCGCTTGGCGCAGCCATCGCGCAGCAGTGCCACCACCCAGACCCCAAGGTTTCACAGGTTAGTGAATATCGGGAGGAAAATTGAT…
gypsy	3	306.0	AGTTAACAACTAACAATGTATTGCTTCGTAGCAACTAAGTAGCTTTGTATGAACAATGCTGACGCGCCAGAATTGGGTTCAACGCTCCACGCGAAGAATGCCTGGCAGCGGAAAGCTGACACTTCCTACCGGGAGTGTTGCTTCACGCTGCAAGAAATGCTGAGTCGGCTTGCCGACTTGTGGCGGCGCGATGCATTGCTCGAGGGTAAACTTAGTTTTCAATATTGTCTTCTACTCAGTTCAAATCTTGTGTCGAAATAAACCACAGCTTGCTCCGGCTCATTGCCGTTAAACATCATTGTTCTTATTTACAATCAAATCGCTATCGCCACAAGGCTAGTGATAATAACTAAGGGGGCGAAGTCAAGCCCTCCAACCTAATCTCCATAAACAGTGTCT…
gtwin	3	274.5	TGTTGAAGCTTTTAACGAACTTAAAGATAATTTAATAGCACGAGTGGAATTTGTTCAACCTGATTATAACAAAAAATTCACTTTAACGACAGACGCATCAGATATAGCTATCGGAGCAGTTTTATCACAGGATAATAAACCAATTACTTTCATATCCAAAACATTAAATAAAACCGAACAACTTTATGCCTCAAATAAAAAAGAATTGTTGGCAATAGTTTGGGCTCTTAAAAATCTCAGGAATTACTTATATGGTGTTGTTGGTATGGAAATACAAACAGACCACCAATCTTTATCATTCACAATCTCAGATAAAAACCCGAACGTGGAAATGAAAAGATGGTACTCTTTCATAGAAAGTTTCACCCCGAAAATAATATATAAACCCGGAACAACTAA…
frogger	1	2483.0	TGGTTGCATAAGAGTGCCGCCGCGGTAAAATGATTGAGACAATGAGATGTGATTAGGGTGAATGCTTTATTAGAACTGAACTGTGTACATAACTTCGTATACATGCTTCACTACTTTGAGTGGCAAATGAGAGCAAGAGAAGCTTGCTCCCTGAGAGAGTAATAAAGTTGCCAGACAGATGATACGCAATCTTATATTTCCAACACTTTTGCTTAAGATCAACATCATCTGTTTTGCAATTACAAATTTAAACAAATCCAAGTGATTTCAAAAAGCCACAATGCTTTTGCTTTGGTTAGTATATCTGCGACATTATTCTGAGTGTTAACATATTCAACAATTATTTCATTTTTGTTAACTTTGTCCCTTATAAAATGATATCTGACATCAATGTGTTTT…
flea	3	4225.75	TGTAACATGGAGTAAGGCTGAAGGCTGGCAACAACCCGGTTGGCAGCGCTGTTGAGCAGCAACATGATTGTCGGAAATCGAAGTTATCGACAATCAGTCATCGAAGGAACGATCGCAAGGCAGCAGTGGAGTCGAGTGGAAGTCAGCGTTGCAGGCAGTCGAGTTCTCAGCAGCAGTCGTTCGGTCACAAACTAAGAATACTTTACATAATTACCGCATTTAGAATTAAACTAATAATTAAATTAATAATAAACAATAATAATAAACAATCTTACATGGGGGCTCGTCCAGTCCTAAATCGGTTATATGAAGGTGCAGTTGTTTAAAGAAAAAAGACATTGTTGTGTGCGTGGGTATAGTCTTTAAAAGTTGTAAAGTTGTGGCTATATCTATTGCATT…
diver2	9	3139.2	TGGTCGGACAACGCAACCAATTTTGTCGGCGCTCGGAATGAGCTAAAGGATCTTAAGCGTTTGTTCCTGAACACATCACATTAAGCTGCAGTACATGAATTCTGCATGACTGATAGCATTGAATGGCGATTCATTTCTCCTCGACCGCCGCATTTTGGAGGCCTCTGGGAGGCGGTTGTCAAAACAGCAAACATAATTTTTACCGAGCTGTTGGCCCTGCCGTTTTCCCCGATGATGACCTGCGCACGCTCATTTGCCCCATTGCACTATGCGTAATACCGGACATTTTGGTATTAATTACATTACATAATTAGCGACTTGATTTTTTTATAATTAGGATTTATATAGGATTTCGGATTCTGTTTATTTTTTGATCTGACCATGCCTATATCTCCGCCC…
diver	2	4102.333333333333	TGTACGGATTATGAGCGGAGTCACCCGGTGCTTCAGCTGTCTTAACAGCGGATTAACATTTTATATATCGATGCTAATTGAACTGAACTGTATTCTTTCTTTCGCTCTTGTAATTTTGCGGTCATAGCGATCAGACGTGATTTTTGTATATGAAAAAATAAATGAAGTTAAATAGTGTATATATGATTCTTATTTGCGAACCCCATTACAATGATGTCAAAGCAGTGAGGCATCACAACTATTCATTGGTGGCCCATGAGGGGAACCTTGCTCATAAGAATCATAATTAATAATTGCTAAAAGCTGTTTGGCAATTTTATCTTCGTGGTCGGCTTCATCCAGATAAATCACCGTGCCTACGTTTTCTATCGCGCTCGCTCTCATCACGACAGAGCAGTA…
copia	12	5037.7692307692305	TGTTGGAATATACTATTCAACCTACAAAAATAACGTTAAACAACACTACTTTATATTTGATATGAATGGCCACACCTTTTATGCCATAAAACATATTGTGAGAGAATACCACTCTTTTATTCCTTCTTTCCTTCTTGTACGTTTTTTGCTGTGAGTAGGTCGTGGTGCTGGTGTTGCAGTTGAAATAACTTAAAATATAAATCATAAAACTCAAACATAAACTTGACTATTTATTTATTTATTAAGAAAGGAAATATAAATTATAAATTACAACAGGTTATGGGCCCAGTCCATGCCTAATAAACAATTAAATTGTGAATTAAAGCGCCAAAGCCAGCTGGCGTCAGGTTCAAAGGCGTCGTTAAATTTTTGGCAAAATTCTTTCGCTTTTGCTAATAT…
blood	12	6849.2307692307695	TGTAGTATGTGCATATATCGAGGGTATACTGTACCTATAAGTACACAGCAACACTTAGTTGCATTGCATAAATAAATGTCTCAAGTGAGCGTGATATAAGATCACCCATTTATGCTTTAAGCTAAGTCAGCATCCCCACGCTGGCCGCTGGCCATATATGCGCATAAGCTCTCTCTCTCTCTCTCTCTCTCTCTCTCTCTCTTATACATATATATATACGCTGCTCTTCTGCCGCTGTCGACGGCGGCGCAGTCGCAGTATTTAGGTAAGATTAGACACTCTGTAGAGGTTAAGCGGGCAGAACCGTTTCTGCTACTCGAAGAGATAAGAAGAAATAAAAAGGTGGCCTGACGGCTGCACCCAACTGCAAGGAAAACACGTGTTCTCAATTGGTGGCAT…
baggins	4	1225.4	GCTAGAAAACGTTGGAAAAGCTAGTGGACGTCAGCATTAGAATCACTCTGCTTGTGGAGCAACCGCTCCAACGGACGCAGCATGCCTACAGAGCGGGCAGATCAACTGATACTGCCCTATATCACCTGAAAAGCCTTATTGAGGATACACTGATTCATAAGGAAGTGGCGTTATGCGTCTTCTTAAACATACAGGGTGCTTTCGACAATGCCTCCCATGAGGGAACGCATCCCTCAGATCAGATGGACAGCAGATGGATCAAATCACTACTGGCATCTAGGCGAACCACTATAGGAGGACAGTCGTCCACAGGATCAACCACAAGGGGTTGCCCCCAAGGGGGTGTCCTCTCGCCACTCCTGTGGAGCTTGCTGGTAGACGAGTTGCTGGAGAGACTGA…
X	13	1547.5714285714287	GGTTCGTGTCTAACAATACGCACCTGACAAAGTGGATTAAGTGAAATTAGTTTTCGCGGTAATAAACTTATGGACAAGACCAGAATACTGGCACACATAGCAAATAGTGACCCCCCAAGTCACTAACAGTGCAATAATAGTGAAACGAAAACATTTTCATTCAAAAATACAAAGTTAAGTTTCTCGAACTGGGGCTCCGCTGCCCAGCTGCCACGCGATCGCACAAACAGCTGTTTGCGAGCTTAAAGCTTTCTATCCCAGGGTTCAAGTTTTGGCTAGAACCCTGGTGATTTGGTGCACACTTCAATATGAACACTTTAAATGAAACCGCTGCGGCTGATGAATCGTTGGATACTGCGTTTCTCTCGAGCCCCCAATGTGCTGCCCCGCAGCGCTTTC…
Transpac	1	5249.0	AGTCATGTATACCCTTACATACCCTCTTATTAGATTAAGTTATGTTAGAATACACATGGCGCTAAGCTTTTTGTCTGAGCTTAGCTTTATTTTTAGTCAGTAGACAAGAAGACCTCGATCTGTACACATCATTGAATAAACCCTCAATTTGTTAAGCGAAACCTTTCGTTTTGTTTTAACCCCTCTTTAATCGACAAAGAAGTCGATGGGTGCTTAACTGAGGAGTTCAACCTTCAACCTACAGACGACAACGAAGTCGTTTCTGGAGGCAACGATCTTTTGGACACAACGGTCTCTGCTCGGAAGGCCCTATCAACCTTCCACATAACTGGCGACGAGGATCAACACAGAAAAAATAAGGAAACCAGCCATACGTCAAGAAATTCATTCGGAACCACA…
Tirant	3	8166.25	GAGTTACCACCCCACCCCCTAAACCCCCACGCCTCTAAACAAATCATCGGACACTCAACCGGGAAGACGGCAACTGGAACACCGCATCCGGCCGAATGCTGACATTCCGGCCGAATGCTGACATTACACAAAAGTCGCACTGCAACATTGTCCCCAGCTAGCCAGCCACATGCCGAGTCGGCATGTTCATTATGCTTACAATTAAGAACCTATGTACTTATGTATAAGACGAAAACGGAGGACTCGAGTAGCCACTCTCTGACAATAAACTTCATACTGATTTTGAACTTCAAGAAAGTCAGTCGTATTCTTTATTGGAAATCTTCACACTACAACTATCTGCTGAAACTTAAAAACCTTCATACATTTACACATCATATCTTCACAAAAGGCTCCACC…
Tc3	3	435.5	TTTTACCCTTTTGACTTCTCTTTTTGTTGGACCGTGTGGTTGAAAAAGGTTGCATTCTTTTGTATTCTATTATTTAAGACATTCAATACCTGTTTATTTATAAAATGGCCGTGGAAAAGCTTTAACCGAGGTAAAGTAAAAGGCTATATGGATATGGAATCTGCGAAGAAAATAGGTCGAAGTCAAAGCAATTAGCAATTTTGATCGTAACTAAGCAGACTATATAAAAAATGAGTGGAGGGAAAAACATGCAACAACAGCATCGGAGGAAAGACTTATCATACGAACTTACCAAATTCCACTCATTCTGATGGTAAAATAAGGGAAGAATGCGAACTTAAAGAATTTGAAAAAAAAAACTCCATTATGATGCTCGAAAAAAAATCACGACTTCGATTT…
Tc1-2	2	568.0	TTCACTGGCTTGGGAGATTTGGTTCCTGTTGATGGAACCATGAATCAAGGAAAATATTTAGATGTCCTTAATAATCATGCATTCCCCTCTGGTGATAAATTGATTGGAGAGTCCTTCATACTCCAGCAGGATAATGCTCCCTGTCATAAGGCCAAACTGATTACGAAGTTTCTGAAAGATGTTGGCGTAAACACATTGGATTGGCCACCTCAAAGTCCAGACCTCAACATAATAGAAAACCTCTGGTCATATTTAAAAAGAAAATGGAGTGCAAACTTATCTAAAAGTCGCGAATAAACGATTTTGGAAATTCAAACCTTATGGAAGGATATTTCAATAGATTATAGATTATAGATTATTATATCCACAGCTTGGTACAGTCTGTACCAAAACGTCTGC…
Tc1	2	416.6666666666667	TACAGCTGCGGTTAAAATAATAGCACTACTGGAGGTGGAAAGTTCATTTCCTAAAAATAATTATTAAATGTTTATATTTTTTAAAGTCAGATTGCATGAATAATAAGTACCATATGTTGGCTCTCTGAGCAAGAAATTTATGGTCTCTCAATGTAAAGGTTCTTTTTGTTTTTGGGCACTTGCTGCAAAAGTGCGCGAAATGAGGCGGTAACAAAAATAGCACTGACCACGTATTTGCTGAATAATAGAGTGATTGCTTTGGGTTTTTTTCGACAAATTTTGAAAAAGGAGTTGTATTAAAGGTTTTAATTGAATTTTTTCCAAACGAAGACCAAAAGTTCTCTAGTCATGGGTCGCGGCAAGCATTTTACCGTCGAAAAAAGAAATTTGATTAAAAAC…
Tabor	2	5687.666666666667	TGTAATGTGCACACATATCGAATAAGCACTGTATCAAATCAGAACATTGGGAACAATCACATTGTAGCACTTTTGCAACAATGTTTATGTAAGACTTTTCAGTTCCCAGGCATATCTTGAGTGCTCAGCAATCTGACCACACAAGAATGCTATTCAGACCAGAAGTGCAGAGTCAGCATAATTAGCATGCGCGACTGCTCGATCTTTATGTCCACATGACTCTCTTAGACAGCGGCGCTCTCGCTGCCAAAGTTAAGTACATAAGAGCAAAGCAACGTCTCTGCCGACGGCCTCTCTGCCGGCGCAGACGGATTGCATTTGGCTAGCTTGGACTCTTCTAGACCAAGTACAAGGCAGTCGTAAAGGAGTCGTCAAAGAGCCTTCAACATGTCCTAATTG…
Stalker4	2	4303.666666666667	TGTAGCATATCTAACCCACCTATCAAATAAAGAATGGGTATAACTTTGCATAAATACATTGTGACACTTTGTCATAGTAAACGTAAATATACAAATACCCAAAAGACCACCAATGACTACATAAACATTCCAGAGTCCGAGTAATACGATCTAACGCTCATACATAAGCCGATCGCGGAGCGTGGGAATGCTGAGCATGCACTTTGCAGCTCAAGTGGTCAAGCTATACATAACATATGCATGCCTTCTGCATACATATGTATATGTATATATGTAATAAAGAATACCTATGTATAAGCACCCAACAGAACACACTTTGAACAGTTGAATAAAGAACCTCATAAAGATCAGAAGCTCTTCTCTTGTTATTTAAAGTGTACTTTAGCAAAATACTAACAT…
S2	3	501.0	CAGTTTGTCAAGAAATTGTTTGCACAATGAAAATAAATTGTATTTAATTTGTTTACCTTTATAGATTTTTTTATTTACATTTATTTGTTTATATGTTTTTTTTTTTTATCAATATGTAAAAAAAGAATAAAAAAAAACTATTAAAAATGAATGAAATGAAAACTATTATATGCAAGTTTACACAGATTTGACACTGTCAAGAAATTGTTTGCACACTTCTCTTTTGTTTTCTATTTTGTTTCTATTCAGAGGAATTTCGATAATCAAACGGTAGATAATAGGCATTTACGCTTTATGCGTTGTGTGGGTGACCGATTTTAAGGCATTTGGTTGTAAAAGTGAGCATTGCTCCAATTAGATTTGTGAAATTTAAAAATGCCTGGCAAAAGATTGAGTTTT…
S	7	1067.5	CAGTTTGTCAAGAAACTGTTTACACACTGTAAAATAAGTTGAATTTTTGACTTTAAAGCTAAAAATAAAGGGTGTTTTGCTTAATTAAACGCAATTTTTTTATAAAATATAATTAAACAATATTTATTTTACTTATAAATCAAAAAACAAATTAAAAATATTAAATATACAAGAAAATAAACAACAAATTCCAAGTTTACACACTTTTGAGACTGTCAAGAAACTCTTTACACATTTTGTTTTCCTACTTTGTTTTGTTCTTTTTCTTAGAACGAACTCGATTTTTCCGTTATTTTTGGCTTTGCATTGCTTTTTACAACGCTTCTATTGAAATTTGTTGACTTTGCTTGTGAAATTTTGCTGATCAAACGTGCTTAAAGCGAATTATTAAATTTAATA…
Rt1c	2	4651.0	GAGCGGTATATCTCCCACCGTCGCAACTTTCCCCTGCTCACCCCCCCCCCCCCCCCCCCACTAAGTCCACGGCGCGTCTGACCCAAAGTGGACGGCTACGTGGCCTGTGCCTGTTCTCTTGACATCCGGGCAGCAGCATAATAAAAACCCATTCTGCGTCTGAGCAAAGGCACTAGAATAACAAGATGCGTAACGGCCATTGGTTTGGCACTATGCAGCCACTTTTTTGGTGACGGCCAAAATTGCTCTCTTTCCGCTCGCTTACGCTGAGAGCGTAAGAAATCTAAAAATAGAATTTGCTTGCTTGTGTGGGTAAAAACAGGAGACGAGAACGTGTATATGTGTGCGTACTTGTGTAAGAAGACGGTTTTCTGGCCGAAATCAATTCTGATCGAAGAA…
Rt1b	7	2641.5	GCTGCCAACTTGGCGCAGCGGGCGATCTGGAGAGGGAGGCGTTGCCAGATCAACCGTGTGATCAGTGTTGTGTTGCGACAGTAGAGCGCGAAATTCAAAATTAAACTTAAAATTAAACCGTTGAATTTTAATTTAATTTTAATTTTGATTCTGGTTACTGGGAGCGCACAAGTCTTTAAGAAAGGGGAAAAGGCACAAAGGTCGAGGACAGACCAAATATCATCCTCTCACCGTGCTGGTGCCTAAGCAGAGGCTCTGGTGTCCGAGTCGAGGCGGTACAAACCTCCATCCGTAAAAGCCAGGGGGAAATCCGTGGCCTACGTGGGAACCCCTTTCTAAGGCTGGTGCTTCGCCTAGGTAACCTTAGGCCATCTTTCAGTTGATGGACAGTGCAGTGGG…
R1A1	2	277.3333333333333	CCGTGTGGTTAGCAGGCGAGAATACTACCACAGTCCGCTGTTGCTTGTCGTAAGAGGCGACTAATACAGCGATAGGTTCCTCCAACCATGCTTGTCGGCGCAATTGGAGGAGGCCCACCGAACCCCTTTTTTCGGTTCCACAGGTTGTGCAGCTAGCCAAGACTGTTCATTAAGGTAGGCCCGTGGTGGGAGTATCGTGGTGGCAGAAGAGATTTTAGGTAGATCTCGCTCCTCAGCAAGGGGTAGTGCTTGCCCGGCAAGCAAGTACTCGAATTGCTACCGGGGTGGTCGCTATGTACATAGCTATAGGTGCTAGTCCGGGACACTTGTCTGGCGTATCCCCAGGCACATGCACCATATGCTCACTTGT
Quasimodo	5	5997.333333333333	AGTAGCATATGTGCCATAGTATAAGACCACATATACTTACACACACACACACATACATAACCACATAGGAACAGCCATACACAAAATCATAGAATGCCTTAGGATATAAGTCATAAAATCATGTATCCAATAAGAACCCAAATTCTGGTGACAATAACAAATCCAGCCTACCCTAATGTAAACATTAACATCCGCTGCCGAATCAGTTATTCCCACCAAAGGGTCAAAACCGCTTACGCAGCCCAAGTTCTCGGCTGATCAGTACCCATGAGTGATCCACTCAAGAAGGCACCCAATCCAACAGACATAAACATCCGCAGCCGCATTCGCGACTCCCACCAGAGGGTCGAAACTGCTAACACAGCTTTAAGGGTCAAAACTTTCCACGTAGCTCAAACT…
Q	1	213.0	GTCGCACAAGGGAGCCACCTCGGTCCACTTCTTCTTACCATGTTTATTAATATCCTTTCCTTTTTCTTATGTATGCCGATGGTGTAAGGACATTTTTGGCCCTTCGGACTGACAATCCGATCAAGACAGCTTTTAAAAAAGCTGATGTGATAACTTAAATGGCTCCAAGTGTCGCTCCAACCCAATACACGCGACACACTCTTAGCGGGTGCT
Max	2	6607.666666666667	TGTTCACGCCAGAAGGGCGCAAACAGTTGAGCGGCAGTGTAAGCGGCCAATGCTTGTACTCAAAGCTCCTCCACGGCTCGCAAGCACCGCTGCTCGCGCTCTACTTCTCTCCTCTCGCTCTCCTCCCTTCCCGCAAGGTATTCACCACTCCGCGGTCCCGCGGTATTTCCAATGTTAGTTTTAAGTTAGTCTTAATTTACAAGTGCGAGAATAAAGTGCAAACAATTGAAGGCGGTCCCGGGCGTTTCATTTCTGGAGGAATTAGCCGCAACAACAAACAATTCCGCCCACTCCACTTCATGGTCCTTCGAGCCGGATAAACCGACACATCCTGATCCTGCCAGCGCTCCTTGCGGAAAAATCAAGATAAGTACGGCTTTAAATCCTATTCCGTCCGTG…
Juan	1	2750.0	ACCGTTTTAATATACCCGAATACACTATATACAGAAATGACAGGAAGGAAAGTAGGGGAGGCGGCGTTGCCATTGCAGTTAGTAACACATTGATACATGAACAAATACCCTGCATTAAAAGTCATGTTATTGAAAATGTAGGTATACAAATCAACACTGACTCTAATTCCAGTCTAAAAATTTACTCTATTTACTTTGCTGGAAATACTTCAAAATGTATTCCTAGTTCATGTGATTTATCTTGGGACCATAATCATTTAAAAAGTTTGTATAGATCTGATCTCCTTAAGATCTCACAAATAAATGGAAATTTTCTAATTTGCGGGGACTTCAACTCGCGCCACAGAGCATGGAAGTGTACCCGAGCCAATGGTTGGGGCAAAATTCTCAATGAACTTT…
Ivk	5	1802.6666666666667	TGCTTTGCCGTCTATATAGACCTTAAGTATATCAGCAATGACATCATATCCATCTCCAATCTTCATGATCGTTCTTCTTTTCCTGCTGGTCAACTCCAGGGAAATTAGTGACAAATTCGCCAAAGTGACCTCTTTACCCGGCTTATGCAAAATCGAGTGCAAGCTGCACAACACTCTTAACTTTGTCAAAGGCACAATTTACACACCCTGCCTTATTAACATTCCAGAAAACGAAATTGTTGAGGAACTAAAATCTCAAAATCTACACATCGTCTTCAAGTTCACCAAAATCATCGACGGCACAAGCCATTTGGAAAAATTCTCGTAACTTTTGACCGGTTCACTCTTCCCAGTAAACTAATCGTTTCCTGGCACACACATAGATTTTAGAATATACAC…
Idefix	5	1107.6666666666667	TAAAATATTCAATGATATGGGAAAACCGCAAGAAATAAAAGCAGACAAAGACTCAGCTTTTATGTGTATAGCCTTACAAAATTGGTTAAGATCTGAAGGTGTACAAATTTCTATAACGACTAGCAAAAATGGCATATCTGATATAGAGAGATTCCACAAGACCCTAAACGAAAAGCTAAGAATCATTGGTAGCGAGCAAGATATTGAAGATAGGTGCACAAAATTCGAAACAATTCTATACATATACAATCTTAAAACTAAACATAATAGTACCAAAAGATTTCCAGCAGACATTTTCCTATATGCAGGCAGCCCAGACTTTAACGTACAACAAAATAAAATCGATAAGATAGAATACCTCAATAAGAATAGGCACGATTTTGAAGTTGATATAAAATC…
INE-1	399	219.15	TATACCCATTACTCGTTCAACCGTATGTAACCGGTAGAAGGAAGTGCTTCCGACCATATATATTGTATATATATTTTTGATCCGGATTAATAGCCGAGTCCGATTTGGCCCTGTCCGTCCGTTTGAACGTCGAGATCTTAGGAATTATAAGAGCTAGAAGGTGGAGATTTCAGATTCTAGAGACATAGAAGCAGCGCAAGTTTGTTAACCCATGCTGTCACGCCCACTATTACGCGCACTCTAACAGCCCACGCCCACACTTTTGAACAATTTTGAAATTTTTTCTAATTTTATTCACCAATATCTATTGATATCCCAGAAAAATTAGGAAATTTCGCGTTCGCATTTCCACTAGCGCTGAGCAACGGGTATCTGATAGTCGGGAAAGTCGACTAGTTC…
I	7	1197.5	TCTTGCCACCAACAGATTTTGGGGCGTAGCACTACTAGTGCATAAGTCAATACAATATACTGTCTTCAACACAATAACCGATATAGAAGCAATAGCCATAAATATAGAATCTAAACTTATATTAAACATATTTTCCACATACATTTCTCCGACCAAAAACATTACTAACCAGGCACTCCAAAACACATTTAATATACAACAAACATGTAGGGGTACTATATATCATCCTCTTATTTAAATAAAACACAAACGCAGGAGTTGGCCTCTTTGGTTTATTTGATACTTCACGTGTTCAGCTTTAGCATGCTGTTGAATTCTCCGTTTGCGATCTGCCTATATGCTTGTTGCTACAGAGCCGATGTTGCGAAACAGAGAGACTGCCACCCGAAAGCGAACAAT…
Helena	1	1082.0	AAAGCTCCAGGAATTGACAGGATTTGTCATGCCACGCTAACGGTTTTGCCTATAAAAGCGATAATATATACAGCACTAATCTTTAATGCTATTTTAAGGATCCAAGTGTTTCCAAGACAGTGGAAAATGGCTGCTATTTTGTTGATCCACAAGCCTGGAAAACCTGAAGATGATCCTGAGTCGCAGATGATCCTCCCTTTCTAAATTATGTGAGAGACTTATTGCCAATTGGATCAACGACATTATAAGAAACACATATTACATGACGACTGCGAGTACTCCAACGCTGTCTTTATAGATATGCAACATACTTCGACAAAGTATGGCATGTTGGATTATTATGCAAGATAAAGACCCTTCTACCTGCGCCCTACTGCTGTATTTTAAAGTCATATCTGG…
HMS-Beagle2	3	257.25	AGTTTTGCCCTACAAGTGATTGTTCCACATTTTGTTTTTCAACATTGTTTCTGAGTAAACACAAGTGCCCAAAATGCTGACTAAGAGGGCTGCACAGTTTCCGCACCCATCAACGTCAACGAACGCTTAAAGTGCGATCATCAGCGCTTCTCCGCTGCGACGCTGCTGACGCCTCCACTTGATTGCGACGGACTTAGGGAAATATTTTGTATGTTAGTTTCAATTTCAAATAATCATTTATTATAAACGATCGCTTGCGATCTACAAAACGAAAAAGAATAACTGTAATTAATAACTGGCCCCCGAACAGGGACCAGCGAATAAACGCGAACGACAAATATTCTAAGTAGCGGAGAAACTCCCGTGAGTTAATAAAAAACAAAAAAACAGATTTTCCGA…
HMS-Beagle	12	3423.3846153846152	AGTTATTGCCCTGCAATTGATTCTCTAACATCTTGTGGTTCCACATAGTCTCCGCTGCCATCAACGCCAACGAACGGTTAAGCGCGACATCGACACTTCTGCGCTGCGCCGCGGCCGACGCCTGCTGCGCCGCTGCCGACGACTTCACTTGATTGCTAGGGACTTAGGGAAACATTTTGTACGCTAGATTTAGTTTTCGAATGATAAATTGCAATAAACGGTCGCTTGCGATCTTCAAAATCAAATCGATAACTGTAATTATTAACTGGCGCCCGAACAGGGACCAGCGAATAAACGCGAACGAAAGACAAAATTCTAAGTCGCGGAGCAAAATCAAAATTTTGCTAAAAAATATTCGTTGGTTAAATTGTGCCGAAGAAACTCCCGCGAGTTATTAAC…
HB	11	1131.4166666666667	ATGTACAGCTGTGTTCAGAAAAATAGCAGTGCGAAGGAAACTAAGTAATACAAAGGTATTTTTCCATGTCCCTTTTCGGAATCGACTTTTTATTCCACTTATTTTTGTTAAATGGAATGTGTAGATAAGGAAAAAAAAGAAAATCCGGTTAGTTTTTCATGTTATCCTTCTTTTATTTGCATTCTTGAGCAAAATCGCAAGTTTTAGGCTGTTCATAGGAATAGCAGTGCCTGGTTTGAAATGATCATTATTTTCTAAAAAGTGAGTTTGGATAAGTTAATTTATATATTTAAAAGGGCAATAAATTTAAAAAAAAAATAAAAAAAATTATATTTTAGTGGATAGAGGACAGCACTGCTCCCAGCAGAAAATAATGTAAATTCATAAGCTAAGAAAGGA…
H	18	1330.157894736842	CCGTTTTCGGCTGTGACTGGATCCGGATTTAAGTCAATGGTCAAATTTTTTATAAAAATTGGTTCTACCTATGGAGAACTAGTGGACATCGACGAGCTGATTCCAAACCCTACAAGTATCGCTTGAAAATGCCAAAAAGAAGCTGAAGAGAAAAAGCCAGATCTTGGCACTGAGTTGAAGGAAGTTGTAAGTCGAGGGGGAGCATCACTGACTATGGATTTATGGACCGACAATTATATAAAAGTAACGATTATATGGAGTAACGATGCATTTCGAAAAGGATTTTCAAATGGTAAGCCTAATCTTGGGTCTTAAATCAATGGATTTCCAAAGATCAACTGCAGCAAATGTACGCAAGAAGCTAAAGTCCCTTCTGAACGAGTTCGATATAAAAAAAAT…
GATE	2	760.3333333333334	TGTTCGAGTTACGGGGTTTGGACTGTTACCCGCTCTCCGCTCCCTCTTACGTTCTCCACTCCCTCTTACGCTCTCCCGCTCTTCACCACAGAGTCTCCGAGGAGTCTCCGCTGCGCTTGGGAGAACCCAACGCATTAGAATAAGCTTTAGTGTAAAACTAACTACGAACAATAAAACATACGCCCGGTCGCGCCCGCGCTAATTCTACAAGTCTTCGAGTGTCTTTTTCGAGTGGTCTTTTTTTTCAGCAAACTAGGAATTTTCCAGGACCAGCACCCCCCATCACCCCATCATTTTGGTCCTTCGAGCCGGATATCCTGGATTTTTCAAGTTTGTCCTTCAGCGACCAACTTATAAGATAAGTACGAAATCTCCATACCTTTTAATTGCCGGTCTGCA…
G6	2	1548.6666666666667	CAGTCGCGATCGAACACTCGACGAGTGCAGAAGTGCCTGCGGATCGACAGCAAATTGTTCACAGTTTTAAGTCCCGTTACTTGTGCCCAGCCACTTCGCGTCGCGTGATCTTGTCGCGCGTTTTGATTGGCCCAGCCAACGTACCTAACGGTAGTTCGCACTAACACCATCGCACACCCGAGTGTGCGTGTTACCAGCGCAAAAAACCCAGTGCTCGAAGCAGCGGTATACTTGCAAAGCAGCAGCCACGTGCTGCCTGGCTCACCGGCTTACGGTGCCCAGCTTCCCCCCCCTCCTCACTCCTTATCAACTTTGGAGAAGATGGACTGGCAGACCCCCCCGCGCACCCACAAGCTTGGAACAACACCACGCAAAAAGGCTCTGAGAACACGCAAGAGC…
G5A	5	466.1666666666667	GCTACTTTAGAACTCAACATTCCCATTGACACCTGCAGTAGGCTGAACCCCTCACCAAGTAGGTCTCACGGCCATAAGGAGGCCTCCCATTTCAAGCATAGAGGCTAGGGACTTGCTCAGCCACAAAAGACGCCTCAGAAGACAGTATTGAAGTACTACTAATAGACTGCGCCGTCTGCTAGCTAGCTAGAAACTCACGGGAGGCATCAAAAGACAGCCATTGTTTCAATCACCAAGTCAGGATCGAGGTAGCAATTGGCTTAAGACGGATTATGAGAAAGCACGTGCTTTCGCTTCGCACCTGTCCTCCACCTTTATGCCCTTTAATTTAACGGACGACACCAATCGTGAAACCACTCCGACTGCTCAGACACGTCCTATAAGACATACCTCACTGCA…
G5	7	1752.5	GGCTCCCCTGGTACGTGACGAACAAGGTAATCGAAAGAGACCTGAAAGTTACCCGAACCGACTGGCAAATATCCTAGTTAATCCCATCTCCCATCGAAGGCTGAAGAGGGTACACCCTAGCGATCTCCCTACCCGGAGGATAGTAAAATATATTACACATTAAGTAATTAATAACTTAATAAATTTTCCCTTCTGTAGGGGTACTATATATCCTCTTATCTAAATAAAACACAATGTCTGTTAATTTAGCTATCATAGGCCCTACTATTCTATTGACTCTTTCTACCTGTCCATTGGCCTGGGGTGAACCTGTCGCTATCTTTATGTGTTTAATATTATACTCTCCCATAAATTTTGCAAAATCTTCGGATGTAAAGCAGGTCTCCCTATCTGATACTA…
G4	6	534.8571428571429	CCTGCCAAATTACCCATTCGTAAAATCAGTAGAGAATGTTGCCAATCTTGGACGAATTCGCTATCATACCCGAACACCAGTTTGGATTCAGAAGGGGCCACGGAACCCTTGATCAATGTCACAGGATTATAAATGAAATTTTTTCAGTATCTGAGAGCAAAATATACTGCACTGCATCATTTCTTGACGTTCAACAAGCGTTTGATCGAGGGTGGCATGATGGCTTATTATATAAAATCAAAAAGTGCTTTTTTGTGCTATTTTGTATTATTAAAGTCATACTTAACCACGAGACACTTTTATGTGCAACAAAAAATGAATACTCTCCCTTGCATTTTATAAAAGCTGGAGTCCCACAAGGAAGCGTCTTAGGACCTGTCTAATACACCCTGTACACGG…
G3	1	9035.0	CAAATTCGTGTCGTTTTGGCTTTGCAAAAAGAAGAGCGGTATATCTCCCACCGTCGCAACTTTCCCCTGCTCACCCCCCCCCCCCCCCCCCCACTAAGTCCACGGCGCGTCTGACCCAAAGTGGACGGCTACGTGGCCTGTGCCTGTTCTCTTGACATCCGGGCAGCAGCATAATAAAAACCCATTCTGCGTCTGAGCAAAGGCACTAGAATAACAAGATGCGTAACGGCCATTGGTTTGGCACTATGCAGCCACTTTTTTGGTGACGGCCAAAATTGCTCTCTTTCCGCTCGCTTACGCTGAGAGCGTAAGAAATCTAAAAATAGAATTTGCTTGCTTGTGTGGGTAAAAACAGGAGACGAGAACGTGTATATGTGTGCGTACTTGTGTAAGAAGACG…
G2	11	1299.0	CGAAGACCGGCCACCCCTTTCAGCAAACCCTGCACCATCAAGCTCCCAAGTATCTCCAATATGAGCTACAGAGATGCGCTCATGTCTACCCAAGTGCCTCAGCAAACCAATCCCAACCAAACCCGTCAAACCCCACCTGAATCTCCGCAACCCAGTAACATGGAACAAATGTTTGCTCGCTTCGAAGGAATGGTCGAAAGGATGATGGAGAAGATGTTCTCGCAAATGACGCAGCTTGTTGCTTCCATCCTCAACGCAAAAGTATGCAAAGCCTAAAAATAGTTATTTGGAATGCTAATGGCCTGCAGAGGAGCAGAGCCGAGGTGGAACACCTCCTAAAAACAGATGCCATCGATGTACTACTGGTATCAGAAACCCACTTTTGTCCCAGATCCCATT…
G	4	815.6	TGGAATCCTCTCCAAAATACTCGAAAGAGTATTTCTGCGCAGAGTGTTGCCAGTACTGTATGAGGCTGGTTTGATCCCCGATCACCAGTTTGGCTTTAGGCGCTCCCACGGAACACCAGAGCAATGCCACCGGCTTGTAGAGCAAATATTGGAGGCCCTCGAAAGGAAGCAATACTGCTGCGCCGTCATGCTGGATGTTAAGCAGGCCTTCGACAAAGTCTATAAAATCAAGACGCACCTTACCGGATCCCACTTCGCCTTCCTCAAATCATTTACCGAGGGTAGAGAAATCCAAGTTCGCTGCGGAACAGCGACCAGCACGCCTAGGCCGATAAGAGCCGGAGTACCCCAAGGCAGCGTTCTTGGACCAATACTGTACACACTCTACACAGCAGACCT…
Fw2	2	292.0	CAGGGCAGCCACAAAGCAATTTGGAAACTACAATATAATGTTTACCATGCAACAAAGTGTGATGGAACTTATGCAAGCGACTATGCAAGCCCTTGTTCAGCACTAGAATATGTGGATTTAGTTTCTTGTAGCACAACAGCTCAAATAATAAATGTCTAACCTACGTATATCCATGTGGAATGCTAACGGTATTTTCCTAAATTTAAACCACATTGATATAAGATATAAGATATAATATTCACATAACGGGTTATACCTTCTGCCGGACAGATCACCCGGATGGCAAAGCCCTCCGATGGATGGATTTCTATAACACACTGGGGGATCGCTTTATAGCTGCAGGAGACTACATCGCCAAACACATGCACTGGGGATCACGTCTCG
FB	13	947.7142857142857	AGCTCAAAGAAGCTGGGGTCGGAAAAATCGAATTTTTGAAATTTGAAAGCTGGAATCGTTTGCCCATTTTTTGCCCATGTTTGCCCACCAATTAGTTTTTTTTGCCCACGTCCAGTTTTTGAGATATGAATTTTCGAAAAAGTTCGAAAATTTTCGAAAATCAAAAATTTCGCTTTTTTCAAAATTTTTTTTTTTAAATCGCAATAACATCGTTTGCCCACGTTTGCCCACCCTTTAGAATTTTGAAAAAATTTATACTTTAGAAAATATAAGGCTTTTAAGTTTACCTCGGTCTAATCAGAGAGTAAATCGTTTGCCCATCTCTTAAAACCAAATATTATCAACAAAAAAGGTTTGCCCAACCATTATTATTAGTTTTTATCGTTTGCCCACCCTTTA…
F	11	3205.75	AATGAATTCACAATTCGATCGCCGACGTGTGAAGACGTTTTTATCGTGCTCCGCACAAAATCGGTTGTTTTGAGTGAAGTGAACGCCAAATAAAATAAACTAAATAAAAAAATCTGAAAGCGAAAGAGACGCTCCATGCGATGCAAGATCGCTTAAATACATAGTGAATTGTTATCTTAAATAATAAAACTATGAGTCAGAATGACACTCGCGCCCAGCGTCAGCGCGAGCATGACGAACGCCGACTCTCAATTCAGCGCAACAACGCGTACTTCTCCTACGTCTCACCGACAATCCCAAACGCAGACATCGAGCGGTCAATAACCCATAGCCCAGGAAACCTTCTTCTACCAACAAATCAAGAAAGAGCGCGCTCCTGCTCTCCCGCTCTATTGGCTC…
Doc4	1	1157.0	ATCCACTGATCCATGACTTAATATCTCCAAAAATAATTATGGAGCTACCAAACTGTGCTGTACGATGTATCAGCATATTTTTTAATGCCATAGCTAAAAACAATTATTTGCCCATCCAATGGAAAAAATCCACCATAATTATGAATTCAGTGCCAGGAAAAGATAGAACGCAGCCATCATTCTACAGACCAATGAGTCTTCTTTCATGTATCTCTAAGATCTTTGAAAAATTACTCATCATTCGTATACAAGCACACCTACAAACTCGTAACACAGTTCCATTGTATCAATTTGGATTACGTCAAAATCATGGAACATCAATATCAACAGAGATCATAACTTCTTTTGAGCACAAGGAATATTGCACAGCCGTATTCAAGCAATCGACCGAGTGTGGTT…
Doc	17	3498.5	TTCGGCATTCCACAGTCTTCGGGTGGAGACGTGTTTCTTTCAAGCTACGAATAGCAAGTTCTAAAAACTACAACAGTATAGTGAAAGTTAAACACAAAGTGTAAAGTGCAGTTTGCACAACTAACAATTATTGACTATAGTAATTATTTACTAAAATAAATAATTATTCCATATTGTTCTGGTAATTGTTATATGTGGACTTAGAACAATGAATCAAAACGACATACGTTCTCAGCGACAATGTGAACAAGACGAGCGCCGGCTCTCTTTACAACGCAACAATGCATACTTTTCTTTCGTCTCACCGCAAATCGGTGATCGAGCACCCTCACCTTCAACTAACTCGAAACTTTTGCCCTCAGCGAACGACAGACCGCGTTCTTGCTCTCCCTCTCTGCC…
Cr1a	22	1630.304347826087	TGCGTTACCTTATTCCGAACAGCCATACGCCTAAGCGGTATCAAAGTCGAAGTTAATATTTTGCACTAACAATGATTGAGAACAGCAGCGAGTCATTGTACAGTAATTTACAGCTACTCTTTGTTGCCTCGGCTTTCGCTGATGATCTCAAGCACAATCGTGCCTTGACACAGATATATATATTAATGTAATATAAGTAAGATAATATACATATATGATCATCCCTCCAGACAGGGAGGTGAAGTCTTAACTGTGGTTGATATCTAATATTTTGCCCCACACTAAACGATATCACACTGCTTTACGATCTTCAGCGTGTCTATTCGCCAAGTCCCAACGGAGTCCCTGCCTGTGTTTGTAACGATTCATAAGGCTAGGGTGGTGTTGTGAGATATTCCA…
Circe	1	2347.0	TTTGGAGGTAGAAGTCTTATTGGACGCAACGCCAAAGCGGCTTTCCTTGTTTTTTTCGCCCCTCGATTTTTGACTACGTGTGAAATTTTCAATGACTTCATCGCAGTTTTTTTTTTTTTATTATTCGACTTACGGTAGGAAAATTAAAATCTTCTAAAGATACCACCTACCGTCCGTAGGTGGCAAGTACGATTCATAAACTATAATGGGATTATGCCTACGTACTAAAACAAAAACCTCTGCGTGCTCTTTAGTCCTTGCTTGCTCACCGGGACTGCCAGTGAAGGTATGACTTCGGTAGTCCATGGCCCTCATGGACCTTCCACCCTAAAGTCGACTTTTACGACAAGCCGGGAAGGCTGAGGTAGTATTCTTCGCCCGCCACCACACGGGACGACT…
Burdock	4	4129.0	AGTTAACACAATCACAAAACACCCGAAATATAGTCGTAAGCCTCAAGTGCTTTTCCCATCTATAGATCGAGCTTTACCTATAAGAAACTGTAACTTGTTAAGCTTTAGAGATAAGAACTCTTGCTATACTTAAGTCAGTCGATTTTGGAAGATTAGAAGCGTCGGTCATCGCCACGTACTTACTATTCGTCTCATTAAGTGCAGATAGCGCAAGCCCTATTGTAATTAATAAACTTACGCTAATAAATATATGGAAAATCTACTAAAATGATAATTGGCGCCCAAACGGATATAAAAACCTACGATAACTGAATAATTATAAATAAATAACAAAAGGAGGATCCGGAGACAAAATCAGCGGCTTTGGCTAATTAACTCTAACCTAAGAAATAAAAATTT…
Bari2	2	736.3333333333334	TGGAGAACAGTCTATTTCCTGAGGTCAATGCGTGCTCATTTAAGATATGGAGGTATCCTGTTTGATTTACTGTACCCTCTATCGGTACCATGTCTCCAAACCCATAGTAGCTTAAACAGCCCCAGAACATCACCGTGACACCACCAAACCGATTGATTGGCTGAACGGCATTACCCTTTAGTTGTATTGGGAAATGCATAAATTGCTTGCTAAAGGATCCCTGAAACTGAAACGCAACTTCATCAGTCCATAAAATATCAAACCAGAATTCGAGAGGCTTCTCTTTTTACTCCAAGGCAAATGCCAGACGATTTTCCTTGTTTCTTGGGGTAATATTAAATACTGCACGAATAACATAGGAGTTGATGTCAACTTCCTTCATTCTGCGACGCAGTGTAC…
Bari1	1	1728.0	ACAGTCATGGTCAAAATTATTTTCACAAAGTGCATTTTTGTGCATGGGTCACAAACAGTTGCTTGTGCAGCAAGTGGGGGGAGGTGAAATGCAAAAAAACTTTTGCTTTTGCAAATTCAAACCTATGCAGAGTCAGATGAAAGAAGAATTGAAAAAATAACTGTTCCTATGCGCAAGGAAGAGGCAAATGAAGAGATCTTTATCAGTTGTCAGAAGTATTTGCACACGGTTTCGTCGCATCACAATTATTTTCACAACGCAATTTCTTCTTCAGTGATTGGTTTAGAGTGACAAGTGCCGGTTTGTTTGCTTAAATACATTTAAATTATTGAATAAAAATTAGATTTAATCATTTTCCTATTACAGTTATTAAATAAAATGCCCAAAACAAAAGAGTTA…
BS3	4	669.2	TACATTGTTATTCAACGCTATGGTGAGGCTGCAATACTTCTCTCCACCGTGGAAGCTCGGTATTATCTCCATGATTCATAAACCTGGAAAGCCTGAAAAGAATCCTGGGTCCTACCGGCCAATCAGTCTCCTCTTTTCGATCTCGAAGGTGTTTGAGAGACTGATTGCTGCCCGGTTGGACAGGATTATGGAAGCGAAGGGTATCCAGCCCGATCATCAGTTTGGTTTACGTGCTGGACACTGTACGGTAGAACAACTACACCGAGTAAATCCTATCGGCTTTCGAAAACAAGGAGTGGAGTACTGCATTGCACTCTTCCTGGATGTACGTGAAGCGTTCGATCAGGTGTGGCACTCCGGTCTCCTGCTCAAAATTAAGAATACGCTCCGTGCACCATA…
BS	9	1349.4	TTATTAAATGATCAAAATCAGAGAGCGGGTAAAAGGAAAAATGGAAAGCCCTTGTCCCTCATCTCCAACCCGAAAAGAGGGAGTAGCAGCCAAGTTTTACACTCGCCCCCTACGACTAGCCTGACGATAAGCTCTAATAATAGGTTTGCCATTCTGGACACGGATATTTCTACTAACGAAGAAAGCGTGGAAGGCATGATGATAGAGGGTGCTGATATTGACAGTGCCCATATGGATGATTCTCAACTTGATGGTTCCAATACTGGTCGAAACTTGCAGGAAACACACAATACAGCCAATCAACTTAATGATCACAAAAAACCACCACAAATTGTTGTAAATATCAGAAACTTGAATGATCTGTTTGAGCTTATAAAAGAAAAGACAAGCTTAGATAAC…
297	14	5498.8	CAGCACTTAGCCGTTCTTGTAAACAAATCCTAAAGCCCGACCTAAGTAGCTTTGCCTGCTCTCTTTAAATCTTCTAAACTTAAGGATCCAAGAGCAATCCAAGAGCTCTCCCGAAATACAATATTTTTTAAACATTGAGATTACTCGCCAATCTCGCTTACATTTGATTTCTAGTCTTAAGCTGATATCCGAATAAAGAAGTTTAATAAAACCTTCGTCAAATATTTCTTCTCAGTCATGTCCTTAGTTAACTGACGAGACATTTATTTGATTCAATAAGAAAATATAACAAAAAGTATCCAAATAAAAAGAACCACGAGTGGAAAATAAATTAAATTTTAATTCTCGCAATTAATTACGCAACACGATTTGTGACTCTTCTTTAACTTCAACTTGGAT…
1360	30	1209.1935483870968	CAAAGACACTAGAATAACAAGATGCGTAACGCCATTTCGCCGTGGCTCTAGAGGTGGCTCCAGGCTCTCTCGAACAGCTTTTTTTTTTACAAAAAAACACACAAGTATGCAAATTTGCAGTATTTTAGTATTAATACATTGGAAACACATTATTAATACATTGGACTTTAAACTGTTATGTTACCGCCCGCAAAAGTCAATTTAACAGCGCACCGTTATAATAACAGCTGTTAAAGTCAGCTGTTGCGAGCACATACCACGTGGCTGCATTGCGCGCAAAATTTAGCTTAACTTTCAAAGTGTTAGAACTTGAAAAGAAGATCGCAAAAGAGTATTATTTGAAATGGATAATCAATCTTCAGGTTCGTATTATGTGTTCCTCTTAATATATTGTTTATT…
