## Supplementary material for "Particular sequence characteristics induce bias in the detection of polymorphic transposable element insertions": annot_TEs_del_1.tsv

	Pos_Start	Pos_End	length	Div	type	strand	TSD	index_intergenic	Dist1	Dist2	GC1	GC2
INE-1_137	270993	273370	2378	8.55	none	+	4	18	0	27500	41.07796540119266	44.68162478635587
INE-1_209	300871	301316	446	5.14	none	-	4	22	27500	15679	44.68162478635587	42.033422630437556
mariner2_3	316996	318590	1595	5.54	nested	+	6	25	15679	-1519	42.033422630437556	0.0
INE-1_230	317072	318430	1359	13.72	insert & nested	-	4	25	-1519	-1305	0.0	0.0
1360_12	317126	318306	1181	11.98	insert*	-	4	25	-1305	80572	0.0	44.75183378634993
Doc_11	398879	399082	204	9.45	none	+	8	28	80572	61387	44.75183378634993	41.21135112240576
INE-1_249	460470	460804	335	13.33	none	-	4	35	61387	134170	41.21135112240576	43.978117150757626
FB_2	594975	596133	1159	14.02	none	+	2	47	134170	34188	43.978117150757626	47.13487582999386
invader2_2	630322	631823	1502	19.6	nested	+	0	53	34188	-1466	47.13487582999386	0.0
INE-1_14	630358	630453	96	8.33	insert*	-	4	53	-1466	8255	0.0	42.658105161133996
INE-1_261	638709	638805	97	6.31	none	+	4	54	8255	2193	42.658105161133996	44.47992700729927
pogo_6	640999	641975	977	9.16	none	+	2	55	2193	4273	44.47992700729927	40.61329588014981
copia_5	646249	649636	3388	17.8	none	-	8	56	4273	216342	40.61329588014981	41.73873653167915
pogo_7	865979	867418	1440	7.74	none	-	2	73	216342	2062	41.73873653167915	31.87772925764192
gypsy4_1	869481	869758	278	2.44	none	-	6	74	2062	9461	31.87772925764192	25.338266384778013
INE-1_86	879220	880154	935	7.08	none	-	4	75	9461	85349	25.338266384778013	39.90134508131415
INE-1_258	965504	965856	353	18.23	none	+	4	85	85349	89252	39.90134508131415	42.855542234820895
1360_15	1055109	1056638	1530	4.27	none	+	4	100	89252	181290	42.855542234820895	45.61225446662511
INE-1_130	1237929	1238596	668	5.28	none	+	4	107	181290	29020	45.61225446662511	47.238016471966645
gypsy_2	1267617	1267821	205	8.19	none	-	4	112	29020	13909	47.238016471966645	43.64394593039977
opus_6	1281731	1286909	5179	9.74	none	+	6	115	13909	76466	43.64394593039977	39.13162884980056
INE-1_161	1363376	1364052	677	5.21	none	-	4	129	76466	57850	39.13162884980056	43.11224048816747
Q_1	1421903	1422051	149	10.14	none	+	0	136	57850	48427	43.11224048816747	34.36790154049478
INE-1_356	1470479	1470861	383	3.68	none	-	4	147	48427	36350	34.36790154049478	42.66967454400396
Tabor_2	1507212	1507777	566	5.92	none	-	4	161	36350	107816	42.66967454400396	42.112878541946856
X_13	1615594	1616581	988	6.18	nested	-	0	166	107816	-628	42.112878541946856	0.0
Rt1c_2	1615954	1616504	551	4.71	insert*	-	4	166	-628	7200	0.0	44.381164050562575
INE-1_72	1623705	1623820	116	5.33	none	-	4	168	7200	44301	44.381164050562575	43.75620767494357
INE-1_344	1668122	1668215	94	6.9	none	-	4	173	44301	42343	43.75620767494357	39.473808511643284
jockey2_3	1710559	1710720	162	7.91	none	+	0	182	42343	20095	39.473808511643284	43.157161341694035
INE-1_73	1730816	1730979	164	7.42	none	-	4	184	20095	51742	43.157161341694035	42.751396378114066
INE-1_147	1782722	1782862	141	15.61	none	-	4	188	51742	88723	42.751396378114066	42.5779400825049
diver2_3	1871586	1872428	843	10.12	none	+	8	192	88723	17916	42.5779400825049	42.46720625174435
INE-1_56	1890345	1892722	2378	12.29	none	+	4	195	17916	48315	42.46720625174435	41.99610878834292
INE-1_77	1941038	1941219	182	7.75	none	+	4	200	48315	6678	41.99610878834292	38.32559532724277
H_5	1947898	1949894	1997	12.66	none	+	0	203	6678	41	38.32559532724277	17.5
INE-1_28	1949936	1950295	360	8.42	none	+	4	203	41	55826	17.5	44.4012539184953
H_9	2006122	2009060	2939	13.6	none	+	0	212	55826	44979	44.4012539184953	44.2794254969096
BS3_3	2054040	2054490	451	12.67	none	-	2	214	44979	87278	44.2794254969096	41.43817958912428
pogo_5	2141769	2142403	635	15.11	none	+	2	229	87278	98958	41.43817958912428	36.46331234778742
BS_9	2241362	2245697	4336	12.18	none	+	8	247	98958	5810	36.46331234778742	38.767429850232396
transib2_6	2251508	2251979	472	5.66	none	-	2	247	5810	4194	38.767429850232396	43.40567612687813
INE-1_348	2256174	2256389	216	8.23	none	+	4	247	4194	101026	43.40567612687813	41.4243999010146
roo_19	2357416	2361128	3713	14.94	none	+	4	261	101026	1337	41.4243999010146	41.16766467065868
1360_22	2362466	2363392	927	8.64	none	+	4	262	1337	393	41.16766467065868	32.39795918367347
Cr1a_8	2363786	2364199	414	12.04	none	+	2	262	393	93792	32.39795918367347	44.687656598181064
F_9	2457992	2459695	1704	12.57	none	+	2	276	93792	65711	44.687656598181064	34.07852686044742
invader1_2	2525407	2525506	100	18.55	none	-	0	284	65711	733	34.07852686044742	49.72677595628415
INE-1_158	2526240	2527080	841	14.71	none	+	4	285	733	17437	49.72677595628415	34.92200045882083
INE-1_19	2544518	2544670	153	15.49	none	+	4	287	17437	11080	34.92200045882083	45.4102355808286
INE-1_64	2555751	2555953	203	10.49	none	+	4	293	11080	7289	45.4102355808286	41.698682766191
G4_4	2563243	2564197	955	9.06	none	+	0	295	7289	7347	41.698682766191	45.970596242853254
INE-1_155	2571545	2571940	396	12.94	none	-	4	298	7347	33983	45.970596242853254	39.53857924783709
F_11	2605924	2608313	2390	5.6	none	-	2	305	33983	71462	39.53857924783709	45.633282489749654
INE-1_304	2679776	2680100	325	9.13	none	-	4	308	71462	18365	45.633282489749654	44.02091047702026
INE-1_118	2698466	2698801	336	13.41	none	-	4	310	18365	146487	44.02091047702026	41.458569419603236
hopper_3	2845289	2845794	506	11.09	none	-	0	330	146487	15011	41.458569419603236	36.595602931379084
Circe_1	2860806	2861690	885	16.76	none	-	2	331	15011	9819	36.595602931379084	42.75819922591159
HMS-Beagle_10	2871510	2877845	6336	8.9	none	-	0	333	9819	1626	42.75819922591159	47.63076923076923
roo_8	2879472	2888910	9439	5.47	none	+	4	334	1626	340678	47.63076923076923	41.63503846752202
Tc1_2	3229589	3230043	455	12.6	none	+	0	361	340678	19254	41.63503846752202	43.78019010024412
HMS-Beagle_11	3249298	3251525	2228	8.25	none	-	0	365	19254	1985	43.78019010024412	38.457661290322584
Doc_3	3253511	3256130	2620	9.36	none	+	8	365	1985	38466	38.457661290322584	39.129078382945536
INE-1_321	3294597	3295392	796	6.32	none	+	4	368	38466	66782	39.129078382945536	39.97544211676974
Doc_2	3362175	3364867	2693	16.78	none	-	8	381	66782	48	39.97544211676974	31.914893617021278
Cr1a_3	3364916	3369459	4544	8.01	none	+	2	381	48	85162	31.914893617021278	41.366353142870565
G_2	3454622	3454766	145	9.25	none	+	6	394	85162	134086	41.366353142870565	39.91572509975016
1360_9	3588853	3591602	2750	11.56	none	-	4	412	134086	40223	39.91572509975016	39.8115459201432
G5_7	3631826	3632908	1083	14.42	none	-	8	422	40223	30947	39.8115459201432	34.640987526659345
INE-1_272	3663856	3663959	104	13.96	none	+	4	429	30947	80596	34.640987526659345	39.991314597679754
invader4_2	3744556	3744700	145	10.63	none	+	4	436	80596	295	39.991314597679754	27.891156462585034
jockey_1	3744996	3751291	6296	7.4	nested	-	4	436	295	-5315	27.891156462585034	0.0
Doc_16	3745977	3749917	3941	5.45	insert*	+	8	436	-5315	198589	0.0	40.00745261546518
Ivk_4	3948507	3949571	1065	7.82	none	-	6	460	198589	33027	40.00745261546518	38.86331980863562
1360_21	3982599	3982838	240	9.97	none	-	4	464	33027	4192	38.86331980863562	40.58697208303508
INE-1_139	3987031	3987392	362	13.65	none	+	4	465	4192	6950	40.58697208303508	41.57432724132969
INE-1_31	3994343	3994662	320	8.77	none	-	4	467	6950	1547	41.57432724132969	45.73091849935317
GATE_2	3996210	3996677	468	6.49	none	-	2	467	1547	252487	45.73091849935317	40.13014582986779
INE-1_347	4249165	4249945	781	8.63	none	-	4	484	252487	5876	40.13014582986779	32.42553191489362
INE-1_57	4255822	4256200	379	4.61	none	-	4	486	5876	25765	32.42553191489362	28.7843502561714
INE-1_260	4281966	4284343	2378	9.83	none	-	4	489	25765	48656	28.7843502561714	45.434179426574865
INE-1_149	4333000	4333945	946	15.64	none	-	4	494	48656	7802	45.434179426574865	48.147673375208306
1360_30	4341748	4341992	245	3.59	none	-	4	494	7802	130498	48.147673375208306	44.37113496861997
INE-1_202	4472491	4472758	268	8.86	none	-	4	507	130498	43501	44.37113496861997	45.53793103448276
Idefix_1	4516260	4516704	445	9.46	none	-	4	513	43501	41166	45.53793103448276	39.77650917041176
INE-1_22	4557871	4558190	320	3.17	none	-	4	519	41166	55456	39.77650917041176	39.599675412496616
INE-1_236	4613647	4613912	266	8.28	none	-	4	523	55456	5204	39.599675412496616	29.559869306169517
hopper2_3	4619117	4621813	2697	8.4	none	-	2	523	5204	12287	29.559869306169517	37.351456942861795
INE-1_131	4634101	4634448	348	5.74	none	+	4	524	12287	247813	37.351456942861795	44.835601181540845
Doc_17	4882262	4885177	2916	12.96	none	+	8	543	247813	67759	44.835601181540845	42.44074500427994
INE-1_365	4952937	4953825	889	11.44	none	-	4	545	67759	28792	42.44074500427994	40.96071689069501
Rt1c_1	4982618	4983706	1089	7.79	none	+	4	551	28792	6927	40.96071689069501	37.2653768408894
INE-1_96	4990634	4990945	312	17.1	none	-	4	552	6927	76372	37.2653768408894	44.47368765630933
G4_5	5067318	5067800	483	12.32	none	-	0	561	76372	88819	44.47368765630933	42.63212411898489
invader4_5	5156620	5159874	3255	6.88	none	-	4	574	88819	4128	42.63212411898489	45.19021080688151
INE-1_331	5164003	5164146	144	13.52	none	-	4	577	4128	5385	45.19021080688151	47.26968796433878
gypsy8_5	5169532	5169953	422	5.98	none	+	6	579	5385	92772	47.26968796433878	43.77014368714361
Cr1a_21	5262726	5263562	837	2.95	none	+	2	592	92772	66312	43.77014368714361	39.53039465548702
BS_2	5329875	5330963	1089	16.06	none	-	8	598	66312	127596	39.53039465548702	43.705474352443275
INE-1_238	5458560	5458942	383	12.27	none	+	4	605	127596	52077	43.705474352443275	36.70788847069667
Doc_14	5511020	5511335	316	7.84	none	+	8	608	52077	60676	36.70788847069667	41.435517099299545
INE-1_84	5572012	5572136	125	3.17	none	-	4	616	60676	11608	41.435517099299545	49.72861204445593
Cr1a_10	5583745	5585150	1406	7.0	none	+	2	617	11608	84503	49.72861204445593	39.758822276395826
1360_11	5669654	5670133	480	8.69	none	-	4	630	84503	57782	39.758822276395826	41.6728682438864
H_10	5727916	5730027	2112	8.15	none	+	0	634	57782	79939	41.6728682438864	37.96442242738122
invader1_7	5809967	5810407	441	5.13	none	-	0	643	79939	56022	37.96442242738122	38.37311008371861
opus_3	5866430	5869953	3524	10.5	none	+	6	651	56022	54389	38.37311008371861	27.471133338236374
INE-1_53	5924343	5925408	1066	13.9	none	-	4	652	54389	211595	27.471133338236374	40.579600555781354
INE-1_394	6137004	6137189	186	11.88	none	-	4	670	211595	59905	40.579600555781354	41.66165865384615
X_11	6197095	6199843	2749	4.16	none	-	0	674	59905	1845	41.66165865384615	36.984815618221255
INE-1_136	6201689	6201781	93	13.89	none	+	4	675	1845	49811	36.984815618221255	41.42541658301546
INE-1_301	6251593	6252390	798	18.55	none	-	4	685	49811	340	41.42541658301546	33.92330383480826
X_12	6252731	6253031	301	9.68	none	-	0	685	340	17808	33.92330383480826	47.50940641320829
blood_2	6270840	6278282	7443	10.79	none	-	0	688	17808	60110	47.50940641320829	36.26744747042872
G5_4	6338393	6341106	2714	9.87	none	-	8	700	60110	13986	36.26744747042872	43.196281730425454
hopper_4	6355093	6355825	733	11.8	none	-	0	703	13986	185	43.196281730425454	37.5
297_3	6356011	6358600	2590	0.98	none	+	6	703	185	68502	37.5	36.83157910103502
INE-1_145	6427103	6427509	407	9.87	none	+	4	709	68502	51026	36.83157910103502	43.50612444879961
invader4_1	6478536	6486022	7487	4.14	nested	+	4	720	51026	-7156	43.50612444879961	0.0
INE-1_322	6478867	6485992	7126	17.96	insert & nested	-	4	720	-7156	-5236	0.0	0.0
Doc_1	6480757	6485496	4740	5.79	insert*	-	8	720	-5236	16292	0.0	39.79497882266282
invader2_3	6501789	6502553	765	4.65	none	+	0	727	16292	271596	39.79497882266282	42.51219646900716
INE-1_6	6774150	6774247	98	16.8	none	+	4	746	271596	15199	42.51219646900716	45.07171996315304
pogo_9	6789447	6789933	487	4.73	none	+	2	749	15199	29257	45.07171996315304	41.28042111019962
INE-1_24	6819191	6819320	130	10.06	none	-	4	756	29257	565204	41.28042111019962	41.20873385314657
FB_8	7384525	7384745	221	10.35	none	-	2	808	565204	559	41.20873385314657	41.03942652329749
INE-1_305	7385305	7385683	379	11.73	none	+	4	808	559	211237	41.03942652329749	41.27942206820807
G2_8	7596921	7597919	999	9.95	none	+	2	840	211237	39936	41.27942206820807	37.16539376486791
gypsy8_3	7637856	7638271	416	8.14	none	-	6	847	39936	192383	37.16539376486791	40.80163424852637
INE-1_395	7830655	7831050	396	9.71	none	-	4	857	192383	2956	40.80163424852637	34.55160744500846
Doc4_1	7834007	7834354	348	11.95	none	+	6	857	2956	6020	34.55160744500846	33.809602924073765
BS_5	7840375	7841143	769	3.78	none	+	8	857	6020	147972	33.809602924073765	39.65709497131195
Idefix_5	7989116	7989216	101	11.97	none	-	4	872	147972	12609	39.65709497131195	42.05266497461929
transib2_3	8001826	8002412	587	7.12	none	-	2	873	12609	2206	42.05266497461929	42.31292517006803
INE-1_278	8004619	8004865	247	9.14	none	-	4	874	2206	205791	42.31292517006803	39.72690606929394
INE-1_197	8210657	8210759	103	8.88	none	-	4	889	205791	22680	39.72690606929394	38.6569072710437
H_16	8233440	8234435	996	7.7	none	+	0	890	22680	267	38.6569072710437	48.87218045112782
INE-1_256	8234703	8235148	446	9.02	none	-	4	890	267	184770	48.87218045112782	39.92444620039076
baggins_2	8419919	8420742	824	19.03	none	+	6	916	184770	239357	39.92444620039076	40.34826785206972
INE-1_288	8660100	8660333	234	8.5	none	-	4	942	239357	1622	40.34826785206972	43.2449105490438
gypsy4_3	8661956	8662640	685	2.61	none	-	6	943	1622	11281	43.2449105490438	47.765957446808514
INE-1_349	8673922	8674211	290	8.37	none	+	4	944	11281	175648	47.765957446808514	41.07841295325283
pogo_12	8849860	8850013	154	14.27	none	-	2	958	175648	4928	41.07841295325283	40.28820783438198
INE-1_106	8854942	8855234	293	9.45	none	+	4	959	4928	127522	40.28820783438198	41.457485433771694
INE-1_235	8982757	8985134	2378	12.56	none	-	4	976	127522	63365	41.457485433771694	40.897039328325235
INE-1_75	9048500	9048782	283	11.76	none	-	4	987	63365	35936	40.897039328325235	43.09447613747043
H_7	9084719	9086673	1955	13.41	none	-	0	994	35936	19875	43.09447613747043	36.76662976753548
jockey_8	9106549	9114009	7461	13.62	nested	-	4	998	19875	-6112	36.76662976753548	0.0
Rt1b_4	9107898	9113362	5465	11.25	insert & nested	+	0	998	-6112	-3528	0.0	0.0
INE-1_335	9109835	9112212	2378	16.05	insert*	+	4	998	-3528	104552	0.0	37.299499765664606
INE-1_16	9216765	9217482	718	15.47	none	+	4	1013	104552	31730	37.299499765664606	44.06379022345488
INE-1_382	9249213	9249405	193	13.26	none	-	4	1016	31730	7575	44.06379022345488	25.732770002640613
INE-1_134	9256981	9257277	297	5.21	none	-	4	1018	7575	247399	25.732770002640613	40.11067187285265
Rt1b_3	9504677	9509613	4937	5.83	none	+	0	1036	247399	37700	40.11067187285265	47.08347701530545
pogo_4	9547314	9549282	1969	16.24	none	-	2	1040	37700	28925	47.08347701530545	45.77859217259024
blood_7	9578208	9580161	1954	7.45	nested	-	0	1047	28925	-174	45.77859217259024	0.0
INE-1_318	9579988	9580148	161	2.06	insert*	+	4	1047	-174	7178	0.0	34.429427337327574
BS_7	9587327	9587724	398	13.69	none	-	8	1049	7178	99082	34.429427337327574	40.57488317639103
INE-1_78	9686807	9687213	407	11.41	none	+	4	1061	99082	55227	40.57488317639103	40.01557237533046
1360_16	9742441	9742653	213	16.16	none	+	4	1069	55227	93307	40.01557237533046	38.48198400960281
INE-1_49	9835961	9838662	2702	15.52	nested	+	4	1077	93307	-2408	38.48198400960281	0.0
INE-1_244	9836255	9838632	2378	15.4	insert*	-	4	1077	-2408	333212	0.0	40.11992401211244
INE-1_292	10171845	10171934	90	14.25	none	+	4	1099	333212	230588	40.11992401211244	38.729850338483956
INE-1_376	10402523	10402895	373	6.16	none	-	4	1121	230588	62799	38.729850338483956	42.35325965795089
INE-1_340	10465695	10465847	153	13.7	none	+	4	1128	62799	65327	42.35325965795089	37.623610813458654
INE-1_363	10531175	10531368	194	8.94	none	+	4	1131	65327	171430	37.623610813458654	41.41947978463387
INE-1_282	10702799	10703093	295	11.74	none	-	4	1145	171430	128717	41.41947978463387	41.666925634730724
Tc1-2_1	10831811	10832091	281	17.23	none	-	6	1169	128717	29018	41.666925634730724	42.72323120929111
F_3	10861110	10862534	1425	14.78	none	-	2	1173	29018	213411	42.72323120929111	40.322852724802026
invader1_5	11075946	11076127	182	5.58	none	+	0	1182	213411	24172	40.322852724802026	41.673906747755574
pogo_2	11100300	11102319	2020	12.82	none	+	2	1186	24172	131140	41.673906747755574	38.46529255217746
INE-1_241	11233460	11235837	2378	17.49	none	+	4	1213	131140	17087	38.46529255217746	40.19665222989582
gypsy4_4	11252925	11256744	3820	10.91	none	-	6	1218	17087	34336	40.19665222989582	39.35925440512597
297_8	11291081	11298493	7413	19.89	none	+	6	1227	34336	228557	39.35925440512597	39.390346348378515
diver2_1	11527051	11537258	10208	4.31	none	+	8	1267	228557	73630	39.390346348378515	40.41749853997745
X_7	11610889	11611548	660	4.42	none	-	0	1277	73630	147736	40.41749853997745	42.13219616204691
INE-1_42	11759285	11759457	173	6.84	none	+	4	1288	147736	7742	42.13219616204691	41.15747319467769
invader3_2	11767200	11769091	1892	12.65	none	-	6	1292	7742	10486	41.15747319467769	44.2346208869814
INE-1_372	11779578	11779847	270	10.27	none	-	4	1296	10486	69819	44.2346208869814	40.81898650777737
INE-1_48	11849667	11852044	2378	7.1	none	+	4	1302	69819	9461	40.81898650777737	42.46300211416491
INE-1_351	11861506	11861846	341	18.16	none	+	4	1305	9461	40755	42.46300211416491	46.302203464690585
G2_5	11902602	11903126	525	9.07	none	-	2	1310	40755	2161	46.302203464690585	47.73148148148148
INE-1_291	11905288	11905808	521	11.23	none	+	4	1311	2161	87742	47.73148148148148	41.09139398912709
copia_3	11993551	11994395	845	12.0	nested	+	8	1319	87742	-406	41.09139398912709	0.0
INE-1_184	11993990	11994098	109	13.16	insert*	+	4	1319	-406	524	0.0	37.09369024856596
INE-1_360	11994623	11995181	559	7.04	none	-	4	1319	524	13344	37.09369024856596	45.91171400734468
H_18	12008526	12010198	1673	12.4	none	-	0	1323	13344	1616	45.91171400734468	38.45201238390093
invader4_4	12011815	12016485	4671	14.12	nested	+	4	1325	1616	-3421	38.45201238390093	0.0
Max_2	12013065	12015179	2115	11.84	insert*	-	6	1325	-3421	12226	0.0	38.756646216768914
1360_2	12027406	12027746	341	10.54	none	+	4	1328	12226	112275	38.756646216768914	39.051784028359194
INE-1_206	12140022	12142399	2378	12.01	none	+	4	1336	112275	10518	39.051784028359194	44.40429780355615
INE-1_176	12152918	12153149	232	17.46	none	-	4	1340	10518	60	44.40429780355615	35.59322033898305
INE-1_115	12153210	12153301	92	15.52	none	+	4	1340	60	17130	35.59322033898305	34.934905715453326
BS_1	12170432	12171242	811	15.23	none	+	8	1342	17130	18601	34.934905715453326	44.45161290322581
invader1_8	12189844	12190053	210	4.0	none	-	0	1346	18601	57237	44.45161290322581	42.277587532322315
H_12	12247291	12247769	479	5.88	none	+	0	1348	57237	124142	42.277587532322315	41.574499963750895
INE-1_255	12371912	12373193	1282	8.76	none	+	4	1364	124142	58850	41.574499963750895	41.02703529371782
1360_27	12432044	12432258	215	6.01	none	+	4	1367	58850	111389	41.02703529371782	41.77110640284411
INE-1_242	12543648	12543838	191	14.08	nested	-	4	1380	111389	-108	41.77110640284411	0.0
INE-1_346	12543731	12543819	89	7.03	insert*	+	4	1380	-108	26960	0.0	41.21814607366742
INE-1_227	12570780	12571041	262	11.83	none	-	4	1384	26960	100593	41.21814607366742	40.77759662796246
Cr1a_7	12671635	12671871	237	17.9	none	-	2	1398	100593	49991	40.77759662796246	39.07781556311262
Tirant_2	12721863	12729476	7614	5.68	nested	+	2	1409	49991	-6133	39.07781556311262	0.0
Ivk_5	12723344	12725324	1981	5.11	insert*	+	6	1409	-6133	38912	0.0	40.63375395132482
Tabor_1	12764237	12764561	325	2.2	none	+	4	1415	38912	150323	40.63375395132482	41.2494511781376
INE-1_369	12914885	12915268	384	14.32	none	-	4	1423	150323	8018	41.2494511781376	42.57203442684296
INE-1_257	12923287	12925664	2378	5.5	none	-	4	1426	8018	73766	42.57203442684296	37.22903816172982
INE-1_183	12999431	13001808	2378	8.61	none	+	4	1435	73766	4252	37.22903816172982	45.4010820983298
gypsy12_1	13006061	13006792	732	8.38	none	+	8	1436	4252	8161	45.4010820983298	42.806372549019606
INE-1_287	13014954	13015154	201	10.58	none	+	4	1441	8161	21271	42.806372549019606	44.33004231311707
diver2_7	13036426	13043757	7332	8.1	nested	-	8	1444	21271	-1791	44.33004231311707	0.0
INE-1_329	13041967	13042322	356	19.88	insert*	-	4	1444	-1791	89758	0.0	37.73187606537652
Cr1a_11	13132081	13136454	4374	7.68	none	-	2	1459	89758	34680	37.73187606537652	38.99189711352692
invader6_1	13171135	13171737	603	6.95	none	+	0	1462	34680	145128	38.99189711352692	38.52556726177762
INE-1_156	13316866	13317251	386	8.49	none	+	4	1464	145128	204366	38.52556726177762	39.53123088591491
INE-1_103	13521618	13523995	2378	7.16	none	+	4	1482	204366	92213	39.53123088591491	40.8981477464972
INE-1_377	13616209	13618586	2378	16.36	none	-	4	1488	92213	2021	40.8981477464972	47.57425742574257
297_2	13620608	13620821	214	10.89	none	-	6	1489	2021	77004	47.57425742574257	43.072347830604
INE-1_43	13697826	13698133	308	6.35	none	+	4	1508	77004	76710	43.072347830604	39.360440104811694
1360_7	13774844	13778785	3942	13.27	none	+	4	1514	76710	1133	39.360440104811694	38.60424028268551
INE-1_85	13779919	13780020	102	1.7	none	+	4	1514	1133	2479	38.60424028268551	45.157384987893465
transib2_1	13782500	13782615	116	8.82	none	+	2	1515	2479	44186	45.157384987893465	41.681566142356004
INE-1_373	13826802	13827415	614	4.82	none	-	4	1519	44186	22150	41.681566142356004	42.72427649103797
roo_6	13849566	13856383	6818	13.19	nested	-	4	1529	22150	-4563	42.72427649103797	0.0
INE-1_100	13851821	13852250	430	7.6	insert*	+	4	1529	-4563	33404	0.0	43.328443552974285
INE-1_239	13885655	13886413	759	4.44	none	-	4	1533	33404	18	43.328443552974285	29.41176470588235
jockey_11	13886432	13886561	130	9.71	none	+	4	1533	18	28028	29.41176470588235	41.5920362507582
F_2	13914590	13919301	4712	11.49	none	-	2	1537	28028	46477	41.5920362507582	47.30828814872192
1360_29	13965779	13967765	1987	11.58	none	-	4	1547	46477	86	47.30828814872192	23.529411764705884
INE-1_55	13967852	13968089	238	5.81	none	-	4	1547	86	20329	23.529411764705884	40.33353010625738
INE-1_358	13988419	13990081	1663	9.46	nested	-	4	1552	20329	-1183	40.33353010625738	0.0
INE-1_361	13988899	13989817	919	5.73	insert*	+	4	1552	-1183	47105	0.0	42.56326426630435
INE-1_233	14036923	14037055	133	2.76	none	-	4	1558	47105	61206	42.56326426630435	43.22849440405196
INE-1_123	14098262	14098502	241	8.53	none	-	4	1565	61206	159	43.22849440405196	37.34177215189873
Tirant_1	14098662	14102895	4234	3.87	none	-	2	1565	159	76693	37.34177215189873	41.06164919417932
Bari2_2	14179589	14180546	958	12.32	none	-	8	1574	76693	12718	41.06164919417932	36.86404026106786
INE-1_199	14193265	14193769	505	6.08	none	+	4	1577	12718	9595	36.86404026106786	33.9066082968522
INE-1_172	14203365	14203502	138	12.58	none	+	4	1579	9595	293455	33.9066082968522	40.27036605396417
INE-1_319	14496958	14497403	446	10.11	none	-	4	1590	293455	60932	40.27036605396417	46.88746286783411
INE-1_371	14558336	14561590	3255	13.03	nested	+	4	1600	60932	-3213	46.88746286783411	0.0
FB_6	14558378	14559252	875	8.53	insert*	-	2	1600	-3213	12760	0.0	39.60341719570499
INE-1_192	14572013	14574390	2378	13.86	none	+	4	1602	12760	74623	39.60341719570499	42.18729061134786
Cr1a_15	14649014	14653348	4335	3.2	none	+	2	1605	74623	479105	42.18729061134786	40.858560980496925
INE-1_317	15132454	15132678	225	8.84	none	+	4	1637	479105	532	40.858560980496925	36.72316384180791
INE-1_63	15133211	15133304	94	7.61	none	-	4	1637	532	55561	36.72316384180791	38.98668106551476
jockey_4	15188866	15189051	186	2.94	none	-	4	1647	55561	70537	38.98668106551476	33.27520698650335
INE-1_294	15259589	15259790	202	16.04	none	+	4	1658	70537	36766	33.27520698650335	46.30762953896369
1360_4	15296557	15297797	1241	6.97	none	-	4	1668	36766	111978	46.30762953896369	39.57955651607026
H_11	15409776	15411600	1825	11.0	none	+	0	1677	111978	32210	39.57955651607026	37.82483156881617
roo_10	15443811	15445480	1670	9.01	none	-	4	1683	32210	5321	37.82483156881617	42.537593984962406
opus_5	15450802	15452931	2130	10.74	nested	-	6	1686	5321	-1516	42.537593984962406	0.0
X_9	15451416	15452448	1033	3.88	insert*	+	0	1686	-1516	5608	0.0	35.223827358658816
INE-1_300	15458057	15458295	239	13.31	none	+	4	1688	5608	23930	35.223827358658816	35.85607421956622
mdg3_2	15482226	15485457	3232	5.78	nested	-	8	1694	23930	-1497	35.85607421956622	0.0
INE-1_76	15483961	15485384	1424	11.46	insert*	-	4	1694	-1497	92191	0.0	31.496908558411974
baggins_1	15577576	15578407	832	10.64	none	+	6	1701	92191	17591	31.496908558411974	35.0255827174531
opus_4	15595999	15600097	4099	10.51	none	-	6	1704	17591	69484	35.0255827174531	40.57971014492754
HMS-Beagle_5	15669582	15670799	1218	17.56	none	+	0	1707	69484	20028	40.57971014492754	37.28965896040346
Doc_6	15690828	15691423	596	5.02	none	+	8	1710	20028	110194	37.28965896040346	41.66598604267059
gypsy_3	15801618	15802125	508	10.99	nested	+	4	1725	110194	-322	41.66598604267059	0.0
INE-1_23	15801804	15801981	178	4.57	insert*	-	4	1725	-322	419	0.0	36.8421052631579
Cr1a_12	15802401	15803335	935	12.44	none	-	2	1726	419	2712	36.8421052631579	38.47288823312431
roo_14	15806048	15815486	9439	8.51	none	-	4	1727	2712	71830	38.47288823312431	38.913252307563795
INE-1_51	15887317	15889694	2378	12.37	none	-	4	1733	71830	59102	38.913252307563795	42.94851186951151
INE-1_190	15948797	15951174	2378	6.01	none	-	4	1745	59102	80471	42.94851186951151	39.63713185037902
roo_21	16031646	16033277	1632	7.45	none	+	4	1764	80471	6269	39.63713185037902	39.72559029993619
Cr1a_20	16039547	16039630	84	16.57	none	+	2	1766	6269	167	39.72559029993619	30.120481927710845
G2_7	16039798	16039930	133	8.78	none	-	2	1766	167	8262	30.120481927710845	30.928459024331193
pogo_11	16048193	16049766	1574	7.26	none	-	2	1767	8262	39291	30.928459024331193	40.64902010689743
hopper_2	16089058	16089181	124	14.95	none	+	0	1771	39291	178866	40.64902010689743	39.98378665473961
INE-1_138	16268048	16268182	135	13.47	none	+	4	1791	178866	22127	39.98378665473961	33.63915755220103
INE-1_107	16290310	16290594	285	10.01	none	+	4	1796	22127	68	33.63915755220103	53.73134328358209
Doc_12	16290663	16290783	121	13.41	none	-	8	1796	68	16599	53.73134328358209	41.89661404988553
Idefix_3	16307383	16308196	814	13.8	none	+	4	1801	16599	4	41.89661404988553	100.0
1360_28	16308201	16308758	558	16.79	none	+	4	1801	4	201224	100.0	38.65661480049497
blood_9	16509983	16511018	1036	11.07	none	-	0	1814	201224	4955	38.65661480049497	38.69600322971336
jockey_10	16515974	16516409	436	7.37	none	+	4	1815	4955	1274	38.69600322971336	41.0840534171249
baggins_3	16517684	16519814	2131	12.09	none	+	6	1816	1274	59157	41.0840534171249	34.21630941916289
INE-1_159	16578972	16579610	639	9.85	none	+	4	1820	59157	38733	34.21630941916289	48.1436538262935
INE-1_231	16618344	16618570	227	12.05	none	+	4	1821	38733	1443	48.1436538262935	41.53952843273232
INE-1_1	16620014	16620606	593	13.06	nested	+	4	1822	1443	-534	41.53952843273232	0.0
INE-1_2	16620073	16620265	193	15.66	insert*	+	4	1822	-534	10603	0.0	34.83305036785512
INE-1_271	16630869	16631251	383	8.95	none	+	4	1824	10603	43953	34.83305036785512	38.14388423734984
297_14	16675205	16677986	2782	7.65	none	-	6	1828	43953	2406	38.14388423734984	42.32848232848233
INE-1_223	16680393	16680496	104	8.02	none	+	4	1829	2406	31255	42.32848232848233	40.79157867792922
INE-1_34	16711752	16712297	546	5.63	none	-	4	1831	31255	39315	40.79157867792922	40.8480439538078
INE-1_343	16751613	16751790	178	9.08	none	+	4	1840	39315	22280	40.8480439538078	38.59239642712868
mdg1_2	16774071	16778744	4674	8.48	none	-	6	1845	22280	45633	38.59239642712868	40.221774193548384
INE-1_124	16824378	16826755	2378	16.87	none	-	4	1849	45633	68403	40.221774193548384	39.66843074763896
INE-1_390	16895159	16895691	533	11.53	none	-	4	1851	68403	262168	39.66843074763896	39.040382656856124
roo_1	17157860	17158890	1031	7.15	none	-	4	1868	262168	167812	39.040382656856124	39.10649480665749
1360_3	17326703	17327171	469	14.23	none	-	4	1887	167812	65446	39.10649480665749	41.535640614256245
INE-1_195	17392618	17392811	194	7.76	none	+	4	1897	65446	116748	41.535640614256245	37.517023992051186
Quasimodo_2	17509560	17516472	6913	11.3	nested	+	2	1911	116748	-3028	37.517023992051186	0.0
INE-1_243	17513445	17513656	212	8.6	insert*	+	4	1911	-3028	96566	0.0	38.67964583441206
hopper_8	17610223	17610460	238	9.18	none	-	0	1921	96566	113354	38.67964583441206	39.908074775259585
INE-1_353	17723815	17725440	1626	10.5	none	-	4	1933	113354	50454	39.908074775259585	40.72106713178602
INE-1_47	17775895	17776315	421	10.37	none	+	4	1938	50454	6948	40.72106713178602	42.78105657118181
INE-1_62	17783264	17783481	218	15.18	none	-	4	1941	6948	101360	42.78105657118181	41.06986059452046
INE-1_40	17884842	17885615	774	10.71	none	-	4	1960	101360	4	41.06986059452046	0.0
INE-1_280	17885620	17886276	657	16.96	none	-	4	1960	4	8850	0.0	45.575771273590235
invader2_5	17895127	17900053	4927	0.89	none	+	0	1965	8850	23674	45.575771273590235	36.24804629746969
INE-1_362	17923728	17923955	228	9.05	none	-	4	1966	23674	1882	36.24804629746969	32.004253056884636
INE-1_187	17925838	17926096	259	13.42	none	+	4	1966	1882	129557	32.004253056884636	39.0811695328661
INE-1_330	18055654	18055853	200	11.54	none	+	4	1967	129557	99525	39.0811695328661	38.87002130139464
invader2_4	18155379	18155619	241	9.95	none	+	0	1971	99525	102534	38.87002130139464	36.76182302283167
INE-1_128	18258154	18258732	579	1.98	none	+	4	1985	102534	50500	36.76182302283167	40.49981187746292
blood_1	18309233	18310028	796	14.64	none	-	0	1986	50500	14187	40.49981187746292	36.83913717749894
S_3	18324216	18325332	1117	10.74	none	-	2	1986	14187	66867	36.83913717749894	40.923638321418956
roo_2	18392200	18396668	4469	14.98	none	-	4	1996	66867	8296	40.923638321418956	37.43218806509946
INE-1_259	18404965	18405123	159	11.65	none	-	4	1999	8296	117984	37.43218806509946	40.43718162786164
springer_2	18523108	18524227	1120	15.13	nested	-	2	2001	117984	-1017	40.43718162786164	0.0
INE-1_326	18523211	18523507	297	9.94	insert*	+	4	2001	-1017	2401	0.0	43.916666666666664
Tc3_2	18525909	18526396	488	17.32	none	+	6	2002	2401	20879	43.916666666666664	28.096560973273302
INE-1_11	18547276	18547448	173	8.97	none	+	4	2006	20879	110051	28.096560973273302	38.47160381644707
GATE_1	18657500	18658409	910	12.24	none	-	2	2018	110051	43384	38.47160381644707	41.52087223105825
FB_13	18701794	18702029	236	10.95	none	-	2	2023	43384	6930	41.52087223105825	36.19569923509886
INE-1_355	18708960	18709141	182	9.25	none	+	4	2024	6930	92624	36.19569923509886	40.60654481068417
invader6_2	18801766	18802970	1205	9.2	none	+	0	2029	92624	134735	40.60654481068417	38.59530630724242
copia_7	18937706	18940103	2398	8.02	nested	-	8	2041	134735	-490	38.59530630724242	0.0
INE-1_354	18939614	18939738	125	5.75	insert*	-	4	2041	-490	449	0.0	35.49107142857143
HB_2	18940188	18940327	140	14.72	none	-	0	2041	449	210315	35.49107142857143	41.885941972479245
INE-1_328	19150643	19150756	114	2.56	none	+	4	2076	210315	128922	41.885941972479245	41.28729997440293
INE-1_210	19279679	19279819	141	6.42	none	-	4	2098	128922	8053	41.28729997440293	47.34227521112767
invader3_3	19287873	19288170	298	3.28	none	-	6	2100	8053	31850	47.34227521112767	46.14273603566831
INE-1_8	19320021	19320677	657	8.87	none	-	4	2103	31850	68015	46.14273603566831	41.4708736436616
invader2_1	19388693	19389330	638	13.69	none	+	0	2110	68015	13818	41.4708736436616	38.01838315119056
INE-1_350	19403149	19403302	154	12.75	none	-	4	2112	13818	55482	38.01838315119056	40.33633135668067
INE-1_88	19458785	19459064	280	10.14	none	-	4	2117	55482	34246	40.33633135668067	43.17710614688276
INE-1_284	19493311	19493449	139	5.43	none	+	4	2123	34246	135442	43.17710614688276	46.03923479596282
INE-1_357	19628892	19629253	362	12.28	none	-	4	2133	135442	26310	46.03923479596282	40.51465278041735
Burdock_4	19655564	19657756	2193	3.65	none	-	2	2137	26310	148667	40.51465278041735	42.45422625213566
INE-1_94	19806424	19806588	165	14.75	none	-	4	2157	148667	27183	42.45422625213566	41.4465455080568
Cr1a_6	19833772	19834251	480	9.98	none	+	2	2162	27183	1817	41.4465455080568	35.40748898678414
INE-1_248	19836069	19836428	360	14.88	none	+	4	2162	1817	26476	35.40748898678414	40.830972615675165
INE-1_252	19862905	19863157	253	12.4	none	-	4	2166	26476	35430	40.830972615675165	38.378164780264754
Cr1a_16	19898588	19901176	2589	2.88	none	-	2	2170	35430	207703	38.378164780264754	41.957708640263455
Tc3_1	20108880	20109087	208	12.94	none	+	6	2179	207703	32329	41.957708640263455	39.891116060381094
Rt1b_6	20141417	20141953	537	9.2	none	-	0	2182	32329	224966	39.891116060381094	41.54290667437157
INE-1_211	20366920	20367037	118	13.4	none	+	4	2189	224966	87173	41.54290667437157	41.240306520442346
pogo_13	20454211	20455980	1770	4.02	none	-	2	2196	87173	38741	41.240306520442346	43.993288590604024
I_6	20494722	20495495	774	6.7	none	+	6	2204	38741	19585	43.993288590604024	37.01491013071895
Doc_8	20515081	20516773	1693	9.22	none	+	8	2207	19585	112321	37.01491013071895	42.24626068376068
1360_1	20629095	20630988	1894	7.76	none	+	4	2221	112321	64795	42.24626068376068	41.92363490446646
HB_6	20695784	20696304	521	9.65	none	+	0	2227	64795	89688	41.92363490446646	42.32051467882748
jockey_3	20785993	20790557	4565	13.69	nested	-	4	2241	89688	-1807	42.32051467882748	0.0
G2_2	20788751	20789953	1203	6.5	insert*	+	2	2241	-1807	23963	0.0	41.44478758033553
INE-1_334	20813917	20814101	185	6.13	none	+	4	2245	23963	16415	41.44478758033553	39.57597173144876
G5A_3	20830517	20831287	771	5.37	nested	-	2	2246	16415	-254	39.57597173144876	0.0
G2_3	20831034	20831228	195	15.18	insert*	+	2	2246	-254	1203	0.0	40.26622296173045
INE-1_105	20832432	20832544	113	4.32	none	-	4	2247	1203	17617	40.26622296173045	38.76589464123524
INE-1_25	20850162	20850452	291	14.02	none	-	4	2252	17617	55822	38.76589464123524	44.128553770086526
INE-1_189	20906275	20906797	523	9.98	none	-	4	2261	55822	35	44.128553770086526	32.35294117647059
INE-1_162	20906833	20906945	113	13.27	none	-	4	2261	35	72093	32.35294117647059	39.33862287077623
INE-1_126	20979039	20979200	162	17.03	none	-	4	2272	72093	8813	39.33862287077623	41.33000453926464
baggins_4	20988014	20990144	2131	12.17	none	-	6	2273	8813	27896	41.33000453926464	42.52374977594551
hopper2_2	21018041	21018217	177	4.73	none	+	2	2280	27896	16369	42.52374977594551	40.49364613880743
Rt1b_7	21034587	21034901	315	10.57	none	-	0	2286	16369	72906	40.49364613880743	40.96426856868528
flea_2	21107808	21108069	262	6.13	none	-	8	2289	72906	22797	40.96426856868528	41.752939112124935
copia_9	21130867	21131069	203	4.83	none	-	8	2296	22797	51624	41.752939112124935	39.08722856091277
F_4	21182694	21184303	1610	18.01	none	-	2	2300	51624	14297	39.08722856091277	42.788192501398996
Idefix_4	21198601	21200103	1503	6.27	none	+	4	2303	14297	13622	42.788192501398996	44.3873430731958
G5_3	21213726	21214511	786	2.09	none	-	8	2307	13622	62	44.3873430731958	34.42622950819672
INE-1_122	21214574	21214804	231	5.13	none	+	4	2307	62	39415	34.42622950819672	34.74399959405287
INE-1_293	21254220	21254385	166	8.24	none	-	4	2312	39415	13444	34.74399959405287	43.2269582682437
INE-1_273	21267830	21270207	2378	5.3	none	-	4	2314	13444	41423	43.2269582682437	41.391048235237314
gypsy8_1	21311631	21312506	876	5.53	none	-	6	2318	41423	49984	41.391048235237314	36.19630674429306
pogo_1	21362491	21363295	805	10.41	none	-	2	2322	49984	22441	36.19630674429306	37.286096256684495
S_5	21385737	21385827	91	14.07	none	+	2	2326	22441	43495	37.286096256684495	36.140617096611024
INE-1_114	21429323	21429430	108	14.0	none	-	4	2338	43495	1188	36.140617096611024	41.954507160909856
transib2_2	21430619	21431467	849	9.35	nested	-	2	2339	1188	-557	41.954507160909856	0.0
INE-1_148	21430911	21431401	491	14.89	insert*	+	4	2339	-557	2944	0.0	46.85694869181108
H_3	21434346	21437763	3418	7.24	none	-	0	2341	2944	1116	46.85694869181108	52.82511210762332
BS_6	21438880	21439377	498	10.47	none	-	8	2342	1116	17890	52.82511210762332	40.96372072223154
INE-1_214	21457268	21457484	217	11.89	none	-	4	2347	17890	2547	40.96372072223154	55.61665357423409
Tc1_1	21460032	21460290	259	9.02	none	-	0	2348	2547	37259	55.61665357423409	41.81920661334478
FB_4	21497550	21499807	2258	15.8	none	-	2	2357	37259	65607	41.81920661334478	44.17583757583148
roo_11	21565415	21566441	1027	18.93	nested	-	4	2371	65607	-925	44.17583757583148	0.0
INE-1_297	21565517	21565734	218	12.52	insert*	+	4	2371	-925	156	0.0	25.806451612903224
INE-1_275	21565891	21566227	337	7.78	insert*	+	4	2371	156	37067	25.806451612903224	40.62752927210921
297_5	21603295	21605106	1812	16.65	none	-	6	2378	37067	42202	40.62752927210921	36.804815051776025
I_5	21647309	21648230	922	12.93	none	+	6	2385	42202	42595	36.804815051776025	36.46522984457905
INE-1_296	21690826	21691181	356	8.5	none	+	4	2397	42595	2817	36.46522984457905	47.01704545454545
diver2_4	21693999	21695360	1362	6.77	none	+	8	2399	2817	7836	47.01704545454545	48.62795149968092
roo_5	21703197	21717239	14043	4.68	nested	+	4	2403	7836	-13847	48.62795149968092	0.0
roo_9	21703393	21707878	4486	14.26	insert*	-	4	2403	-13847	47545	0.0	35.75214538112065
INE-1_65	21755424	21755554	131	10.61	none	+	4	2408	47545	9784	35.75214538112065	31.687621384033527
HMS-Beagle_4	21765339	21772410	7072	9.06	none	-	0	2410	9784	8	31.687621384033527	42.857142857142854
INE-1_101	21772419	21772585	167	2.6	none	+	4	2410	8	33036	42.857142857142854	44.76161646738308
297_9	21805622	21810620	4999	11.7	none	+	6	2426	33036	74946	44.76161646738308	35.252518513576625
INE-1_341	21885567	21886070	504	14.8	none	-	4	2442	74946	34356	35.252518513576625	32.990831028962305
INE-1_174	21920427	21921315	889	14.43	none	-	4	2451	34356	56335	32.990831028962305	32.456420634075336
Rt1b_5	21977651	21980772	3122	10.25	none	+	0	2454	56335	99080	32.456420634075336	35.17193350760504
INE-1_246	22079853	22080469	617	11.36	none	+	4	2461	99080	188482	35.17193350760504	37.63456263496055
transib2_4	22268952	22269315	364	9.76	none	-	2	2479	188482	127701	37.63456263496055	39.50039154267815
INE-1_393	22397017	22397137	121	11.67	none	-	4	2504	127701	250442	39.50039154267815	39.36296373197679
mdg3_1	22647580	22653073	5494	11.9	nested	-	8	2517	250442	-630	39.36296373197679	0.0
INE-1_383	22652444	22652949	506	11.2	insert*	-	4	2517	-630	8892	0.0	35.384096277134184
297_10	22661842	22663695	1854	6.43	none	-	6	2518	8892	86050	35.384096277134184	36.315355204592734
Cr1a_13	22749746	22750143	398	7.89	none	-	2	2523	86050	0	36.315355204592734	37.17175868840481
