## Supplementary material for "Particular sequence characteristics induce bias in the detection of polymorphic transposable element insertions": info_IR_inserted_TEs.csv

3	[['INE-1_10', 12849, 13008, 15.19, '-', 4]]
4	[['jockey_12', 1821, 2705, 10.23, '+', 4]]
6	[['INE-1_225', 25, 137, 10.59, '+', 4]]
7	[['copia_1', 970, 7841, 6.97, '+', 8]]
9	[['Doc_15', 631, 2165, 10.15, '+', 8]]
18	[['INE-1_137', 46, 2423, 8.55, '+', 4]]
20	[['Doc_10', 1192, 2859, 11.49, '-', 8]]
22	[['INE-1_209', 1061, 1506, 5.14, '-', 4]]
25	[['mariner2_3', 86, 1680, 5.54, '+', 6, 'nested'], ['INE-1_230', 162, 1520, 13.72, '-', 4, '*', 'nested*'], ['1360_12', 216, 1396, 11.98, '-', 4, '*']]
28	[['Doc_11', 134, 337, 9.45, '+', 8]]
32	[['Bari1_1', 7325, 8568, 10.91, '-', 8], ['Bari1_1', 7325, 8568, 10.91, '-', 8], ['Bari1_1', 7325, 8568, 10.91, '-', 8], ['Quasimodo_5', 11097, 23421, 3.88, '+', 2, 'nested'], ['G5_6', 11458, 14979, 10.02, '+', 8, '*', 'nested*'], ['Doc_7', 12483, 12643, 14.45, '-', 8, '*']]
35	[['INE-1_249', 89, 423, 13.33, '-', 4]]
41	[['1360_19', 5, 278, 18.03, '+', 4]]
45	[['INE-1_54', 1237, 3614, 6.58, '-', 4]]
47	[['FB_2', 742, 1900, 14.02, '+', 2]]
53	[['invader2_2', 4679, 6180, 19.6, '+', 0, 'nested'], ['INE-1_14', 4715, 4810, 8.33, '-', 4, '*']]
54	[['INE-1_261', 1770, 1866, 6.31, '+', 4]]
55	[['pogo_6', 135, 1111, 9.16, '+', 2]]
56	[['copia_5', 1167, 4554, 17.8, '-', 8]]
60	[['INE-1_295', 2090, 2750, 8.74, '-', 4]]
61	[['INE-1_97', 215, 408, 8.61, '+', 4]]
63	[['S2_2', 2913, 3727, 14.28, '-', 0]]
70	[['HB_11', 91, 1017, 8.57, '-', 0]]
73	[['pogo_7', 102, 1541, 7.74, '-', 2]]
74	[['gypsy4_1', 1580, 1857, 2.44, '-', 6]]
75	[['INE-1_86', 128, 1062, 7.08, '-', 4]]
80	[['G4_3', 2589, 3578, 9.47, '-', 0]]
81	[['invader1_4', 6301, 6477, 8.55, '+', 0]]
82	[['ninja-Dsim-like_2', 668, 854, 10.97, '+', 0]]
83	[['X_8', 16378, 21104, 6.75, '-', 0]]
85	[['INE-1_258', 119, 471, 18.23, '+', 4]]
93	[['X_6', 1028, 2210, 14.53, '+', 0]]
96	[['INE-1_303', 1316, 1557, 9.2, '+', 4]]
100	[['1360_15', 75, 1604, 4.27, '+', 4]]
103	[['INE-1_399', 2920, 3317, 14.49, '-', 4]]
105	[['gypsy_1', 430, 600, 8.31, '-', 4]]
107	[['INE-1_130', 93, 760, 5.28, '+', 4]]
111	[['INE-1_325', 142, 2519, 12.38, '+', 4]]
112	[['gypsy_2', 219, 423, 8.19, '-', 4]]
115	[['opus_6', 137, 5315, 9.74, '+', 6]]
119	[['INE-1_205', 487, 804, 13.6, '+', 4]]
124	[['INE-1_375', 20, 143, 9.38, '+', 4]]
129	[['INE-1_161', 139, 815, 5.21, '-', 4]]
134	[['invader1_11', 119, 318, 9.81, '-', 0]]
136	[['Q_1', 16, 164, 10.14, '+', 0]]
140	[['INE-1_332', 1727, 4104, 10.79, '+', 4]]
146	[['INE-1_109', 4864, 4970, 17.74, '+', 4]]
147	[['INE-1_356', 1387, 1769, 3.68, '-', 4]]
149	[['hopper_5', 409, 1300, 14.07, '+', 0, 'nested'], ['INE-1_352', 433, 678, 15.9, '+', 4, '*']]
157	[['INE-1_153', 223, 488, 9.47, '-', 4]]
161	[['Tabor_2', 48, 613, 5.92, '-', 4]]
165	[['INE-1_39', 621, 974, 10.66, '-', 4]]
166	[['X_13', 64, 1051, 6.18, '-', 0, 'nested'], ['Rt1c_2', 424, 974, 4.71, '-', 4, '*']]
167	[['INE-1_87', 17, 189, 4.17, '+', 4], ['FB_12', 204, 607, 11.95, '+', 2]]
168	[['INE-1_72', 1324, 1439, 5.33, '-', 4]]
169	[['blood_6', 95, 7537, 6.47, '-', 0]]
173	[['INE-1_344', 1391, 1484, 6.9, '-', 4]]
178	[['mdg3_4', 3220, 8873, 7.05, '+', 8, 'nested'], ['INE-1_268', 5268, 5408, 5.74, '+', 4, '*']]
182	[['jockey2_3', 4410, 4571, 7.91, '+', 0]]
184	[['INE-1_73', 62, 225, 7.42, '-', 4]]
186	[['copia_11', 368, 6766, 4.6, '+', 8]]
188	[['INE-1_147', 79, 219, 15.61, '-', 4]]
190	[['INE-1_98', 669, 886, 12.93, '-', 4]]
192	[['diver2_3', 1461, 2303, 10.12, '+', 8]]
195	[['INE-1_56', 254, 2631, 12.29, '+', 4]]
200	[['INE-1_77', 569, 750, 7.75, '+', 4]]
203	[['H_5', 35, 2031, 12.66, '+', 0], ['INE-1_28', 2073, 2432, 8.42, '+', 4]]
212	[['H_9', 268, 3206, 13.6, '+', 0]]
214	[['BS3_3', 677, 1127, 12.67, '-', 2]]
229	[['pogo_5', 1782, 2416, 15.11, '+', 2]]
242	[['INE-1_135', 56, 443, 10.78, '+', 4]]
245	[['1360_8', 1120, 1486, 5.57, '-', 4]]
246	[['INE-1_267', 43, 2420, 9.56, '+', 4]]
247	[['BS_9', 2261, 6596, 12.18, '+', 8], ['BS_9', 2261, 6596, 12.18, '+', 8], ['transib2_6', 12407, 12878, 5.66, '-', 2], ['INE-1_348', 17073, 17288, 8.23, '+', 4]]
249	[['HMS-Beagle_2', 415, 986, 14.18, '-', 0]]
261	[['roo_19', 48, 3760, 14.94, '+', 4]]
262	[['1360_22', 190, 1116, 8.64, '+', 4], ['Cr1a_8', 1510, 1923, 12.04, '+', 2]]
272	[['HB_9', 635, 1613, 10.57, '-', 0], ['X_2', 2921, 4113, 3.75, '+', 0]]
276	[['F_9', 121, 1824, 12.57, '+', 2]]
281	[['1360_24', 6174, 9326, 14.92, '+', 4], ['INE-1_338', 10167, 12544, 8.31, '-', 4]]
283	[['INE-1_213', 94, 1022, 9.3, '+', 4]]
284	[['invader1_2', 14, 113, 18.55, '-', 0]]
285	[['INE-1_158', 17, 857, 14.71, '+', 4]]
287	[['INE-1_19', 734, 886, 15.49, '+', 4]]
293	[['INE-1_64', 69, 271, 10.49, '+', 4]]
295	[['G4_4', 1619, 2573, 9.06, '+', 0]]
298	[['INE-1_155', 55, 450, 12.94, '-', 4]]
299	[['1360_25', 1718, 3182, 8.07, '-', 4]]
301	[['INE-1_142', 19, 986, 11.38, '-', 4]]
302	[['INE-1_224', 279, 1089, 17.38, '+', 4]]
305	[['F_11', 10229, 12618, 5.6, '-', 2]]
306	[['INE-1_380', 17, 240, 7.84, '+', 4], ['BS3_4', 651, 964, 13.38, '+', 2], ['INE-1_228', 1455, 1767, 8.71, '-', 4]]
308	[['INE-1_304', 916, 1240, 9.13, '-', 4]]
310	[['INE-1_118', 69, 404, 13.41, '-', 4]]
320	[['INE-1_112', 278, 379, 11.75, '-', 4]]
330	[['hopper_3', 53, 558, 11.09, '-', 0]]
331	[['Circe_1', 3139, 4023, 16.76, '-', 2]]
333	[['HMS-Beagle_10', 922, 7257, 8.9, '-', 0]]
334	[['roo_8', 675, 10113, 5.47, '+', 4]]
342	[['INE-1_378', 133, 401, 4.97, '-', 4], ['FB_3', 488, 1324, 10.2, '+', 2]]
344	[['jockey2_2', 99, 180, 6.99, '-', 0], ['1360_26', 492, 770, 12.6, '-', 4]]
355	[['X_5', 87, 4930, 9.18, '-', 0, 'nested'], ['INE-1_32', 3234, 3346, 14.22, '-', 4, '*']]
357	[['INE-1_323', 1979, 2095, 8.01, '+', 4], ['INE-1_144', 2429, 2692, 7.96, '-', 4], ['Fw2_2', 3176, 3473, 12.52, '+', 6]]
361	[['Tc1_2', 4480, 4934, 12.6, '+', 0]]
365	[['HMS-Beagle_11', 723, 2950, 8.25, '-', 0], ['Doc_3', 4936, 7555, 9.36, '+', 8]]
366	[['gtwin_1', 381, 697, 7.47, '+', 2]]
368	[['INE-1_321', 109, 904, 6.32, '+', 4]]
374	[['X_1', 260, 4633, 7.64, '+', 0, 'nested'], ['FB_5', 791, 4409, 11.03, '+', 2, '*']]
381	[['Doc_2', 1415, 4107, 16.78, '-', 8], ['Cr1a_3', 4156, 8699, 8.01, '+', 2]]
382	[['Quasimodo_1', 2063, 4420, 6.41, '-', 2], ['jockey_5', 4423, 5708, 12.4, '+', 4]]
384	[['HMS-Beagle_12', 40, 7111, 10.65, '+', 0]]
386	[['INE-1_203', 40, 158, 11.84, '-', 4]]
389	[['INE-1_313', 92, 331, 4.04, '-', 4]]
394	[['G_2', 464, 608, 9.25, '+', 6]]
398	[['F_1', 736, 3984, 11.45, '-', 2]]
412	[['1360_9', 37, 2786, 11.56, '-', 4]]
414	[['INE-1_262', 2347, 2468, 7.18, '+', 4]]
415	[['Fw2_1', 695, 1008, 16.74, '+', 6]]
422	[['G5_7', 520, 1602, 14.42, '-', 8]]
429	[['INE-1_272', 1842, 1945, 13.96, '+', 4]]
436	[['invader4_2', 82, 226, 10.63, '+', 4], ['jockey_1', 522, 6817, 7.4, '-', 4, 'nested'], ['Doc_16', 1503, 5443, 5.45, '+', 8, '*']]
449	[['pogo_10', 263, 434, 11.72, '+', 2]]
460	[['Ivk_4', 640, 1704, 7.82, '-', 6]]
464	[['1360_21', 5569, 5808, 9.97, '-', 4]]
465	[['INE-1_139', 286, 647, 13.65, '+', 4]]
467	[['INE-1_31', 1162, 1481, 8.77, '-', 4], ['GATE_2', 3029, 3496, 6.49, '-', 2]]
470	[['INE-1_166', 7091, 8036, 6.39, '+', 4]]
484	[['INE-1_347', 112, 892, 8.63, '-', 4]]
486	[['INE-1_57', 1972, 2350, 4.61, '-', 4]]
489	[['INE-1_260', 142, 2519, 9.83, '-', 4]]
494	[['INE-1_149', 6389, 7334, 15.64, '-', 4], ['1360_30', 15137, 15381, 3.59, '-', 4]]
495	[['INE-1_129', 72, 302, 8.32, '-', 4]]
500	[['flea_3', 2706, 7687, 3.92, '+', 8]]
503	[['INE-1_388', 103, 311, 8.16, '+', 4]]
507	[['INE-1_202', 189, 456, 8.86, '-', 4]]
511	[['INE-1_186', 385, 487, 6.7, '-', 4], ['hopper2_1', 1125, 1337, 8.51, '-', 2]]
513	[['Idefix_1', 449, 893, 9.46, '-', 4]]
517	[['INE-1_385', 3820, 4033, 11.23, '+', 4]]
519	[['INE-1_22', 967, 1286, 3.17, '-', 4]]
520	[['Cr1a_5', 3755, 4804, 9.16, '-', 2]]
521	[['INE-1_41', 96, 214, 8.33, '-', 4]]
523	[['INE-1_236', 9234, 9499, 8.28, '-', 4], ['hopper2_3', 14704, 17400, 8.4, '-', 2]]
524	[['INE-1_131', 454, 801, 5.74, '+', 4]]
529	[['INE-1_30', 2038, 2231, 13.22, '+', 4], ['copia_8', 2737, 3976, 5.82, '+', 8]]
536	[['gypsy12_3', 394, 1391, 12.6, '+', 8]]
539	[['HMS-Beagle2_2', 67, 214, 12.03, '-', 4]]
540	[['INE-1_320', 4560, 4670, 7.87, '-', 4]]
543	[['Doc_17', 428, 3343, 12.96, '+', 8]]
545	[['INE-1_365', 859, 1747, 11.44, '-', 4]]
551	[['Rt1c_1', 3025, 4113, 7.79, '+', 4]]
552	[['INE-1_96', 1808, 2119, 17.1, '-', 4]]
561	[['G4_5', 229, 711, 12.32, '-', 0]]
574	[['invader4_5', 1201, 4455, 6.88, '-', 4]]
577	[['INE-1_331', 437, 580, 13.52, '-', 4]]
578	[['jockey_7', 6, 5320, 8.57, '+', 4, 'nested'], ['hopper_1', 1601, 2111, 10.31, '+', 0, '*']]
579	[['gypsy8_5', 937, 1358, 5.98, '+', 6]]
585	[['copia_6', 71, 5177, 7.64, '-', 8]]
591	[['INE-1_397', 132, 2509, 12.32, '+', 4]]
592	[['Cr1a_21', 262, 1098, 2.95, '+', 2]]
595	[['INE-1_188', 366, 898, 9.03, '-', 4], ['INE-1_66', 3706, 4109, 18.3, '+', 4]]
598	[['BS_2', 1550, 2638, 16.06, '-', 8]]
600	[['Cr1a_18', 250, 8886, 3.02, '+', 2]]
603	[['INE-1_4', 267, 461, 16.2, '+', 4]]
605	[['INE-1_238', 2068, 2450, 12.27, '+', 4]]
608	[['Doc_14', 271, 586, 7.84, '+', 8]]
613	[['INE-1_277', 629, 813, 8.6, '+', 4]]
614	[['INE-1_5', 738, 938, 6.73, '-', 4]]
616	[['INE-1_84', 984, 1108, 3.17, '-', 4]]
617	[['Cr1a_10', 129, 1534, 7.0, '+', 2]]
618	[['H_17', 0, 3417, 7.12, '-', 0]]
620	[['INE-1_212', 816, 1126, 4.42, '+', 4]]
623	[['INE-1_222', 215, 352, 7.3, '-', 4]]
628	[['INE-1_251', 1497, 1656, 13.63, '-', 4]]
630	[['1360_11', 124, 603, 8.69, '-', 4]]
631	[['INE-1_74', 198, 339, 15.24, '-', 4]]
632	[['INE-1_83', 2838, 3233, 8.42, '-', 4]]
634	[['H_10', 2711, 4822, 8.15, '+', 0]]
636	[['INE-1_324', 356, 1344, 8.23, '-', 4, 'nested'], ['G4_6', 565, 1122, 5.85, '-', 0, '*'], ['INE-1_232', 1780, 1976, 7.68, '+', 4]]
641	[['blood_8', 2368, 4587, 7.65, '+', 0]]
643	[['invader1_7', 473, 913, 5.13, '-', 0]]
649	[['frogger_1', 2782, 2990, 3.73, '+', 8]]
651	[['opus_3', 11813, 15336, 10.5, '+', 6]]
652	[['INE-1_53', 7149, 8214, 13.9, '-', 4]]
657	[['I_3', 976, 1130, 11.94, '-', 6]]
664	[['transib4_1', 98, 4871, 10.15, '+', 2]]
668	[['HB_8', 0, 390, 16.17, '+', 0]]
670	[['INE-1_394', 3123, 3308, 11.88, '-', 4]]
674	[['X_11', 1584, 4332, 4.16, '-', 0]]
675	[['INE-1_136', 321, 413, 13.89, '+', 4]]
685	[['INE-1_301', 1309, 2106, 18.55, '-', 4], ['X_12', 2447, 2747, 9.68, '-', 0]]
688	[['blood_2', 151, 7593, 10.79, '-', 0]]
692	[['Cr1a_22', 571, 1874, 4.13, '-', 2]]
693	[['1360_6', 951, 1214, 14.13, '-', 4]]
700	[['G5_4', 527, 3240, 9.87, '-', 8]]
701	[['INE-1_194', 162, 369, 11.91, '+', 4]]
703	[['hopper_4', 316, 1048, 11.8, '-', 0], ['297_3', 1234, 3823, 0.98, '+', 6]]
705	[['INE-1_45', 360, 549, 7.99, '-', 4]]
709	[['INE-1_145', 211, 617, 9.87, '+', 4]]
715	[['INE-1_18', 56, 1742, 11.73, '+', 4, 'nested'], ['INE-1_286', 122, 1193, 13.19, '+', 4, '*', 'nested*'], ['BS3_1', 1316, 1529, 14.07, '+', 2, '*'], ['INE-1_391', 335, 1145, 11.14, '+', 4, '*']]
720	[['invader4_1', 72, 7558, 4.14, '+', 4, 'nested'], ['INE-1_322', 403, 7528, 17.96, '-', 4, '*', 'nested*'], ['Doc_1', 2293, 7032, 5.79, '-', 8, '*']]
722	[['mdg1_3', 1133, 1375, 16.85, '-', 6]]
725	[['roo_18', 349, 6258, 13.01, '-', 4]]
727	[['invader2_3', 844, 1608, 4.65, '+', 0]]
732	[['INE-1_226', 29, 315, 9.92, '-', 4], ['INE-1_283', 581, 917, 10.09, '-', 4]]
743	[['pogo_3', 290, 2416, 0.48, '+', 2], ['INE-1_117', 2697, 5074, 8.05, '-', 4]]
746	[['INE-1_6', 933, 1030, 16.8, '+', 4]]
747	[['INE-1_110', 219, 520, 14.92, '+', 4]]
748	[['G2_6', 406, 2323, 14.23, '+', 2]]
749	[['pogo_9', 457, 943, 4.73, '+', 2]]
756	[['INE-1_24', 7, 136, 10.06, '-', 4]]
763	[['INE-1_181', 1025, 3402, 9.9, '-', 4]]
765	[['INE-1_152', 922, 1458, 6.35, '+', 4]]
786	[['S_2', 15615, 17193, 9.87, '+', 2]]
789	[['Burdock_1', 377, 3774, 7.38, '-', 2]]
802	[['jockey_15', 386, 1360, 11.0, '+', 4]]
808	[['FB_8', 237, 457, 10.35, '-', 2], ['INE-1_305', 1017, 1395, 11.73, '+', 4]]
814	[['INE-1_108', 71, 433, 9.47, '+', 4], ['INE-1_245', 1228, 3605, 11.55, '+', 4]]
815	[['hopper_7', 2806, 3044, 13.74, '+', 0], ['blood_12', 4021, 8963, 11.15, '+', 0]]
820	[['INE-1_279', 116, 368, 6.68, '+', 4]]
826	[['INE-1_21', 153, 2530, 7.5, '+', 4]]
828	[['G5_5', 944, 1434, 7.93, '-', 8]]
836	[['G2_10', 1125, 1911, 19.76, '+', 2]]
840	[['G2_8', 73, 1071, 9.95, '+', 2]]
844	[['mdg3_3', 317, 9294, 4.59, '-', 8]]
847	[['gypsy8_3', 10838, 11253, 8.14, '-', 6]]
850	[['INE-1_379', 2874, 3467, 4.14, '+', 4]]
851	[['INE-1_17', 69, 232, 16.32, '+', 4]]
857	[['INE-1_395', 22879, 23274, 9.71, '-', 4], ['Doc4_1', 26231, 26578, 11.95, '+', 6], ['BS_5', 32599, 33367, 3.78, '+', 8]]
872	[['Idefix_5', 186, 286, 11.97, '-', 4]]
873	[['transib2_3', 268, 854, 7.12, '-', 2]]
874	[['INE-1_278', 53, 299, 9.14, '-', 4]]
876	[['Cr1a_19', 158, 2043, 8.48, '+', 2]]
882	[['1360_23', 6032, 8968, 13.39, '+', 4]]
888	[['INE-1_89', 3711, 3816, 4.23, '+', 4]]
889	[['INE-1_197', 4074, 4176, 8.88, '-', 4]]
890	[['H_16', 1619, 2614, 7.7, '+', 0], ['INE-1_256', 2882, 3327, 9.02, '-', 4]]
899	[['INE-1_208', 527, 992, 6.28, '+', 4]]
904	[['copia_12', 3223, 3757, 7.46, '-', 8], ['INE-1_27', 5406, 5707, 8.78, '+', 4]]
909	[['jockey_6', 597, 1313, 13.33, '-', 4]]
911	[['diver2_5', 292, 10259, 9.93, '+', 8]]
916	[['baggins_2', 31, 854, 19.03, '+', 6]]
925	[['invader1_9', 258, 662, 11.73, '-', 0, 'nested'], ['INE-1_165', 468, 609, 8.07, '-', 4, '*']]
928	[['INE-1_13', 299, 2676, 13.79, '-', 4]]
934	[['INE-1_345', 147, 731, 2.18, '-', 4, 'nested'], ['HB_1', 372, 600, 9.69, '-', 0, '*']]
938	[['INE-1_29', 450, 892, 4.37, '+', 4]]
942	[['INE-1_288', 2151, 2384, 8.5, '-', 4]]
943	[['gypsy4_3', 10, 694, 2.61, '-', 6]]
944	[['INE-1_349', 232, 521, 8.37, '+', 4]]
951	[['diver2_8', 978, 5205, 6.54, '+', 8]]
958	[['pogo_12', 116, 269, 14.27, '-', 2]]
959	[['INE-1_106', 1169, 1461, 9.45, '+', 4]]
960	[['invader1_10', 196, 280, 12.75, '-', 0]]
966	[['Doc_9', 1092, 4909, 13.42, '-', 8]]
968	[['G4_2', 2349, 2544, 5.54, '-', 0]]
973	[['HB_7', 8, 671, 0.63, '-', 0], ['I_4', 734, 914, 7.7, '+', 6]]
976	[['INE-1_235', 232, 2609, 12.56, '-', 4]]
979	[['mariner2_1', 2150, 3042, 14.07, '-', 6]]
981	[['INE-1_367', 594, 1600, 3.93, '+', 4], ['HMS-Beagle2_3', 4420, 4600, 9.04, '+', 4]]
987	[['INE-1_75', 86, 368, 11.76, '-', 4]]
993	[['INE-1_285', 1075, 1306, 7.83, '+', 4]]
994	[['H_7', 3354, 5308, 13.41, '-', 0]]
998	[['jockey_8', 208, 7668, 13.62, '-', 4, 'nested'], ['Rt1b_4', 1557, 7021, 11.25, '+', 0, '*', 'nested*'], ['INE-1_335', 3494, 5871, 16.05, '+', 4, '*']]
1013	[['INE-1_16', 79, 796, 15.47, '+', 4]]
1016	[['INE-1_382', 152, 344, 13.26, '-', 4]]
1018	[['INE-1_134', 211, 507, 5.21, '-', 4]]
1019	[['invader1_3', 206, 884, 6.04, '+', 0, 'nested'], ['F_5', 239, 447, 11.49, '-', 2, '*']]
1036	[['Rt1b_3', 205, 5141, 5.83, '+', 0]]
1040	[['pogo_4', 2812, 4780, 16.24, '-', 2]]
1047	[['blood_7', 150, 2103, 7.45, '-', 0, 'nested'], ['INE-1_318', 1930, 2090, 2.06, '+', 4, '*']]
1049	[['BS_7', 2232, 2629, 13.69, '-', 8]]
1059	[['HMS-Beagle_3', 105, 2286, 16.12, '-', 0]]
1061	[['INE-1_78', 222, 628, 11.41, '+', 4]]
1069	[['1360_16', 236, 448, 16.16, '+', 4]]
1076	[['INE-1_79', 2863, 5240, 6.43, '-', 4]]
1077	[['INE-1_49', 183, 2884, 15.52, '+', 4, 'nested'], ['INE-1_244', 477, 2854, 15.4, '-', 4, '*']]
1099	[['INE-1_292', 2216, 2305, 14.25, '+', 4]]
1101	[['INE-1_191', 23, 187, 9.71, '+', 4]]
1105	[['INE-1_133', 5125, 5371, 6.28, '+', 4]]
1109	[['G2_1', 5377, 6286, 13.79, '-', 2], ['FB_10', 9175, 12793, 7.84, '+', 2]]
1113	[['INE-1_336', 886, 973, 10.57, '+', 4]]
1116	[['FB_1', 2664, 6282, 8.19, '-', 2]]
1118	[['G_1', 72, 523, 13.1, '+', 6]]
1121	[['INE-1_376', 2637, 3009, 6.16, '-', 4]]
1122	[['INE-1_15', 347, 2724, 5.26, '-', 4]]
1124	[['HMS-Beagle_9', 64, 2321, 6.37, '-', 0]]
1128	[['INE-1_340', 1829, 1981, 13.7, '+', 4]]
1129	[['H_8', 10241, 13658, 9.11, '-', 0]]
1131	[['INE-1_363', 314, 507, 8.94, '+', 4]]
1137	[['transib3_1', 495, 1348, 17.55, '-', 6]]
1140	[['INE-1_314', 1772, 1945, 13.29, '+', 4]]
1145	[['INE-1_282', 477, 771, 11.74, '-', 4]]
1147	[['gypsy8_6', 957, 2046, 12.72, '+', 6]]
1148	[['G6_2', 1172, 1843, 11.7, '-', 4]]
1152	[['INE-1_201', 3829, 4085, 5.33, '-', 4]]
1169	[['Tc1-2_1', 111, 391, 17.23, '-', 6]]
1172	[['gypsy8_2', 58, 445, 2.7, '-', 6]]
1173	[['F_3', 1375, 2799, 14.78, '-', 2]]
1175	[['INE-1_250', 3652, 4933, 11.55, '-', 4]]
1182	[['invader1_5', 182, 363, 5.58, '+', 0]]
1186	[['pogo_2', 1047, 3066, 12.82, '+', 2]]
1190	[['jockey_2', 9, 1481, 18.93, '-', 4]]
1199	[['INE-1_7', 247, 853, 9.46, '-', 4]]
1200	[['Cr1a_2', 646, 1375, 9.25, '-', 2]]
1204	[['opus_2', 576, 855, 4.3, '-', 6]]
1205	[['BS_4', 5524, 6578, 4.57, '+', 8]]
1210	[['INE-1_171', 45, 385, 14.17, '-', 4]]
1213	[['INE-1_241', 1488, 3865, 17.49, '+', 4]]
1218	[['gypsy4_4', 2260, 6079, 10.91, '-', 6]]
1225	[['gypsy4_2', 287, 1593, 3.51, '+', 6]]
1227	[['297_8', 2570, 9982, 19.89, '+', 6]]
1230	[['jockey_14', 74, 1906, 14.88, '-', 4]]
1234	[['diver2_9', 2029, 14273, 8.88, '+', 8, 'nested'], ['I_2', 3419, 5449, 9.36, '+', 6, '*']]
1238	[['G3_1', 4714, 13764, 8.46, '+', 8]]
1246	[['FB_7', 1476, 1628, 13.53, '-', 2]]
1248	[['1360_14', 1148, 1975, 14.69, '-', 4]]
1253	[['INE-1_38', 102, 228, 12.08, '+', 4]]
1257	[['INE-1_221', 1196, 1356, 6.26, '+', 4]]
1259	[['INE-1_196', 17, 198, 7.62, '-', 4]]
1267	[['diver2_1', 1307, 11514, 4.31, '+', 8]]
1268	[['INE-1_26', 1382, 2038, 7.88, '-', 4]]
1273	[['FB_11', 458, 2529, 1.9, '-', 2]]
1277	[['X_7', 7044, 7703, 4.42, '-', 0]]
1283	[['INE-1_264', 49, 208, 13.81, '-', 4]]
1285	[['blood_3', 1052, 6805, 13.54, '-', 0]]
1288	[['INE-1_42', 132, 304, 6.84, '+', 4]]
1292	[['invader3_2', 1107, 2998, 12.65, '-', 6]]
1295	[['INE-1_240', 254, 2889, 12.86, '-', 4, 'nested'], ['INE-1_316', 375, 2752, 5.53, '-', 4, '*']]
1296	[['INE-1_372', 195, 464, 10.27, '-', 4]]
1298	[['opus_1', 749, 5477, 6.44, '+', 6]]
1302	[['INE-1_48', 26016, 28393, 7.1, '+', 4]]
1305	[['INE-1_351', 443, 783, 18.16, '+', 4]]
1306	[['G5A_1', 2182, 2775, 7.09, '+', 2]]
1310	[['G2_5', 423, 947, 9.07, '-', 2]]
1311	[['INE-1_291', 9, 529, 11.23, '+', 4]]
1315	[['INE-1_82', 340, 719, 9.04, '+', 4]]
1317	[['INE-1_37', 201, 393, 10.45, '-', 4]]
1319	[['copia_3', 1032, 1876, 12.0, '+', 8, 'nested'], ['INE-1_184', 1471, 1579, 13.16, '+', 4, '*'], ['INE-1_360', 2104, 2662, 7.04, '-', 4]]
1323	[['H_18', 1066, 2738, 12.4, '-', 0]]
1325	[['invader4_4', 203, 4873, 14.12, '+', 4, 'nested'], ['Max_2', 1453, 3567, 11.84, '-', 6, '*']]
1328	[['1360_2', 67, 407, 10.54, '+', 4]]
1332	[['INE-1_164', 16054, 16519, 7.87, '+', 4]]
1333	[['INE-1_392', 2702, 5924, 8.01, '-', 4, 'nested'], ['I_7', 2776, 5833, 15.81, '+', 6, '*']]
1335	[['INE-1_132', 537, 667, 18.4, '-', 4]]
1336	[['INE-1_206', 70, 2447, 12.01, '+', 4]]
1340	[['INE-1_176', 4, 235, 17.46, '-', 4], ['INE-1_115', 296, 387, 15.52, '+', 4]]
1342	[['BS_1', 211, 1021, 15.23, '+', 8]]
1343	[['INE-1_61', 707, 847, 8.57, '+', 4]]
1344	[['HB_5', 6816, 7304, 14.85, '-', 0]]
1346	[['invader1_8', 12, 221, 4.0, '-', 0]]
1348	[['H_12', 937, 1415, 5.88, '+', 0]]
1354	[['INE-1_312', 11561, 11665, 15.39, '+', 4]]
1364	[['INE-1_255', 2485, 3766, 8.76, '+', 4]]
1367	[['1360_27', 2882, 3096, 6.01, '+', 4]]
1376	[['hopper2_5', 312, 3733, 8.18, '-', 2, 'nested'], ['INE-1_315', 2079, 2321, 11.07, '-', 4, '*']]
1377	[['HMS-Beagle_1', 1939, 2229, 11.58, '+', 0]]
1380	[['INE-1_242', 271, 461, 14.08, '-', 4, 'nested'], ['INE-1_346', 354, 442, 7.03, '+', 4, '*']]
1384	[['INE-1_227', 2119, 2380, 11.83, '-', 4]]
1389	[['G5A_2', 921, 1841, 9.56, '-', 2]]
1391	[['INE-1_59', 4941, 5419, 9.89, '+', 4], ['transib2_5', 5540, 5689, 5.32, '+', 2]]
1392	[['G4_1', 455, 537, 7.48, '-', 0]]
1398	[['Cr1a_7', 992, 1228, 17.9, '-', 2]]
1404	[['INE-1_307', 4056, 4496, 5.48, '-', 4]]
1409	[['Tirant_2', 73, 7686, 5.68, '+', 2, 'nested'], ['Ivk_5', 1554, 3534, 5.11, '+', 6, '*']]
1415	[['Tabor_1', 12, 336, 2.2, '+', 4]]
1418	[['INE-1_60', 1155, 1470, 13.64, '-', 4]]
1419	[['Ivk_3', 721, 2854, 8.84, '-', 6]]
1423	[['INE-1_369', 101, 484, 14.32, '-', 4]]
1426	[['INE-1_257', 135, 2512, 5.5, '-', 4]]
1431	[['G2_11', 6090, 7089, 9.04, '+', 2]]
1435	[['INE-1_183', 241, 2618, 8.61, '+', 4]]
1436	[['gypsy12_1', 596, 1327, 8.38, '+', 8]]
1441	[['INE-1_287', 626, 826, 10.58, '+', 4]]
1442	[['INE-1_44', 1873, 2325, 12.06, '-', 4], ['I_1', 6777, 7679, 8.98, '+', 6]]
1443	[['Bari2_1', 1947, 2099, 12.52, '+', 8]]
1444	[['diver2_7', 1254, 8585, 8.1, '-', 8, 'nested'], ['INE-1_329', 6795, 7150, 19.88, '-', 4, '*']]
1452	[['INE-1_302', 97, 653, 17.04, '-', 4, 'nested'], ['HB_4', 207, 538, 7.24, '-', 0, '*']]
1459	[['Cr1a_11', 604, 4977, 7.68, '-', 2]]
1462	[['invader6_1', 31, 633, 6.95, '+', 0]]
1464	[['INE-1_156', 4777, 5162, 8.49, '+', 4]]
1477	[['INE-1_20', 1895, 2035, 7.11, '+', 4]]
1482	[['INE-1_103', 45, 2422, 7.16, '+', 4]]
1483	[['INE-1_12', 1720, 1990, 10.01, '-', 4]]
1488	[['INE-1_377', 166, 2543, 16.36, '-', 4]]
1489	[['297_2', 104, 317, 10.89, '-', 6]]
1501	[['INE-1_381', 17, 412, 11.42, '+', 4]]
1508	[['INE-1_43', 107, 414, 6.35, '+', 4]]
1514	[['1360_7', 66, 4007, 13.27, '+', 4], ['INE-1_85', 5141, 5242, 1.7, '+', 4]]
1515	[['transib2_1', 60, 175, 8.82, '+', 2]]
1517	[['INE-1_207', 703, 796, 11.14, '-', 4]]
1519	[['INE-1_373', 212, 825, 4.82, '-', 4]]
1529	[['roo_6', 4, 6821, 13.19, '-', 4, 'nested'], ['INE-1_100', 2259, 2688, 7.6, '+', 4, '*']]
1532	[['INE-1_46', 219, 443, 12.5, '-', 4]]
1533	[['INE-1_239', 622, 1380, 4.44, '-', 4], ['jockey_11', 1399, 1528, 9.71, '+', 4]]
1535	[['INE-1_389', 501, 817, 7.49, '-', 4], ['INE-1_265', 3655, 4273, 7.1, '+', 4]]
1537	[['F_2', 1598, 6309, 11.49, '-', 2]]
1547	[['1360_29', 141, 2127, 11.58, '-', 4], ['INE-1_55', 2214, 2451, 5.81, '-', 4]]
1549	[['Rt1b_1', 222, 3103, 13.2, '+', 0]]
1552	[['INE-1_358', 1426, 3088, 9.46, '-', 4, 'nested'], ['INE-1_361', 1906, 2824, 5.73, '+', 4, '*']]
1555	[['Cr1a_9', 333, 771, 7.66, '-', 2]]
1556	[['INE-1_50', 85, 367, 12.88, '-', 4]]
1558	[['INE-1_233', 226, 358, 2.76, '-', 4]]
1565	[['INE-1_123', 1648, 1888, 8.53, '-', 4], ['Tirant_1', 2048, 6281, 3.87, '-', 2]]
1567	[['Ivk_2', 2077, 3645, 17.9, '+', 6]]
1571	[['INE-1_180', 3362, 3523, 4.6, '-', 4]]
1574	[['Bari2_2', 2658, 3615, 12.32, '-', 8]]
1575	[['S_4', 227, 1101, 11.15, '+', 2]]
1577	[['INE-1_199', 3100, 3604, 6.08, '+', 4]]
1579	[['INE-1_172', 131, 268, 12.58, '+', 4]]
1586	[['INE-1_141', 24, 2401, 12.23, '+', 4]]
1590	[['INE-1_319', 8647, 9092, 10.11, '-', 4]]
1592	[['INE-1_127', 297, 1453, 15.7, '-', 4, 'nested'], ['INE-1_398', 907, 1218, 6.32, '+', 4, '*']]
1600	[['INE-1_371', 369, 3623, 13.03, '+', 4, 'nested'], ['FB_6', 411, 1285, 8.53, '-', 2, '*']]
1602	[['INE-1_192', 58, 2435, 13.86, '+', 4]]
1604	[['gtwin_2', 53, 458, 9.69, '+', 2]]
1605	[['Cr1a_15', 3743, 8077, 3.2, '+', 2]]
1608	[['F_7', 2308, 7019, 9.8, '+', 2]]
1613	[['blood_4', 2004, 9446, 12.48, '+', 0]]
1622	[['Tc3_3', 2317, 2413, 13.13, '+', 6]]
1625	[['INE-1_69', 5, 322, 8.33, '-', 4]]
1627	[['297_13', 178, 2228, 16.4, '-', 6]]
1630	[['INE-1_308', 9751, 9971, 14.33, '+', 4]]
1632	[['INE-1_80', 1206, 1649, 4.77, '-', 4]]
1634	[['INE-1_263', 8409, 8615, 18.98, '-', 4]]
1637	[['INE-1_317', 28, 252, 8.84, '+', 4], ['INE-1_63', 785, 878, 7.61, '-', 4]]
1638	[['INE-1_151', 81, 965, 11.48, '-', 4, 'nested'], ['BS3_2', 103, 791, 11.87, '-', 2, '*']]
1647	[['jockey_4', 936, 1121, 2.94, '-', 4]]
1650	[['gypsy6_1', 245, 450, 16.2, '-', 6]]
1651	[['INE-1_70', 4450, 4562, 7.81, '+', 4]]
1658	[['INE-1_294', 1340, 1541, 16.04, '+', 4]]
1666	[['INE-1_71', 23, 905, 9.38, '+', 4, 'nested'], ['G5A_4', 295, 899, 9.9, '-', 2, '*']]
1667	[['INE-1_119', 61, 2438, 6.24, '-', 4]]
1668	[['1360_4', 7, 1247, 6.97, '-', 4]]
1674	[['INE-1_104', 25, 144, 14.47, '-', 4]]
1677	[['H_11', 12719, 14543, 11.0, '+', 0]]
1683	[['roo_10', 83, 1752, 9.01, '-', 4]]
1686	[['opus_5', 385, 2514, 10.74, '-', 6, 'nested'], ['X_9', 999, 2031, 3.88, '+', 0, '*']]
1688	[['INE-1_300', 2416, 2654, 13.31, '+', 4]]
1692	[['INE-1_269', 15, 386, 4.86, '-', 4]]
1694	[['mdg3_2', 551, 3782, 5.78, '-', 8, 'nested'], ['INE-1_76', 2286, 3709, 11.46, '-', 4, '*']]
1698	[['diver2_6', 82, 1550, 8.0, '+', 8]]
1701	[['baggins_1', 241, 1072, 10.64, '+', 6]]
1704	[['opus_4', 368, 4466, 10.51, '-', 6]]
1707	[['HMS-Beagle_5', 186, 1403, 17.56, '+', 0]]
1709	[['Ivk_1', 1176, 1452, 7.02, '-', 6]]
1710	[['Doc_6', 177, 772, 5.02, '+', 8]]
1712	[['invader4_3', 1031, 1251, 14.65, '+', 4]]
1713	[['INE-1_234', 585, 869, 17.57, '-', 4]]
1714	[['G5_1', 382, 1867, 7.85, '+', 8], ['G5_1', 382, 1867, 7.85, '+', 8], ['INE-1_58', 3568, 4175, 13.07, '-', 4, 'nested'], ['INE-1_81', 3757, 4151, 11.22, '+', 4, '*']]
1717	[['Transpac_1', 92, 5354, 10.87, '+', 6]]
1720	[['INE-1_140', 113, 496, 10.07, '+', 4]]
1725	[['gypsy_3', 82, 589, 10.99, '+', 4, 'nested'], ['INE-1_23', 268, 445, 4.57, '-', 4, '*']]
1726	[['Cr1a_12', 121, 1055, 12.44, '-', 2]]
1727	[['roo_14', 1916, 11354, 8.51, '-', 4]]
1728	[['INE-1_116', 9281, 9514, 9.52, '-', 4]]
1733	[['INE-1_51', 3834, 6211, 12.37, '-', 4]]
1745	[['INE-1_190', 171, 2548, 6.01, '-', 4]]
1755	[['INE-1_91', 10610, 11091, 9.65, '-', 4]]
1761	[['1360_10', 39, 4263, 7.03, '-', 4]]
1762	[['INE-1_99', 232, 2609, 6.08, '+', 4]]
1764	[['roo_21', 75, 1706, 7.45, '+', 4]]
1766	[['Cr1a_20', 388, 471, 16.57, '+', 2], ['G2_7', 639, 771, 8.78, '-', 2]]
1767	[['pogo_11', 647, 2220, 7.26, '-', 2]]
1768	[['BS_8', 229, 1249, 6.2, '+', 8]]
1770	[['INE-1_173', 73, 953, 8.15, '-', 4]]
1771	[['hopper_2', 211, 334, 14.95, '+', 0]]
1775	[['297_11', 109, 2143, 3.11, '-', 6]]
1777	[['INE-1_33', 13444, 13575, 3.85, '+', 4]]
1778	[['X_4', 2365, 3470, 14.31, '-', 0]]
1781	[['blood_5', 65, 3832, 9.36, '-', 0]]
1791	[['INE-1_138', 82, 216, 13.47, '+', 4]]
1794	[['R1A1_2', 187, 289, 13.5, '-', 8]]
1796	[['INE-1_107', 42, 326, 10.01, '+', 4], ['Doc_12', 395, 515, 13.41, '-', 8]]
1801	[['Idefix_3', 116, 929, 13.8, '+', 4], ['1360_28', 934, 1491, 16.79, '+', 4]]
1814	[['blood_9', 10280, 11315, 11.07, '-', 0]]
1815	[['jockey_10', 1097, 1532, 7.37, '+', 4]]
1816	[['baggins_3', 286, 2416, 12.09, '+', 6]]
1820	[['INE-1_159', 3844, 4482, 9.85, '+', 4]]
1821	[['INE-1_231', 1548, 1774, 12.05, '+', 4]]
1822	[['INE-1_1', 120, 712, 13.06, '+', 4, 'nested'], ['INE-1_2', 179, 371, 15.66, '+', 4, '*']]
1824	[['INE-1_271', 443, 825, 8.95, '+', 4]]
1828	[['297_14', 28, 2809, 7.65, '-', 6]]
1829	[['INE-1_223', 714, 817, 8.02, '+', 4]]
1831	[['INE-1_34', 154, 699, 5.63, '-', 4]]
1836	[['copia_2', 6660, 13531, 6.64, '-', 8]]
1837	[['blood_10', 78, 6358, 7.64, '+', 0]]
1840	[['INE-1_343', 864, 1041, 9.08, '+', 4]]
1844	[['H_14', 518, 3132, 10.18, '-', 0]]
1845	[['mdg1_2', 1391, 6064, 8.48, '-', 6]]
1849	[['INE-1_124', 22832, 25209, 16.87, '-', 4]]
1851	[['INE-1_390', 155, 687, 11.53, '-', 4]]
1859	[['H_6', 2368, 4009, 15.7, '-', 0]]
1868	[['roo_1', 2658, 3688, 7.15, '-', 4]]
1871	[['ninja-Dsim-like_1', 2372, 2620, 7.76, '-', 0]]
1874	[['INE-1_290', 5, 2382, 17.28, '+', 4]]
1875	[['INE-1_289', 2026, 2149, 10.53, '+', 4]]
1876	[['INE-1_193', 173, 353, 7.77, '-', 4]]
1878	[['INE-1_168', 6774, 6890, 12.21, '+', 4]]
1887	[['1360_3', 86, 554, 14.23, '-', 4]]
1897	[['INE-1_195', 145, 338, 7.76, '+', 4]]
1900	[['X_3', 3165, 3595, 5.64, '+', 0], ['Quasimodo_3', 5651, 14445, 15.49, '-', 2]]
1911	[['Quasimodo_2', 19, 6931, 11.3, '+', 2, 'nested'], ['INE-1_243', 3904, 4115, 8.6, '+', 4, '*']]
1916	[['INE-1_150', 664, 837, 3.01, '+', 4]]
1917	[['S_6', 242, 1222, 14.33, '-', 2]]
1921	[['hopper_8', 5432, 5669, 9.18, '-', 0]]
1927	[['INE-1_253', 1544, 3921, 10.62, '-', 4]]
1930	[['INE-1_178', 17854, 20231, 8.93, '-', 4]]
1931	[['INE-1_298', 493, 704, 12.32, '-', 4]]
1933	[['INE-1_353', 846, 2471, 10.5, '-', 4]]
1938	[['INE-1_47', 7327, 7747, 10.37, '+', 4]]
1941	[['INE-1_62', 26, 243, 15.18, '-', 4]]
1955	[['INE-1_121', 2596, 3099, 13.06, '+', 4]]
1960	[['INE-1_40', 70, 843, 10.71, '-', 4], ['INE-1_280', 848, 1504, 16.96, '-', 4]]
1965	[['invader2_5', 1113, 6039, 0.89, '+', 0]]
1966	[['INE-1_362', 13177, 13404, 9.05, '-', 4], ['INE-1_187', 15287, 15545, 13.42, '+', 4]]
1967	[['INE-1_330', 118, 317, 11.54, '+', 4]]
1971	[['invader2_4', 8266, 8506, 9.95, '+', 0]]
1977	[['invader1_6', 1196, 1489, 7.87, '+', 0]]
1980	[['invader5_1', 315, 416, 9.28, '-', 0], ['S2_3', 1074, 1615, 8.67, '-', 0]]
1983	[['INE-1_366', 42, 347, 11.35, '+', 4]]
1984	[['Helena_1', 223, 410, 14.72, '-', 4]]
1985	[['INE-1_128', 2850, 3428, 1.98, '+', 4]]
1986	[['blood_1', 851, 1646, 14.64, '-', 0], ['S_3', 15834, 16950, 10.74, '-', 2]]
1996	[['roo_2', 112, 4580, 14.98, '-', 4]]
1997	[['Cr1a_4', 127, 3615, 7.97, '-', 2]]
1999	[['INE-1_259', 118, 276, 11.65, '-', 4]]
2001	[['springer_2', 681, 1800, 15.13, '-', 2, 'nested'], ['INE-1_326', 784, 1080, 9.94, '+', 4, '*']]
2002	[['Tc3_2', 111, 598, 17.32, '+', 6]]
2006	[['INE-1_11', 3587, 3759, 8.97, '+', 4]]
2018	[['GATE_1', 290, 1199, 12.24, '-', 2]]
2020	[['INE-1_306', 292, 777, 9.23, '-', 4]]
2023	[['FB_13', 6570, 6805, 10.95, '-', 2]]
2024	[['INE-1_355', 3506, 3687, 9.25, '+', 4]]
2029	[['invader6_2', 498, 1702, 9.2, '+', 0]]
2040	[['INE-1_93', 5168, 5315, 12.17, '-', 4]]
2041	[['copia_7', 248, 2645, 8.02, '-', 8, 'nested'], ['INE-1_354', 2156, 2280, 5.75, '-', 4, '*'], ['HB_2', 2730, 2869, 14.72, '-', 0]]
2043	[['gypsy12_2', 22, 1385, 12.53, '+', 8]]
2047	[['297_4', 21, 656, 7.02, '+', 6]]
2051	[['F_10', 904, 1211, 10.76, '+', 2]]
2054	[['R1A1_1', 3436, 3590, 13.43, '+', 8]]
2057	[['H_4', 1329, 1798, 17.27, '-', 0]]
2060	[['INE-1_374', 1031, 1143, 11.07, '+', 4]]
2067	[['INE-1_237', 96, 341, 2.73, '+', 4]]
2075	[['hopper_6', 804, 898, 13.32, '-', 0]]
2076	[['INE-1_328', 925, 1038, 2.56, '+', 4]]
2078	[['INE-1_333', 186, 569, 11.34, '-', 4]]
2081	[['INE-1_219', 2726, 2903, 12.91, '-', 4]]
2093	[['INE-1_220', 3469, 3782, 4.99, '+', 4]]
2097	[['G2_9', 316, 2725, 12.33, '-', 2]]
2098	[['INE-1_210', 3344, 3484, 6.42, '-', 4]]
2100	[['invader3_3', 469, 766, 3.28, '-', 6]]
2103	[['INE-1_8', 937, 1593, 8.87, '-', 4]]
2104	[['INE-1_311', 272, 483, 12.85, '-', 4]]
2109	[['INE-1_276', 864, 1315, 13.77, '-', 4]]
2110	[['invader2_1', 1141, 1778, 13.69, '+', 0]]
2112	[['INE-1_350', 117, 270, 12.75, '-', 4]]
2113	[['INE-1_179', 344, 649, 12.31, '-', 4]]
2117	[['INE-1_88', 2771, 3050, 10.14, '-', 4]]
2123	[['INE-1_284', 677, 815, 5.43, '+', 4]]
2125	[['INE-1_102', 11282, 11382, 6.11, '+', 4]]
2129	[['INE-1_68', 15986, 16291, 8.64, '+', 4]]
2130	[['Burdock_2', 58, 5790, 13.53, '-', 2]]
2133	[['INE-1_357', 49, 410, 12.28, '-', 4]]
2136	[['INE-1_143', 227, 395, 8.31, '+', 4]]
2137	[['Burdock_4', 391, 2583, 3.65, '-', 2]]
2148	[['INE-1_95', 4680, 4779, 10.48, '-', 4]]
2156	[['INE-1_92', 5412, 5587, 10.04, '+', 4]]
2157	[['INE-1_94', 3326, 3490, 14.75, '-', 4]]
2159	[['blood_11', 148, 5218, 13.99, '+', 0]]
2162	[['Cr1a_6', 1061, 1540, 9.98, '+', 2], ['INE-1_248', 3358, 3717, 14.88, '+', 4]]
2166	[['INE-1_252', 5154, 5406, 12.4, '-', 4]]
2168	[['INE-1_387', 500, 817, 12.89, '-', 4]]
2170	[['Cr1a_16', 356, 2944, 2.88, '-', 2]]
2175	[['INE-1_337', 6, 325, 11.97, '+', 4]]
2179	[['Tc3_1', 433, 640, 12.94, '+', 6]]
2181	[['mdg1_1', 51, 461, 14.29, '-', 6]]
2182	[['Rt1b_6', 192, 728, 9.2, '-', 0]]
2184	[['INE-1_299', 2686, 2867, 10.78, '+', 4]]
2189	[['INE-1_211', 6821, 6938, 13.4, '+', 4]]
2196	[['pogo_13', 241, 2010, 4.02, '-', 2]]
2204	[['I_6', 340, 1113, 6.7, '+', 6]]
2207	[['Doc_8', 123, 1815, 9.22, '+', 8]]
2212	[['HB_3', 75, 839, 10.7, '+', 0]]
2221	[['1360_1', 147, 2040, 7.76, '+', 4]]
2227	[['HB_6', 76, 596, 9.65, '+', 0]]
2241	[['jockey_3', 43, 4607, 13.69, '-', 4, 'nested'], ['G2_2', 2801, 4003, 6.5, '+', 2, '*']]
2245	[['INE-1_334', 5577, 5761, 6.13, '+', 4]]
2246	[['G5A_3', 135, 905, 5.37, '-', 2, 'nested'], ['G2_3', 652, 846, 15.18, '+', 2, '*']]
2247	[['INE-1_105', 381, 493, 4.32, '-', 4]]
2252	[['INE-1_25', 621, 911, 14.02, '-', 4]]
2253	[['INE-1_281', 1155, 1556, 7.73, '+', 4]]
2258	[['INE-1_254', 1184, 1336, 12.22, '-', 4]]
2261	[['INE-1_189', 52, 574, 9.98, '-', 4], ['INE-1_162', 610, 722, 13.27, '-', 4]]
2267	[['roo_12', 340, 2483, 13.04, '+', 4]]
2268	[['S_7', 2709, 4445, 10.04, '+', 2]]
2272	[['INE-1_126', 543, 704, 17.03, '-', 4]]
2273	[['baggins_4', 32, 2162, 12.17, '-', 6]]
2275	[['INE-1_167', 787, 1657, 5.76, '-', 4]]
2280	[['hopper2_2', 40, 216, 4.73, '+', 2]]
2283	[['invader2_6', 81, 1441, 6.7, '-', 0]]
2286	[['Rt1b_7', 331, 645, 10.57, '-', 0]]
2289	[['flea_2', 242, 503, 6.13, '-', 8]]
2291	[['INE-1_160', 499, 738, 9.42, '+', 4]]
2296	[['copia_9', 693, 895, 4.83, '-', 8]]
2300	[['F_4', 185, 1794, 18.01, '-', 2]]
2303	[['Idefix_4', 93, 1595, 6.27, '+', 4]]
2307	[['G5_3', 187, 972, 2.09, '-', 8], ['INE-1_122', 1035, 1265, 5.13, '+', 4]]
2308	[['INE-1_309', 124, 340, 17.26, '-', 4]]
2311	[['INE-1_67', 227, 483, 11.65, '+', 4]]
2312	[['INE-1_293', 12317, 12482, 8.24, '-', 4]]
2314	[['INE-1_273', 186, 2563, 5.3, '-', 4]]
2318	[['gypsy8_1', 69, 944, 5.53, '-', 6]]
2322	[['pogo_1', 344, 1148, 10.41, '-', 2]]
2326	[['S_5', 6236, 6326, 14.07, '+', 2]]
2331	[['BS_3', 141, 730, 7.12, '-', 8]]
2337	[['gtwin_3', 41, 198, 6.69, '-', 2], ['G5A_5', 2188, 2624, 7.27, '+', 2]]
2338	[['INE-1_114', 150, 257, 14.0, '-', 4]]
2339	[['transib2_2', 63, 911, 9.35, '-', 2, 'nested'], ['INE-1_148', 355, 845, 14.89, '+', 4, '*']]
2341	[['H_3', 99, 3516, 7.24, '-', 0]]
2342	[['BS_6', 73, 570, 10.47, '-', 8]]
2347	[['INE-1_214', 1162, 1378, 11.89, '-', 4]]
2348	[['Tc1_1', 1538, 1796, 9.02, '-', 0]]
2357	[['FB_4', 134, 2391, 15.8, '-', 2]]
2358	[['INE-1_9', 903, 1277, 6.78, '+', 4]]
2360	[['INE-1_216', 644, 890, 14.63, '+', 4]]
2362	[['INE-1_218', 270, 430, 11.86, '+', 4]]
2371	[['roo_11', 22, 1048, 18.93, '-', 4, 'nested'], ['INE-1_297', 124, 341, 12.52, '+', 4, '*'], ['INE-1_275', 498, 834, 7.78, '+', 4, '*']]
2378	[['297_5', 20, 1831, 16.65, '-', 6]]
2381	[['invader3_1', 1450, 2133, 17.23, '-', 6]]
2385	[['I_5', 1318, 2239, 12.93, '+', 6]]
2397	[['INE-1_296', 338, 693, 8.5, '+', 4]]
2399	[['diver2_4', 423, 1784, 6.77, '+', 8]]
2403	[['roo_5', 1394, 15436, 4.68, '+', 4, 'nested'], ['roo_9', 1590, 6075, 14.26, '-', 4, '*']]
2408	[['INE-1_65', 272, 402, 10.61, '+', 4]]
2410	[['HMS-Beagle_4', 410, 7481, 9.06, '-', 0], ['INE-1_101', 7490, 7656, 2.6, '+', 4]]
2413	[['Tc1-2_2', 140, 391, 10.82, '+', 6]]
2414	[['INE-1_35', 1503, 1897, 5.44, '-', 4]]
2417	[['Idefix_2', 713, 1794, 6.01, '-', 4]]
2422	[['INE-1_175', 977, 1157, 10.69, '+', 4]]
2426	[['297_9', 426, 5424, 11.7, '+', 6]]
2434	[['INE-1_3', 28150, 28342, 6.22, '-', 4]]
2442	[['INE-1_341', 80, 583, 14.8, '-', 4]]
2451	[['INE-1_174', 34, 922, 14.43, '-', 4]]
2452	[['Juan_1', 79, 2832, 11.2, '+', 2]]
2454	[['Rt1b_5', 17299, 20420, 10.25, '+', 0]]
2457	[['roo_16', 1172, 5258, 5.74, '+', 4]]
2459	[['INE-1_163', 11342, 13719, 13.08, '-', 4], ['INE-1_270', 17222, 17536, 8.31, '+', 4], ['1360_5', 32433, 34533, 4.92, '+', 4]]
2461	[['INE-1_246', 136, 752, 11.36, '+', 4]]
2467	[['H_13', 1902, 2647, 11.07, '-', 0]]
2468	[['INE-1_113', 38, 676, 13.2, '-', 4]]
2471	[['INE-1_120', 305, 487, 1.2, '+', 4]]
2479	[['transib2_4', 1336, 1699, 9.76, '-', 2]]
2481	[['Cr1a_1', 334, 4287, 8.26, '+', 2]]
2482	[['S2_1', 1258, 1842, 11.51, '+', 0]]
2490	[['gypsy8_4', 543, 685, 11.28, '-', 6]]
2493	[['roo_7', 66, 7449, 7.11, '+', 4]]
2501	[['INE-1_52', 993, 1112, 10.88, '+', 4]]
2503	[['Stalker4_1', 5, 4251, 7.02, '-', 4]]
2504	[['INE-1_393', 191, 311, 11.67, '-', 4]]
2505	[['HB_10', 1419, 2293, 8.87, '+', 0]]
2512	[['INE-1_368', 772, 988, 13.41, '+', 4], ['INE-1_36', 1053, 1141, 13.04, '+', 4]]
2513	[['INE-1_359', 746, 908, 13.31, '-', 4]]
2515	[['INE-1_364', 804, 899, 7.22, '-', 4]]
2517	[['mdg3_1', 950, 6443, 11.9, '-', 8, 'nested'], ['INE-1_383', 5814, 6319, 11.2, '-', 4, '*']]
2518	[['297_10', 7560, 9413, 6.43, '-', 6]]
2523	[['Cr1a_13', 5665, 6062, 7.89, '-', 2]]
2524	[['S_1', 75, 11625, 12.38, '-', 2, 'nested'], ['Max_1', 123, 10006, 8.96, '-', 6, '*']]
